# Characterization of 3D organotypic epithelial tissues reveals tonsil-specific differences in tonic interferon signaling

**DOI:** 10.1101/2023.01.19.524743

**Authors:** Robert Jackson, Esha V Rajadhyaksha, Reid S Loeffler, Caitlyn E Flores, Koenraad Van Doorslaer

**Author notes:** Corresponding author: Koenraad Van Doorslaer.

## Abstract

Three-dimensional (3D) culturing techniques can recapitulate the stratified nature of multicellular epithelial tissues. Organotypic 3D epithelial tissue culture methods have several applications, including the study of tissue development and function, drug discovery and toxicity testing, host-pathogen interactions, and the development of tissue-engineered constructs for use in regenerative medicine. We grew 3D organotypic epithelial tissues from foreskin, cervix, and tonsil-derived primary cells and characterized the transcriptome of these *in vitro* tissue equivalents. Using the same 3D culturing method, all three tissues yielded stratified squamous epithelium, validated histologically using basal and superficial epithelial cell markers. The goal of this study was to use RNA-seq to compare gene expression patterns in these three types of epithelial tissues to gain a better understanding of the molecular mechanisms underlying their function and identify potential therapeutic targets for various diseases. Functional profiling by over-representation and gene set enrichment analysis revealed tissue-specific differences: *i.e.*, cutaneous homeostasis and lipid metabolism in foreskin, extracellular matrix remodeling in cervix, and baseline innate immune differences in tonsil. Specifically, tonsillar epithelia may play an active role in shaping the immune microenvironment of the tonsil balancing inflammation and immune responses in the face of constant exposure to microbial insults. Overall, these data serve as a resource, with gene sets made available for the research community to explore, and as a foundation for understanding the epithelial heterogeneity and how it may impact their *in vitro* use. An online resource is available to investigate these data (https://viz.datascience.arizona.edu/3DEpiEx/).
