## Supplementary File 2 for "Characterization of 3D organotypic epithelial tissues reveals tonsil-specific differences in tonic interferon signaling"

Sample	Tissue	Batch	Sex	Group2	Group3	Group4
C1	Cervix	A	Female	Cervix	nonForeskin	nonTonsil
C2	Cervix	B	Female	Cervix	nonForeskin	nonTonsil
C3	Cervix	C	Female	Cervix	nonForeskin	nonTonsil
F1	Foreskin	A	Male	nonCervix	Foreskin	nonTonsil
F2	Foreskin	B	Male	nonCervix	Foreskin	nonTonsil
F3	Foreskin	C	Male	nonCervix	Foreskin	nonTonsil
T1	Tonsil	A	Male	nonCervix	nonForeskin	Tonsil
T2	Tonsil	B	Female	nonCervix	nonForeskin	Tonsil
T3	Tonsil	C	Male	nonCervix	nonForeskin	Tonsil
