## Supplementary File 5 for "Characterization of 3D organotypic epithelial tissues reveals tonsil-specific differences in tonic interferon signaling"

	cluster
ENSG00000178919	HFK-down
ENSG00000159263	HFK-down
ENSG00000198807	HFK-down
ENSG00000180818	HFK-up
ENSG00000254166	HFK-down
ENSG00000196344	HFK-down
ENSG00000065320	HFK-down
ENSG00000186395	HFK-up
ENSG00000181449	HFK-down
ENSG00000182752	HFK-down
ENSG00000101445	HFK-down
ENSG00000119919	HFK-down
ENSG00000206073	HFK-up
ENSG00000250026	HFK-down
ENSG00000087495	HFK-up
ENSG00000260027	HFK-down
ENSG00000283098	HFK-down
ENSG00000178372	HFK-up
ENSG00000160182	HFK-down
ENSG00000005073	HFK-down
ENSG00000186340	HFK-up
ENSG00000156218	HFK-down
ENSG00000177508	HFK-up
ENSG00000183844	HFK-up
ENSG00000140600	HFK-down
ENSG00000130775	HFK-down
ENSG00000183347	HFK-down
ENSG00000172164	HFK-down
ENSG00000182809	HFK-down
ENSG00000091831	HFK-up
ENSG00000105929	HFK-up
ENSG00000107551	HFK-down
ENSG00000133466	HFK-up
ENSG00000228630	HFK-up
ENSG00000111249	HFK-down
ENSG00000186529	HFK-up
ENSG00000090382	HFK-down
ENSG00000134830	HFK-down
ENSG00000233834	HFK-down
ENSG00000071282	HFK-down
ENSG00000143153	HFK-down
ENSG00000198092	HFK-up
ENSG00000165272	HFK-up
ENSG00000145287	HFK-down
ENSG00000160471	HFK-down
ENSG00000038427	HFK-down
ENSG00000150687	HFK-up
ENSG00000166825	HFK-down
ENSG00000136514	HFK-down
ENSG00000167772	HFK-down
ENSG00000267795	HFK-up
ENSG00000145335	HFK-down
ENSG00000137727	HFK-down
ENSG00000112699	HFK-down
ENSG00000062096	HFK-up
ENSG00000124920	HFK-down
ENSG00000164309	HFK-up
ENSG00000139278	HFK-down
ENSG00000196208	HFK-down
ENSG00000124615	HFK-up
ENSG00000253552	HFK-up
ENSG00000103034	HFK-up
ENSG00000109255	HFK-down
ENSG00000267313	HFK-down
ENSG00000258661	HFK-down
ENSG00000170915	HFK-down
ENSG00000183484	HFK-down
ENSG00000156413	HFK-down
ENSG00000223914	HFK-down
ENSG00000134323	HFK-down
ENSG00000151090	HFK-up
ENSG00000113578	HFK-down
ENSG00000198643	HFK-up
ENSG00000164684	HFK-down
ENSG00000188373	HFK-up
ENSG00000108511	HFK-up
ENSG00000198478	HFK-up
ENSG00000109794	HFK-down
ENSG00000180806	HFK-up
ENSG00000173597	HFK-down
ENSG00000100097	HFK-down
ENSG00000128849	HFK-up
ENSG00000079257	HFK-up
ENSG00000186493	HFK-up
ENSG00000170689	HFK-down
ENSG00000169508	HFK-down
ENSG00000236130	HFK-down
ENSG00000233377	HFK-down
ENSG00000115935	HFK-down
ENSG00000122592	HFK-up
ENSG00000119714	HFK-down
ENSG00000169908	HFK-down
ENSG00000154556	HFK-down
ENSG00000197757	HFK-up
ENSG00000164125	HFK-up
ENSG00000138109	HFK-down
ENSG00000137507	HFK-down
ENSG00000070526	HFK-down
ENSG00000154227	HFK-up
ENSG00000126778	HFK-down
ENSG00000243766	HFK-down
ENSG00000156299	HFK-up
ENSG00000104783	HFK-down
ENSG00000119866	HFK-up
ENSG00000139364	HFK-down
ENSG00000133135	HFK-up
ENSG00000173917	HFK-up
ENSG00000214357	HFK-down
ENSG00000168824	HFK-up
ENSG00000042980	HFK-down
ENSG00000012171	HFK-down
ENSG00000130487	HFK-up
ENSG00000123364	HFK-up
ENSG00000182636	HFK-down
ENSG00000203837	HFK-up
ENSG00000149177	HFK-down
ENSG00000106688	HFK-down
ENSG00000164749	HFK-down
ENSG00000176842	HFK-up
ENSG00000101210	HFK-down
ENSG00000172927	HFK-down
ENSG00000245848	HFK-up
ENSG00000158528	HFK-down
ENSG00000164403	HFK-down
ENSG00000166634	HFK-up
ENSG00000133401	HFK-down
ENSG00000146070	HFK-down
ENSG00000213626	HFK-down
ENSG00000134873	HFK-down
ENSG00000155093	HFK-down
ENSG00000232079	HFK-down
ENSG00000197496	HFK-down
ENSG00000115009	HFK-down
ENSG00000166165	HFK-down
ENSG00000168907	HFK-up
ENSG00000152931	HFK-up
ENSG00000151229	HFK-down
ENSG00000253368	HFK-up
ENSG00000101347	HFK-up
ENSG00000104044	HFK-down
ENSG00000255398	HFK-down
ENSG00000187546	HFK-down
ENSG00000108242	HFK-down
ENSG00000145569	HFK-up
ENSG00000158352	HFK-down
ENSG00000125998	HFK-up
ENSG00000258175	HFK-up
ENSG00000183778	HFK-down
ENSG00000172575	HFK-up
ENSG00000156587	HFK-up
ENSG00000186481	HFK-down
ENSG00000135083	HFK-down
ENSG00000170423	HFK-up
ENSG00000078081	HFK-up
ENSG00000157111	HFK-down
ENSG00000125089	HFK-down
ENSG00000141756	HFK-down
ENSG00000187689	HFK-down
ENSG00000250426	HFK-down
ENSG00000159184	HFK-down
ENSG00000149131	HFK-up
ENSG00000106537	HFK-down
ENSG00000157368	HFK-down
ENSG00000162723	HFK-down
ENSG00000214041	HFK-down
ENSG00000164176	HFK-down
ENSG00000147100	HFK-down
ENSG00000130066	HFK-down
ENSG00000144278	HFK-down
ENSG00000113430	HFK-up
ENSG00000165389	HFK-up
ENSG00000189431	HFK-up
ENSG00000175040	HFK-down
ENSG00000037965	HFK-up
ENSG00000107984	HFK-up
ENSG00000123407	HFK-up
ENSG00000156049	HFK-down
ENSG00000123388	HFK-up
ENSG00000130513	HFK-down
ENSG00000080031	HFK-down
ENSG00000087494	HFK-down
ENSG00000183876	HFK-down
ENSG00000143816	HFK-down
ENSG00000167244	HFK-up
ENSG00000121005	HFK-down
ENSG00000134765	HFK-up
ENSG00000124215	HFK-down
ENSG00000168497	HFK-up
ENSG00000130045	HFK-down
ENSG00000034693	HFK-up
ENSG00000159167	HFK-down
ENSG00000129925	HFK-down
ENSG00000196247	HFK-up
ENSG00000268621	HFK-up
ENSG00000135547	HFK-down
ENSG00000137460	HFK-up
ENSG00000109819	HFK-down
ENSG00000138642	HFK-up
ENSG00000013810	HFK-up
ENSG00000115507	HFK-up
ENSG00000246223	HFK-up
ENSG00000227467	HFK-up
ENSG00000181381	HFK-up
ENSG00000176153	HFK-up
ENSG00000103485	HFK-up
ENSG00000007306	HFK-up
ENSG00000134326	HFK-up
ENSG00000251381	HFK-down
ENSG00000198959	HFK-down
ENSG00000103811	HFK-up
ENSG00000197142	HFK-down
ENSG00000143753	HFK-up
ENSG00000105997	HFK-up
ENSG00000026559	HFK-up
ENSG00000108309	HFK-up
ENSG00000116962	HFK-up
ENSG00000179674	HFK-down
ENSG00000125675	HFK-down
ENSG00000258484	HFK-up
ENSG00000111186	HFK-down
ENSG00000170561	HFK-up
ENSG00000165794	HFK-up
ENSG00000173546	HFK-down
ENSG00000116741	HFK-up
ENSG00000000971	HFK-down
ENSG00000105376	HFK-down
ENSG00000092969	HFK-down
ENSG00000175147	HFK-up
ENSG00000111199	HFK-down
ENSG00000170421	HFK-down
ENSG00000135929	HFK-up
ENSG00000250742	HFK-up
ENSG00000086619	HFK-down
ENSG00000179820	HFK-down
ENSG00000128342	HFK-down
ENSG00000148908	HFK-down
ENSG00000239893	HFK-up
ENSG00000214814	HFK-down
ENSG00000131018	HFK-up
ENSG00000107201	HFK-up
ENSG00000204021	HFK-up
ENSG00000120594	HFK-up
ENSG00000110195	HFK-down
ENSG00000078900	HFK-up
ENSG00000088538	HFK-up
ENSG00000184058	HFK-down
ENSG00000134013	HFK-down
ENSG00000185008	HFK-down
ENSG00000072682	HFK-down
ENSG00000136235	HFK-up
ENSG00000111885	HFK-up
ENSG00000102359	HFK-down
ENSG00000106077	HFK-down
ENSG00000133110	HFK-down
ENSG00000175505	HFK-down
ENSG00000261838	HFK-down
ENSG00000158966	HFK-up
ENSG00000141448	HFK-down
ENSG00000003436	HFK-down
ENSG00000256812	HFK-up
ENSG00000147168	HFK-down
ENSG00000128713	HFK-up
ENSG00000131620	HFK-down
ENSG00000112796	HFK-down
ENSG00000121236	HFK-down
ENSG00000135253	HFK-down
ENSG00000165188	HFK-down
ENSG00000139971	HFK-down
ENSG00000087245	HFK-down
ENSG00000076716	HFK-down
ENSG00000069667	HFK-up
ENSG00000266729	HFK-down
ENSG00000109062	HFK-down
ENSG00000112299	HFK-down
ENSG00000112761	HFK-up
ENSG00000176485	HFK-up
ENSG00000136111	HFK-up
ENSG00000153707	HFK-down
ENSG00000000003	HFK-down
ENSG00000137628	HFK-up
ENSG00000147896	HFK-up
ENSG00000233276	HFK-down
ENSG00000152056	HFK-down
ENSG00000129048	HFK-up
ENSG00000155792	HFK-down
ENSG00000176387	HFK-up
ENSG00000100196	HFK-down
ENSG00000134780	HFK-down
ENSG00000110092	HFK-down
ENSG00000168785	HFK-down
ENSG00000163132	HFK-up
ENSG00000167601	HFK-down
ENSG00000026751	HFK-up
ENSG00000115956	HFK-down
ENSG00000127249	HFK-up
ENSG00000134339	HFK-down
ENSG00000162105	HFK-down
ENSG00000106541	HFK-down
ENSG00000261115	HFK-down
ENSG00000168243	HFK-up
ENSG00000166546	HFK-down
ENSG00000198574	HFK-up
ENSG00000112303	HFK-down
ENSG00000138821	HFK-up
ENSG00000021355	HFK-down
ENSG00000135046	HFK-down
ENSG00000074416	HFK-down
ENSG00000255690	HFK-down
ENSG00000107485	HFK-up
ENSG00000153802	HFK-down
ENSG00000177409	HFK-up
ENSG00000106006	HFK-up
ENSG00000176170	HFK-down
ENSG00000055732	HFK-up
ENSG00000136689	HFK-down
ENSG00000144452	HFK-up
ENSG00000254087	HFK-down
ENSG00000271605	HFK-down
ENSG00000141934	HFK-down
ENSG00000231574	HFK-down
ENSG00000223764	HFK-down
ENSG00000126016	HFK-up
ENSG00000010030	HFK-up
ENSG00000120149	HFK-up
ENSG00000170017	HFK-down
ENSG00000161682	HFK-down
ENSG00000173898	HFK-up
ENSG00000140263	HFK-up
ENSG00000136158	HFK-down
ENSG00000109472	HFK-down
ENSG00000283265	HFK-down
ENSG00000181790	HFK-down
ENSG00000280693	HFK-up
ENSG00000019582	HFK-down
ENSG00000147852	HFK-down
ENSG00000172594	HFK-up
ENSG00000244694	HFK-down
ENSG00000108924	HFK-up
ENSG00000006625	HFK-up
ENSG00000181458	HFK-up
ENSG00000175544	HFK-down
ENSG00000184500	HFK-up
ENSG00000110031	HFK-down
ENSG00000090339	HFK-down
ENSG00000174099	HFK-down
ENSG00000175164	HFK-down
ENSG00000163221	HFK-up
ENSG00000115267	HFK-up
ENSG00000172201	HFK-down
ENSG00000178690	HFK-down
ENSG00000114378	HFK-up
ENSG00000147614	HFK-down
ENSG00000170786	HFK-down
ENSG00000148734	HFK-up
ENSG00000152128	HFK-down
ENSG00000237380	HFK-up
ENSG00000115415	HFK-up
ENSG00000157570	HFK-down
ENSG00000111348	HFK-up
ENSG00000172331	HFK-down
ENSG00000134762	HFK-up
ENSG00000089127	HFK-up
ENSG00000121039	HFK-down
ENSG00000076067	HFK-down
ENSG00000113657	HFK-down
ENSG00000163975	HFK-down
ENSG00000173432	HFK-down
ENSG00000146373	HFK-up
ENSG00000138696	HFK-down
ENSG00000245694	HFK-up
ENSG00000249267	HFK-down
ENSG00000167555	HFK-down
ENSG00000156113	HFK-down
ENSG00000138604	HFK-down
ENSG00000133328	HFK-up
ENSG00000014257	HFK-up
ENSG00000137965	HFK-up
ENSG00000136231	HFK-up
ENSG00000105855	HFK-down
ENSG00000126803	HFK-down
ENSG00000198948	HFK-up
ENSG00000198353	HFK-up
ENSG00000139629	HFK-up
ENSG00000204866	HFK-up
ENSG00000118322	HFK-up
ENSG00000167755	HFK-up
ENSG00000159674	HFK-down
ENSG00000272899	HFK-down
ENSG00000067141	HFK-up
ENSG00000139055	HFK-up
ENSG00000198053	HFK-down
ENSG00000168453	HFK-up
ENSG00000164120	HFK-up
ENSG00000186642	HFK-up
ENSG00000156966	HFK-down
ENSG00000171345	HFK-down
ENSG00000105991	HFK-up
ENSG00000143013	HFK-down
ENSG00000179930	HFK-down
ENSG00000119917	HFK-up
ENSG00000268460	HFK-up
ENSG00000113389	HFK-down
ENSG00000127152	HFK-up
ENSG00000206072	HFK-down
ENSG00000167107	HFK-up
ENSG00000180891	HFK-down
ENSG00000067066	HFK-up
ENSG00000170542	HFK-down
ENSG00000182103	HFK-down
ENSG00000162909	HFK-down
ENSG00000149212	HFK-down
ENSG00000197093	HFK-up
ENSG00000117472	HFK-down
ENSG00000161896	HFK-down
ENSG00000188039	HFK-down
ENSG00000249116	HFK-up
ENSG00000166510	HFK-down
ENSG00000126368	HFK-down
ENSG00000254750	HFK-up
ENSG00000125730	HFK-down
ENSG00000111962	HFK-up
ENSG00000048052	HFK-down
ENSG00000135299	HFK-down
ENSG00000112276	HFK-down
ENSG00000010932	HFK-up
ENSG00000234380	HFK-down
ENSG00000121578	HFK-down
ENSG00000169515	HFK-up
ENSG00000186469	HFK-down
ENSG00000110777	HFK-down
ENSG00000148218	HFK-down
ENSG00000256612	HFK-down
ENSG00000258976	HFK-down
ENSG00000100433	HFK-down
ENSG00000138449	HFK-down
ENSG00000016082	HFK-up
ENSG00000006016	HFK-up
ENSG00000197915	HFK-up
ENSG00000249082	HFK-down
ENSG00000116117	HFK-down
ENSG00000158186	HFK-down
ENSG00000235098	HFK-up
ENSG00000105143	HFK-up
ENSG00000059378	HFK-up
ENSG00000011028	HFK-down
ENSG00000182621	HFK-up
ENSG00000170558	HFK-down
ENSG00000166828	HFK-up
ENSG00000276600	HFK-up
ENSG00000104447	HFK-down
ENSG00000015532	HFK-down
ENSG00000123146	HFK-up
ENSG00000146072	HFK-down
ENSG00000128487	HFK-down
ENSG00000111335	HFK-up
ENSG00000198300	HFK-down
ENSG00000178947	HFK-down
ENSG00000249992	HFK-down
ENSG00000165215	HFK-down
ENSG00000110911	HFK-down
ENSG00000008394	HFK-up
ENSG00000135925	HFK-up
ENSG00000111331	HFK-up
ENSG00000162817	HFK-down
ENSG00000131773	HFK-down
ENSG00000129993	HFK-down
ENSG00000092295	HFK-up
ENSG00000176971	HFK-down
ENSG00000249641	HFK-up
ENSG00000138496	HFK-up
ENSG00000141526	HFK-down
ENSG00000130649	HFK-down
ENSG00000172548	HFK-up
ENSG00000189134	HFK-up
ENSG00000177706	HFK-down
ENSG00000154240	HFK-down
ENSG00000159182	HFK-down
ENSG00000166387	HFK-up
ENSG00000277559	HFK-up
ENSG00000167600	HFK-down
ENSG00000230978	HFK-down
ENSG00000158246	HFK-down
ENSG00000117266	HFK-down
ENSG00000056998	HFK-down
ENSG00000134321	HFK-up
ENSG00000096060	HFK-up
ENSG00000126391	HFK-up
ENSG00000069535	HFK-down
ENSG00000157601	HFK-up
ENSG00000180113	HFK-down
ENSG00000140526	HFK-down
ENSG00000111057	HFK-down
ENSG00000077092	HFK-down
ENSG00000251442	HFK-up
ENSG00000111961	HFK-up
ENSG00000176399	HFK-down
ENSG00000171617	HFK-up
ENSG00000139144	HFK-up
ENSG00000168916	HFK-down
ENSG00000187608	HFK-up
ENSG00000238042	HFK-down
ENSG00000164920	HFK-up
ENSG00000084628	HFK-up
ENSG00000108582	HFK-down
ENSG00000109339	HFK-down
ENSG00000145358	HFK-down
ENSG00000172782	HFK-up
ENSG00000125813	HFK-down
ENSG00000171236	HFK-down
ENSG00000159348	HFK-up
ENSG00000115738	HFK-down
ENSG00000152952	HFK-down
ENSG00000170458	HFK-up
ENSG00000101846	HFK-up
ENSG00000182704	HFK-down
ENSG00000160145	HFK-down
ENSG00000186007	HFK-down
ENSG00000124134	HFK-up
ENSG00000011677	HFK-down
ENSG00000139679	HFK-down
ENSG00000151092	HFK-up
ENSG00000225431	HFK-up
ENSG00000159216	HFK-down
ENSG00000228314	HFK-down
ENSG00000136052	HFK-up
ENSG00000188290	HFK-down
ENSG00000164251	HFK-up
ENSG00000204103	HFK-up
ENSG00000285976	HFK-up
ENSG00000106415	HFK-down
ENSG00000079393	HFK-up
ENSG00000254369	HFK-up
ENSG00000236740	HFK-down
ENSG00000132821	HFK-down
ENSG00000185761	HFK-down
ENSG00000080854	HFK-up
ENSG00000230148	HFK-down
ENSG00000108578	HFK-down
ENSG00000198759	HFK-down
ENSG00000143995	HFK-down
ENSG00000057149	HFK-up
ENSG00000163644	HFK-up
ENSG00000173267	HFK-up
ENSG00000087258	HFK-up
ENSG00000280350	HFK-down
ENSG00000106066	HFK-down
ENSG00000007237	HFK-up
ENSG00000250421	HFK-down
ENSG00000120075	HFK-up
ENSG00000112584	HFK-up
ENSG00000188508	HFK-up
ENSG00000182158	HFK-down
ENSG00000153714	HFK-down
ENSG00000229847	HFK-up
ENSG00000153551	HFK-down
ENSG00000176194	HFK-up
ENSG00000233608	HFK-up
ENSG00000123612	HFK-down
ENSG00000179388	HFK-up
ENSG00000135114	HFK-up
ENSG00000111674	HFK-down
ENSG00000189377	HFK-down
ENSG00000183741	HFK-down
ENSG00000091513	HFK-down
ENSG00000155893	HFK-up
ENSG00000166016	HFK-up
ENSG00000119699	HFK-down
ENSG00000153064	HFK-down
ENSG00000162543	HFK-down
ENSG00000244300	HFK-down
ENSG00000069188	HFK-down
ENSG00000165449	HFK-down
ENSG00000144711	HFK-down
ENSG00000001561	HFK-down
ENSG00000197416	HFK-down
ENSG00000107242	HFK-down
ENSG00000166313	HFK-up
ENSG00000119900	HFK-up
ENSG00000069974	HFK-up
ENSG00000161714	HFK-down
ENSG00000188906	HFK-up
ENSG00000257042	HFK-down
ENSG00000146411	HFK-down
ENSG00000038295	HFK-up
ENSG00000173221	HFK-down
ENSG00000183439	HFK-up
ENSG00000170293	HFK-up
ENSG00000146938	HFK-up
ENSG00000138646	HFK-up
ENSG00000197353	HFK-down
ENSG00000187714	HFK-up
ENSG00000035664	HFK-up
ENSG00000113504	HFK-down
ENSG00000026025	HFK-down
ENSG00000258689	HFK-down
ENSG00000154065	HFK-up
ENSG00000170537	HFK-down
ENSG00000169991	HFK-up
ENSG00000128683	HFK-down
ENSG00000148082	HFK-down
ENSG00000101160	HFK-down
ENSG00000159763	HFK-down
ENSG00000258837	HFK-down
ENSG00000197712	HFK-down
ENSG00000158856	HFK-down
ENSG00000144810	HFK-up
ENSG00000170271	HFK-down
ENSG00000116711	HFK-up
ENSG00000177707	HFK-down
ENSG00000152242	HFK-down
ENSG00000101335	HFK-down
ENSG00000232756	HFK-down
ENSG00000125845	HFK-down
ENSG00000203485	HFK-down
ENSG00000283167	HFK-up
ENSG00000248485	HFK-up
ENSG00000110811	HFK-down
ENSG00000137486	HFK-up
ENSG00000047936	HFK-down
ENSG00000187054	HFK-down
ENSG00000140682	HFK-down
ENSG00000108821	HFK-down
ENSG00000118523	HFK-down
ENSG00000064886	HFK-down
ENSG00000183196	HFK-down
ENSG00000174514	HFK-down
ENSG00000249326	HFK-up
ENSG00000151474	HFK-up
ENSG00000110852	HFK-up
ENSG00000164199	HFK-down
ENSG00000138771	HFK-down
ENSG00000165591	HFK-up
ENSG00000188921	HFK-down
ENSG00000183508	HFK-down
ENSG00000127507	HFK-up
ENSG00000163399	HFK-up
ENSG00000233101	HFK-up
ENSG00000205476	HFK-up
ENSG00000100219	HFK-up
ENSG00000152527	HFK-down
ENSG00000068724	HFK-down
ENSG00000261222	HFK-down
ENSG00000136810	HFK-down
ENSG00000165238	HFK-down
ENSG00000151150	HFK-up
ENSG00000077274	HFK-down
ENSG00000088756	HFK-down
ENSG00000160868	HFK-up
ENSG00000166147	HFK-down
ENSG00000069966	HFK-up
ENSG00000138623	HFK-down
ENSG00000162614	HFK-down
ENSG00000117152	HFK-down
ENSG00000132321	HFK-down
ENSG00000169902	HFK-down
ENSG00000136205	HFK-down
ENSG00000153721	HFK-down
ENSG00000189337	HFK-up
ENSG00000149564	HFK-down
ENSG00000158315	HFK-up
ENSG00000186526	HFK-up
ENSG00000070404	HFK-down
ENSG00000232679	HFK-down
ENSG00000064787	HFK-down
ENSG00000104267	HFK-up
ENSG00000142156	HFK-down
ENSG00000085831	HFK-up
ENSG00000118513	HFK-up
ENSG00000117643	HFK-down
ENSG00000111666	HFK-down
ENSG00000136694	HFK-down
ENSG00000167741	HFK-up
ENSG00000164099	HFK-down
ENSG00000167191	HFK-down
ENSG00000171243	HFK-down
ENSG00000105516	HFK-up
ENSG00000128274	HFK-down
ENSG00000175928	HFK-down
ENSG00000196782	HFK-up
ENSG00000198535	HFK-down
ENSG00000243244	HFK-down
ENSG00000152778	HFK-up
ENSG00000169550	HFK-up
ENSG00000185052	HFK-down
ENSG00000196975	HFK-up
ENSG00000170899	HFK-up
ENSG00000105963	HFK-down
ENSG00000138061	HFK-down
ENSG00000117791	HFK-down
ENSG00000104490	HFK-down
ENSG00000170153	HFK-down
ENSG00000229417	HFK-up
ENSG00000184979	HFK-up
ENSG00000155324	HFK-down
ENSG00000054356	HFK-up
ENSG00000162493	HFK-down
ENSG00000189120	HFK-up
ENSG00000006747	HFK-down
ENSG00000237975	HFK-up
ENSG00000086062	HFK-down
ENSG00000166348	HFK-down
ENSG00000005020	HFK-up
ENSG00000065809	HFK-down
ENSG00000172602	HFK-down
ENSG00000174502	HFK-down
ENSG00000088340	HFK-down
ENSG00000251363	HFK-down
ENSG00000204839	HFK-down
ENSG00000137752	HFK-up
ENSG00000182782	HFK-up
ENSG00000071967	HFK-up
ENSG00000112245	HFK-up
ENSG00000054654	HFK-down
ENSG00000210196	HFK-down
ENSG00000073060	HFK-up
ENSG00000205189	HFK-down
ENSG00000153132	HFK-down
ENSG00000125285	HFK-down
ENSG00000174145	HFK-up
ENSG00000163331	HFK-up
ENSG00000162512	HFK-up
ENSG00000226476	HFK-up
ENSG00000110719	HFK-down
ENSG00000170961	HFK-down
ENSG00000138670	HFK-down
ENSG00000088386	HFK-up
ENSG00000055332	HFK-up
ENSG00000173320	HFK-down
ENSG00000132613	HFK-down
ENSG00000163364	HFK-up
ENSG00000186918	HFK-up
ENSG00000205744	HFK-up
ENSG00000188257	HFK-down
ENSG00000106560	HFK-down
ENSG00000150782	HFK-up
ENSG00000148735	HFK-up
ENSG00000174226	HFK-down
ENSG00000159267	HFK-down
ENSG00000163687	HFK-down
ENSG00000184319	HFK-down
ENSG00000266028	HFK-up
ENSG00000083454	HFK-down
ENSG00000160223	HFK-up
ENSG00000175183	HFK-up
ENSG00000164362	HFK-down
ENSG00000188293	HFK-up
ENSG00000138166	HFK-down
ENSG00000013725	HFK-down
ENSG00000237515	HFK-down
ENSG00000157227	HFK-down
ENSG00000069869	HFK-up
ENSG00000189058	HFK-down
ENSG00000197119	HFK-down
ENSG00000178573	HFK-down
ENSG00000253669	HFK-up
ENSG00000054219	HFK-down
ENSG00000169562	HFK-up
ENSG00000182378	HFK-up
ENSG00000099260	HFK-down
ENSG00000196878	HFK-down
ENSG00000138795	HFK-up
ENSG00000165795	HFK-up
ENSG00000100304	HFK-up
ENSG00000077782	HFK-down
ENSG00000129595	HFK-up
ENSG00000257582	HFK-down
ENSG00000106991	HFK-up
ENSG00000184221	HFK-down
ENSG00000128383	HFK-down
ENSG00000211448	HFK-up
ENSG00000129682	HFK-down
ENSG00000149531	HFK-up
ENSG00000178750	HFK-up
ENSG00000102996	HFK-down
ENSG00000136717	HFK-down
ENSG00000197083	HFK-up
ENSG00000232680	HFK-down
ENSG00000171992	HFK-down
ENSG00000273179	HFK-down
ENSG00000236345	HFK-down
ENSG00000106004	HFK-up
ENSG00000105141	HFK-up
ENSG00000165443	HFK-down
ENSG00000134070	HFK-down
ENSG00000170477	HFK-up
ENSG00000006118	HFK-down
ENSG00000185518	HFK-up
ENSG00000158470	HFK-down
ENSG00000058091	HFK-down
ENSG00000146555	HFK-down
ENSG00000205622	HFK-up
ENSG00000233429	HFK-up
ENSG00000088387	HFK-up
ENSG00000283703	HFK-up
ENSG00000242207	HFK-down
ENSG00000105880	HFK-up
ENSG00000162377	HFK-up
ENSG00000127418	HFK-down
ENSG00000018236	HFK-up
ENSG00000198853	HFK-down
ENSG00000147041	HFK-down
ENSG00000134533	HFK-up
ENSG00000119042	HFK-up
ENSG00000121440	HFK-down
ENSG00000200033	HFK-down
ENSG00000224269	HFK-down
ENSG00000179241	HFK-up
ENSG00000090661	HFK-up
ENSG00000108950	HFK-down
ENSG00000151834	HFK-up
ENSG00000196597	HFK-up
ENSG00000132429	HFK-down
ENSG00000110723	HFK-up
ENSG00000158055	HFK-up
ENSG00000253910	HFK-down
ENSG00000113269	HFK-down
ENSG00000184497	HFK-down
ENSG00000161544	HFK-down
ENSG00000285103	HFK-up
ENSG00000183032	HFK-down
ENSG00000172638	HFK-down
ENSG00000168795	HFK-up
ENSG00000170989	HFK-up
ENSG00000189325	HFK-up
ENSG00000149591	HFK-down
ENSG00000102312	HFK-down
ENSG00000120457	HFK-down
ENSG00000141968	HFK-down
ENSG00000160991	HFK-down
ENSG00000156804	HFK-down
ENSG00000083444	HFK-down
ENSG00000020633	HFK-down
ENSG00000103942	HFK-down
ENSG00000141485	HFK-down
ENSG00000222041	HFK-down
ENSG00000171310	HFK-down
ENSG00000118922	HFK-down
ENSG00000177551	HFK-down
ENSG00000182010	HFK-up
ENSG00000181788	HFK-down
ENSG00000156127	HFK-down
ENSG00000160360	HFK-down
ENSG00000105146	HFK-up
ENSG00000106123	HFK-up
ENSG00000214290	HFK-down
ENSG00000063660	HFK-down
ENSG00000023909	HFK-down
ENSG00000136542	HFK-down
ENSG00000116717	HFK-down
ENSG00000061656	HFK-down
ENSG00000123384	HFK-down
ENSG00000142173	HFK-down
ENSG00000271122	HFK-up
ENSG00000138439	HFK-down
ENSG00000182534	HFK-down
ENSG00000142871	HFK-down
ENSG00000128510	HFK-up
ENSG00000126003	HFK-up
ENSG00000203760	HFK-down
ENSG00000100379	HFK-up
ENSG00000275216	HFK-up
ENSG00000221968	HFK-down
ENSG00000130589	HFK-up
ENSG00000132329	HFK-up
ENSG00000182938	HFK-down
ENSG00000126705	HFK-down
ENSG00000163293	HFK-up
ENSG00000180861	HFK-down
ENSG00000118515	HFK-up
ENSG00000169299	HFK-up
ENSG00000139531	HFK-down
ENSG00000167642	HFK-down
ENSG00000124249	HFK-up
ENSG00000112297	HFK-up
ENSG00000278518	HFK-down
ENSG00000106366	HFK-down
ENSG00000254285	HFK-down
ENSG00000163083	HFK-down
ENSG00000196937	HFK-up
ENSG00000142185	HFK-up
ENSG00000103313	HFK-up
ENSG00000213853	HFK-up
ENSG00000127948	HFK-up
ENSG00000173110	HFK-down
ENSG00000186442	HFK-down
ENSG00000140853	HFK-up
ENSG00000135002	HFK-down
ENSG00000189182	HFK-up
ENSG00000033178	HFK-up
ENSG00000183580	HFK-down
ENSG00000051596	HFK-down
ENSG00000198208	HFK-down
ENSG00000181444	HFK-up
ENSG00000115652	HFK-down
ENSG00000132164	HFK-up
ENSG00000172243	HFK-up
ENSG00000068078	HFK-up
ENSG00000184012	HFK-down
ENSG00000145819	HFK-down
ENSG00000186187	HFK-down
ENSG00000167363	HFK-down
ENSG00000131188	HFK-down
ENSG00000117984	HFK-up
ENSG00000149090	HFK-down
ENSG00000116661	HFK-down
ENSG00000280237	HFK-up
ENSG00000101004	HFK-down
ENSG00000123989	HFK-down
ENSG00000103089	HFK-down
ENSG00000187957	HFK-up
ENSG00000232537	HFK-down
ENSG00000269994	HFK-down
ENSG00000232316	HFK-up
ENSG00000092377	HFK-up
ENSG00000117983	HFK-down
ENSG00000166006	HFK-down
ENSG00000285756	HFK-up
ENSG00000133321	HFK-up
ENSG00000176171	HFK-down
ENSG00000143631	HFK-up
ENSG00000173482	HFK-down
ENSG00000176907	HFK-up
ENSG00000131724	HFK-down
ENSG00000198113	HFK-down
ENSG00000116525	HFK-up
ENSG00000260877	HFK-down
ENSG00000230105	HFK-up
ENSG00000176788	HFK-down
ENSG00000135678	HFK-up
ENSG00000090447	HFK-up
ENSG00000130159	HFK-up
ENSG00000187260	HFK-up
ENSG00000119411	HFK-up
ENSG00000148600	HFK-up
ENSG00000250451	HFK-up
ENSG00000151376	HFK-down
ENSG00000281386	HFK-up
ENSG00000186191	HFK-down
ENSG00000285820	HFK-up
ENSG00000182195	HFK-up
ENSG00000006210	HFK-down
ENSG00000163376	HFK-up
ENSG00000181274	HFK-up
ENSG00000111860	HFK-down
ENSG00000181885	HFK-down
ENSG00000196371	HFK-down
ENSG00000116141	HFK-down
ENSG00000134317	HFK-up
ENSG00000130826	HFK-up
ENSG00000151491	HFK-down
ENSG00000091317	HFK-down
ENSG00000203867	HFK-down
ENSG00000130479	HFK-down
ENSG00000100994	HFK-up
ENSG00000166897	HFK-down
ENSG00000174792	HFK-down
ENSG00000103381	HFK-down
ENSG00000184828	HFK-up
ENSG00000186197	HFK-down
ENSG00000088543	HFK-down
ENSG00000174028	HFK-up
ENSG00000147459	HFK-down
ENSG00000230836	HFK-down
ENSG00000187634	HFK-down
ENSG00000140044	HFK-up
ENSG00000106266	HFK-down
ENSG00000131016	HFK-up
ENSG00000140459	HFK-down
ENSG00000144741	HFK-up
ENSG00000178726	HFK-up
ENSG00000126561	HFK-down
ENSG00000159200	HFK-down
ENSG00000167797	HFK-down
ENSG00000213694	HFK-down
ENSG00000135111	HFK-up
ENSG00000157765	HFK-down
ENSG00000176728	HFK-up
ENSG00000111725	HFK-down
ENSG00000148965	HFK-down
ENSG00000142973	HFK-up
ENSG00000180233	HFK-up
ENSG00000148660	HFK-up
ENSG00000124406	HFK-down
ENSG00000124496	HFK-up
ENSG00000092964	HFK-up
ENSG00000197576	HFK-up
ENSG00000133424	HFK-down
ENSG00000154274	HFK-down
ENSG00000114374	HFK-up
ENSG00000180257	HFK-down
ENSG00000253293	HFK-up
ENSG00000258498	HFK-down
ENSG00000108771	HFK-up
ENSG00000171509	HFK-up
ENSG00000168542	HFK-down
ENSG00000250722	HFK-down
ENSG00000136826	HFK-down
ENSG00000183734	HFK-up
ENSG00000214772	HFK-up
ENSG00000141401	HFK-up
ENSG00000075223	HFK-down
ENSG00000136802	HFK-down
ENSG00000164318	HFK-up
ENSG00000155846	HFK-up
ENSG00000260597	HFK-up
ENSG00000107331	HFK-down
ENSG00000196549	HFK-up
ENSG00000130413	HFK-down
ENSG00000180346	HFK-down
ENSG00000166710	HFK-up
ENSG00000185507	HFK-up
ENSG00000133106	HFK-up
ENSG00000130517	HFK-down
ENSG00000110328	HFK-down
ENSG00000232063	HFK-up
ENSG00000092068	HFK-up
ENSG00000048540	HFK-up
ENSG00000138193	HFK-up
ENSG00000286156	HFK-down
ENSG00000143641	HFK-down
ENSG00000186106	HFK-up
ENSG00000182175	HFK-down
ENSG00000197183	HFK-down
ENSG00000122729	HFK-down
ENSG00000166670	HFK-down
ENSG00000268879	HFK-up
ENSG00000197568	HFK-up
ENSG00000206190	HFK-down
ENSG00000087085	HFK-up
ENSG00000245648	HFK-down
ENSG00000109452	HFK-down
ENSG00000103196	HFK-up
ENSG00000175772	HFK-up
ENSG00000253508	HFK-down
ENSG00000010278	HFK-down
ENSG00000179059	HFK-up
ENSG00000143546	HFK-up
ENSG00000163513	HFK-up
ENSG00000172183	HFK-down
ENSG00000025039	HFK-up
ENSG00000118557	HFK-up
ENSG00000173598	HFK-up
ENSG00000168811	HFK-down
ENSG00000131435	HFK-down
ENSG00000130821	HFK-down
ENSG00000257335	HFK-down
ENSG00000138162	HFK-down
ENSG00000133131	HFK-up
ENSG00000205413	HFK-up
ENSG00000284070	HFK-up
ENSG00000075643	HFK-up
ENSG00000137959	HFK-up
ENSG00000140332	HFK-down
ENSG00000182054	HFK-up
ENSG00000166912	HFK-up
ENSG00000231131	HFK-up
ENSG00000163393	HFK-down
ENSG00000163430	HFK-down
ENSG00000168952	HFK-up
ENSG00000183067	HFK-down
ENSG00000164733	HFK-down
ENSG00000151692	HFK-up
ENSG00000106397	HFK-down
ENSG00000157500	HFK-up
ENSG00000142686	HFK-up
ENSG00000150281	HFK-down
ENSG00000167552	HFK-down
ENSG00000154262	HFK-down
ENSG00000117586	HFK-down
ENSG00000159842	HFK-down
ENSG00000118418	HFK-up
ENSG00000173212	HFK-down
ENSG00000053254	HFK-up
ENSG00000127124	HFK-down
ENSG00000221866	HFK-down
ENSG00000105137	HFK-up
ENSG00000126709	HFK-up
ENSG00000117450	HFK-down
ENSG00000112319	HFK-down
ENSG00000172005	HFK-up
ENSG00000136059	HFK-up
ENSG00000276141	HFK-down
ENSG00000185885	HFK-up
ENSG00000274180	HFK-up
ENSG00000231324	HFK-down
ENSG00000085063	HFK-down
ENSG00000155016	HFK-down
ENSG00000153294	HFK-up
ENSG00000180638	HFK-up
ENSG00000231991	HFK-down
ENSG00000270806	HFK-down
ENSG00000171428	HFK-down
ENSG00000049089	HFK-down
ENSG00000168268	HFK-down
ENSG00000163564	HFK-up
ENSG00000074527	HFK-down
ENSG00000170044	HFK-up
ENSG00000146147	HFK-up
ENSG00000166446	HFK-up
ENSG00000162645	HFK-up
ENSG00000134242	HFK-up
ENSG00000140297	HFK-down
ENSG00000144485	HFK-up
ENSG00000119681	HFK-down
ENSG00000136147	HFK-up
ENSG00000184588	HFK-up
ENSG00000235109	HFK-up
ENSG00000148848	HFK-down
ENSG00000081320	HFK-down
ENSG00000165271	HFK-up
ENSG00000168447	HFK-up
ENSG00000064989	HFK-up
ENSG00000168016	HFK-down
ENSG00000008513	HFK-down
ENSG00000153048	HFK-up
ENSG00000175121	HFK-up
ENSG00000101017	HFK-down
ENSG00000049192	HFK-down
ENSG00000166106	HFK-down
ENSG00000118849	HFK-up
ENSG00000161955	HFK-down
ENSG00000131019	HFK-down
ENSG00000163531	HFK-up
ENSG00000146281	HFK-up
ENSG00000165169	HFK-down
ENSG00000124225	HFK-down
ENSG00000185745	HFK-up
ENSG00000137843	HFK-up
ENSG00000100311	HFK-down
ENSG00000278934	HFK-down
ENSG00000135749	HFK-up
ENSG00000134369	HFK-down
ENSG00000165959	HFK-up
ENSG00000231764	HFK-up
ENSG00000175556	HFK-down
ENSG00000105523	HFK-down
ENSG00000177000	HFK-up
ENSG00000214796	HFK-up
ENSG00000106484	HFK-down
ENSG00000092421	HFK-down
ENSG00000280027	HFK-up
ENSG00000235888	HFK-up
ENSG00000114115	HFK-up
ENSG00000240207	HFK-up
ENSG00000101265	HFK-down
ENSG00000109814	HFK-down
ENSG00000151572	HFK-up
ENSG00000081985	HFK-up
ENSG00000152910	HFK-down
ENSG00000137936	HFK-down
ENSG00000218416	HFK-down
ENSG00000134775	HFK-down
ENSG00000100284	HFK-up
ENSG00000173530	HFK-down
ENSG00000129514	HFK-down
ENSG00000171246	HFK-up
ENSG00000226137	HFK-down
ENSG00000143819	HFK-down
ENSG00000198734	HFK-up
ENSG00000232453	HFK-up
ENSG00000125848	HFK-up
ENSG00000140511	HFK-down
ENSG00000119121	HFK-up
ENSG00000104131	HFK-up
ENSG00000140284	HFK-up
ENSG00000121316	HFK-up
ENSG00000135914	HFK-down
ENSG00000198648	HFK-down
ENSG00000149403	HFK-up
ENSG00000102271	HFK-down
ENSG00000135503	HFK-up
ENSG00000173338	HFK-up
ENSG00000116667	HFK-up
ENSG00000068079	HFK-up
ENSG00000081853	HFK-down
ENSG00000153904	HFK-down
ENSG00000107554	HFK-up
ENSG00000137872	HFK-up
ENSG00000198467	HFK-down
ENSG00000110446	HFK-down
ENSG00000149380	HFK-down
ENSG00000075213	HFK-down
ENSG00000132746	HFK-up
ENSG00000244617	HFK-up
ENSG00000163378	HFK-down
ENSG00000120093	HFK-up
ENSG00000182492	HFK-down
ENSG00000229028	HFK-up
ENSG00000165949	HFK-up
ENSG00000224271	HFK-up
ENSG00000070886	HFK-up
ENSG00000183255	HFK-down
ENSG00000166415	HFK-down
ENSG00000154134	HFK-down
ENSG00000242247	HFK-down
ENSG00000012779	HFK-up
ENSG00000109501	HFK-down
ENSG00000144648	HFK-down
ENSG00000050165	HFK-down
ENSG00000138942	HFK-up
ENSG00000140835	HFK-down
ENSG00000150722	HFK-down
ENSG00000162552	HFK-down
ENSG00000158292	HFK-down
ENSG00000176490	HFK-down
ENSG00000132530	HFK-up
ENSG00000184481	HFK-up
ENSG00000273301	HFK-up
ENSG00000162366	HFK-up
ENSG00000273760	HFK-up
ENSG00000165078	HFK-up
ENSG00000244541	HFK-up
ENSG00000156486	HFK-down
ENSG00000248874	HFK-down
ENSG00000177685	HFK-down
ENSG00000171368	HFK-down
ENSG00000233850	HFK-up
ENSG00000177627	HFK-down
ENSG00000169891	HFK-down
ENSG00000137709	HFK-up
ENSG00000125740	HFK-down
ENSG00000250208	HFK-up
ENSG00000158786	HFK-up
ENSG00000133142	HFK-up
ENSG00000183762	HFK-up
ENSG00000101811	HFK-down
ENSG00000167754	HFK-up
ENSG00000135205	HFK-down
ENSG00000102804	HFK-down
ENSG00000205403	HFK-down
ENSG00000124299	HFK-up
ENSG00000271425	HFK-up
ENSG00000197746	HFK-up
ENSG00000167034	HFK-down
ENSG00000171346	HFK-up
ENSG00000165092	HFK-down
ENSG00000145283	HFK-up
ENSG00000148346	HFK-down
