## Supplementary File 11 for "Characterization of 3D organotypic epithelial tissues reveals tonsil-specific differences in tonic interferon signaling"

	ID	Description	setSize	enrichmentScore	NES	pvalue	p.adjust	qvalues	rank	leading_edge	core_enrichment
GO:0008544	GO:0008544	epidermis development	302	-0.476263458848542	-2.02059914269118	1e-10	1.2114e-07	1.13578947368421e-07	3886	tags=25%, list=13%, signal=22%	ENSG00000110723/ENSG00000121552/ENSG00000134317/ENSG00000104055/ENSG00000131737/ENSG00000169469/ENSG00000189337/ENSG00000105261/ENSG00000167754/ENSG00000172867/ENSG00000143631/ENSG00000133321/ENSG00000171346/ENSG00000088002/ENSG00000173083/ENSG00000111012/ENSG00000171791/ENSG00000127152/ENSG00000163216/ENSG00000203785/ENSG00000197084/ENSG00000154227/ENSG00000109101/ENSG00000184148/ENSG00000137709…
GO:0009913	GO:0009913	epidermal cell differentiation	187	-0.605501121751645	-2.44448053375143	1e-10	1.2114e-07	1.13578947368421e-07	3886	tags=32%, list=13%, signal=28%	ENSG00000110723/ENSG00000121552/ENSG00000134317/ENSG00000169469/ENSG00000189337/ENSG00000105261/ENSG00000167754/ENSG00000172867/ENSG00000143631/ENSG00000133321/ENSG00000088002/ENSG00000111012/ENSG00000127152/ENSG00000163216/ENSG00000203785/ENSG00000197084/ENSG00000154227/ENSG00000109101/ENSG00000184148/ENSG00000092295/ENSG00000185668/ENSG00000134323/ENSG00000143556/ENSG00000198719/ENSG00000204928…
GO:0030216	GO:0030216	keratinocyte differentiation	132	-0.701114548997122	-2.74432667011957	1e-10	1.2114e-07	1.13578947368421e-07	3886	tags=39%, list=13%, signal=35%	ENSG00000110723/ENSG00000121552/ENSG00000134317/ENSG00000169469/ENSG00000189337/ENSG00000167754/ENSG00000172867/ENSG00000143631/ENSG00000133321/ENSG00000111012/ENSG00000127152/ENSG00000163216/ENSG00000203785/ENSG00000197084/ENSG00000154227/ENSG00000109101/ENSG00000184148/ENSG00000092295/ENSG00000185668/ENSG00000143556/ENSG00000122592/ENSG00000169474/ENSG00000007372/ENSG00000204021/ENSG00000165272…
GO:0031424	GO:0031424	keratinization	52	-0.804198316030192	-2.72961174205556	1e-10	1.2114e-07	1.13578947368421e-07	2430	tags=65%, list=8%, signal=60%	ENSG00000169469/ENSG00000189337/ENSG00000167754/ENSG00000172867/ENSG00000163216/ENSG00000203785/ENSG00000197084/ENSG00000154227/ENSG00000184148/ENSG00000092295/ENSG00000169474/ENSG00000204021/ENSG00000196805/ENSG00000185966/ENSG00000197915/ENSG00000204020/ENSG00000163202/ENSG00000172155/ENSG00000105427/ENSG00000187223/ENSG00000187173/ENSG00000235942/ENSG00000240386/ENSG00000159455/ENSG00000186207…
GO:0043588	GO:0043588	skin development	249	-0.515183287200219	-2.16059744387846	1e-10	1.2114e-07	1.13578947368421e-07	3886	tags=27%, list=13%, signal=23%	ENSG00000110723/ENSG00000121552/ENSG00000134317/ENSG00000169469/ENSG00000189337/ENSG00000108839/ENSG00000167754/ENSG00000172867/ENSG00000143631/ENSG00000133321/ENSG00000173083/ENSG00000111012/ENSG00000171791/ENSG00000127152/ENSG00000163216/ENSG00000203785/ENSG00000197084/ENSG00000154227/ENSG00000109101/ENSG00000179148/ENSG00000184148/ENSG00000092295/ENSG00000185668/ENSG00000104371/ENSG00000143556…
GO:0001501	GO:0001501	skeletal system development	460	0.459993070996636	1.6883204672584	2.21707135354425e-09	2.23813353140292e-06	2.0984385881353e-06	5732	tags=27%, list=18%, signal=22%	ENSG00000170689/ENSG00000120075/ENSG00000170577/ENSG00000120093/ENSG00000108511/ENSG00000106031/ENSG00000260027/ENSG00000128710/ENSG00000182742/ENSG00000173917/ENSG00000038427/ENSG00000126778/ENSG00000120068/ENSG00000005073/ENSG00000137745/ENSG00000128714/ENSG00000125878/ENSG00000167244/ENSG00000087494/ENSG00000163132/ENSG00000160801/ENSG00000092969/ENSG00000170961/ENSG00000120094/ENSG00000077092…
GO:0043062	GO:0043062	extracellular structure organization	280	0.482255625702881	1.72033779859427	6.75567990652568e-08	5.84559331340372e-05	5.48073580386557e-05	8531	tags=49%, list=27%, signal=36%	ENSG00000171509/ENSG00000156218/ENSG00000028137/ENSG00000137745/ENSG00000125878/ENSG00000166415/ENSG00000198759/ENSG00000172987/ENSG00000092969/ENSG00000170961/ENSG00000206384/ENSG00000136244/ENSG00000141756/ENSG00000187045/ENSG00000197496/ENSG00000271886/ENSG00000144810/ENSG00000135744/ENSG00000188770/ENSG00000271447/ENSG00000103241/ENSG00000198756/ENSG00000139219/ENSG00000049192/ENSG00000172638…
GO:0030198	GO:0030198	extracellular matrix organization	279	0.483741748244667	1.72620286983307	1.19140750669229e-07	8.23419366278649e-05	7.72024969990931e-05	8531	tags=49%, list=27%, signal=36%	ENSG00000171509/ENSG00000156218/ENSG00000028137/ENSG00000137745/ENSG00000125878/ENSG00000166415/ENSG00000198759/ENSG00000172987/ENSG00000092969/ENSG00000170961/ENSG00000206384/ENSG00000136244/ENSG00000141756/ENSG00000187045/ENSG00000197496/ENSG00000271886/ENSG00000144810/ENSG00000135744/ENSG00000188770/ENSG00000271447/ENSG00000103241/ENSG00000198756/ENSG00000139219/ENSG00000049192/ENSG00000172638…
GO:0006364	GO:0006364	rRNA processing	221	-0.430063048413014	-1.76672534638967	1.22350574484198e-07	8.23419366278649e-05	7.72024969990931e-05	11678	tags=67%, list=38%, signal=42%	ENSG00000150990/ENSG00000178105/ENSG00000100029/ENSG00000168228/ENSG00000124383/ENSG00000136045/ENSG00000115268/ENSG00000171490/ENSG00000183751/ENSG00000120158/ENSG00000100138/ENSG00000083520/ENSG00000101361/ENSG00000136718/ENSG00000162851/ENSG00000223496/ENSG00000198755/ENSG00000164338/ENSG00000188846/ENSG00000146223/ENSG00000108651/ENSG00000112578/ENSG00000160214/ENSG00000127311/ENSG00000164934…
GO:0042254	GO:0042254	ribosome biogenesis	293	-0.394635826093348	-1.67227788171071	1.72763529805368e-07	0.000104642870003111	9.81114992947328e-05	11717	tags=66%, list=38%, signal=41%	ENSG00000146909/ENSG00000198301/ENSG00000139842/ENSG00000150990/ENSG00000178105/ENSG00000100029/ENSG00000168228/ENSG00000067248/ENSG00000124383/ENSG00000172809/ENSG00000136045/ENSG00000115268/ENSG00000101181/ENSG00000171490/ENSG00000183751/ENSG00000120158/ENSG00000143319/ENSG00000165792/ENSG00000100138/ENSG00000125485/ENSG00000083520/ENSG00000101361/ENSG00000136718/ENSG00000162851/ENSG00000082515…
GO:0045229	GO:0045229	external encapsulating structure organization	281	0.471484488917783	1.68202332313885	6.88381303445393e-07	0.000379047777724431	0.000355389199242861	8531	tags=49%, list=27%, signal=36%	ENSG00000171509/ENSG00000156218/ENSG00000028137/ENSG00000137745/ENSG00000125878/ENSG00000166415/ENSG00000198759/ENSG00000172987/ENSG00000092969/ENSG00000170961/ENSG00000206384/ENSG00000136244/ENSG00000141756/ENSG00000187045/ENSG00000197496/ENSG00000271886/ENSG00000144810/ENSG00000135744/ENSG00000188770/ENSG00000271447/ENSG00000103241/ENSG00000198756/ENSG00000139219/ENSG00000049192/ENSG00000172638…
GO:0048705	GO:0048705	skeletal system morphogenesis	199	0.510390761545074	1.76711849480902	7.51146368544066e-07	0.000379141129522617	0.000355476724411863	5415	tags=28%, list=17%, signal=23%	ENSG00000170689/ENSG00000120075/ENSG00000170577/ENSG00000120093/ENSG00000108511/ENSG00000260027/ENSG00000128710/ENSG00000182742/ENSG00000173917/ENSG00000126778/ENSG00000120068/ENSG00000005073/ENSG00000137745/ENSG00000125878/ENSG00000163132/ENSG00000170961/ENSG00000120094/ENSG00000077092/ENSG00000163273/ENSG00000143867/ENSG00000248746/ENSG00000159167/ENSG00000184058/ENSG00000128709/ENSG00000162551…
GO:0060840	GO:0060840	artery development	92	0.599478821685069	1.8969396584496	9.8507386400351e-07	0.00045896864571302	0.000430321740591007	5682	tags=41%, list=18%, signal=34%	ENSG00000106031/ENSG00000126778/ENSG00000134817/ENSG00000092969/ENSG00000117020/ENSG00000141756/ENSG00000184058/ENSG00000069122/ENSG00000207743/ENSG00000197496/ENSG00000183691/ENSG00000103241/ENSG00000164107/ENSG00000049192/ENSG00000139567/ENSG00000172638/ENSG00000110195/ENSG00000064300/ENSG00000106991/ENSG00000113083/ENSG00000167034/ENSG00000137834/ENSG00000164690/ENSG00000132855/ENSG00000164120…
GO:0030336	GO:0030336	negative regulation of cell migration	271	0.46634050109392	1.65875026076335	1.95922310162394e-06	0.000847643880466874	0.000794737491222645	5377	tags=28%, list=17%, signal=23%	ENSG00000189058/ENSG00000184113/ENSG00000151208/ENSG00000131142/ENSG00000050030/ENSG00000156234/ENSG00000181790/ENSG00000207757/ENSG00000125245/ENSG00000006210/ENSG00000168329/ENSG00000136999/ENSG00000182621/ENSG00000159167/ENSG00000090539/ENSG00000207743/ENSG00000210741/ENSG00000183691/ENSG00000006638/ENSG00000208005/ENSG00000146674/ENSG00000071246/ENSG00000271447/ENSG00000181085/ENSG00000153233…
GO:0048706	GO:0048706	embryonic skeletal system development	112	0.564991524359833	1.84504664368897	2.58110222025915e-06	0.00104224907654064	0.000977196244091095	5415	tags=36%, list=17%, signal=30%	ENSG00000170689/ENSG00000120075/ENSG00000170577/ENSG00000120093/ENSG00000108511/ENSG00000260027/ENSG00000128710/ENSG00000182742/ENSG00000173917/ENSG00000126778/ENSG00000120068/ENSG00000005073/ENSG00000120094/ENSG00000143867/ENSG00000184058/ENSG00000197496/ENSG00000128709/ENSG00000183691/ENSG00000139219/ENSG00000114378/ENSG00000121039/ENSG00000168779/ENSG00000119699/ENSG00000128645/ENSG00000134853…
GO:2000146	GO:2000146	negative regulation of cell motility	285	0.455327870779387	1.62677929789708	3.26544300832766e-06	0.00123617426884004	0.00115901743617946	5377	tags=27%, list=17%, signal=22%	ENSG00000189058/ENSG00000184113/ENSG00000151208/ENSG00000131142/ENSG00000050030/ENSG00000156234/ENSG00000181790/ENSG00000207757/ENSG00000125245/ENSG00000006210/ENSG00000168329/ENSG00000136999/ENSG00000182621/ENSG00000159167/ENSG00000090539/ENSG00000207743/ENSG00000210741/ENSG00000183691/ENSG00000006638/ENSG00000208005/ENSG00000146674/ENSG00000071246/ENSG00000271447/ENSG00000196104/ENSG00000181085…
GO:0051271	GO:0051271	negative regulation of cellular component movement	293	0.455136073938161	1.62738702956837	3.98781715806965e-06	0.00142083579567223	0.001332153162092	5377	tags=27%, list=17%, signal=22%	ENSG00000189058/ENSG00000184113/ENSG00000151208/ENSG00000131142/ENSG00000050030/ENSG00000156234/ENSG00000181790/ENSG00000207757/ENSG00000125245/ENSG00000170927/ENSG00000006210/ENSG00000168329/ENSG00000136999/ENSG00000182621/ENSG00000159167/ENSG00000090539/ENSG00000207743/ENSG00000210741/ENSG00000183691/ENSG00000006638/ENSG00000208005/ENSG00000146674/ENSG00000071246/ENSG00000271447/ENSG00000196104…
GO:0016072	GO:0016072	rRNA metabolic process	231	-0.399879893491992	-1.6583085650438	4.47995661457657e-06	0.00150750540080502	0.00141341321261056	11678	tags=67%, list=38%, signal=42%	ENSG00000150990/ENSG00000178105/ENSG00000100029/ENSG00000168228/ENSG00000124383/ENSG00000136045/ENSG00000115268/ENSG00000171490/ENSG00000183751/ENSG00000120158/ENSG00000100138/ENSG00000114127/ENSG00000083520/ENSG00000101361/ENSG00000136718/ENSG00000162851/ENSG00000223496/ENSG00000198755/ENSG00000164338/ENSG00000188846/ENSG00000146223/ENSG00000108651/ENSG00000112578/ENSG00000160214/ENSG00000127311…
GO:0048704	GO:0048704	embryonic skeletal system morphogenesis	87	0.590186692847139	1.86305838668516	1.11509046694124e-05	0.00355479103066479	0.00333291582778283	5415	tags=38%, list=17%, signal=31%	ENSG00000170689/ENSG00000120075/ENSG00000170577/ENSG00000120093/ENSG00000108511/ENSG00000260027/ENSG00000128710/ENSG00000182742/ENSG00000173917/ENSG00000126778/ENSG00000120068/ENSG00000005073/ENSG00000120094/ENSG00000143867/ENSG00000184058/ENSG00000128709/ENSG00000183691/ENSG00000139219/ENSG00000114378/ENSG00000121039/ENSG00000168779/ENSG00000119699/ENSG00000134853/ENSG00000104313/ENSG00000176692…
GO:0045785	GO:0045785	positive regulation of cell adhesion	388	0.423105003543335	1.53936664357153	1.17499884587274e-05	0.00355848400472561	0.0033363783018334	5726	tags=27%, list=18%, signal=22%	ENSG00000102837/ENSG00000112299/ENSG00000131142/ENSG00000125735/ENSG00000198759/ENSG00000171564/ENSG00000156234/ENSG00000167244/ENSG00000175040/ENSG00000092969/ENSG00000128342/ENSG00000170961/ENSG00000100097/ENSG00000006210/ENSG00000096996/ENSG00000160255/ENSG00000135517/ENSG00000198959/ENSG00000135074/ENSG00000136244/ENSG00000141293/ENSG00000179344/ENSG00000020633/ENSG00000090539/ENSG00000136634…
GO:1901888	GO:1901888	regulation of cell junction assembly	190	0.47796170850011	1.64644624873559	1.50856312140437e-05	0.00435112706016489	0.00407954788971257	5786	tags=23%, list=19%, signal=19%	ENSG00000111249/ENSG00000189058/ENSG00000184113/ENSG00000126778/ENSG00000151208/ENSG00000198400/ENSG00000134817/ENSG00000175928/ENSG00000169992/ENSG00000047648/ENSG00000181790/ENSG00000169760/ENSG00000174469/ENSG00000159640/ENSG00000135744/ENSG00000165300/ENSG00000157017/ENSG00000065320/ENSG00000139567/ENSG00000101463/ENSG00000146006/ENSG00000102924/ENSG00000179921/ENSG00000128052/ENSG00000131409…
GO:0048568	GO:0048568	embryonic organ development	391	0.416219980767416	1.51600896101367	1.58086711202984e-05	0.00435241458980216	0.00408075505712966	5654	tags=24%, list=18%, signal=19%	ENSG00000170689/ENSG00000120075/ENSG00000170577/ENSG00000120093/ENSG00000108511/ENSG00000260027/ENSG00000128710/ENSG00000182742/ENSG00000173917/ENSG00000126778/ENSG00000120068/ENSG00000005073/ENSG00000169946/ENSG00000134817/ENSG00000167244/ENSG00000163132/ENSG00000092969/ENSG00000128342/ENSG00000120094/ENSG00000077092/ENSG00000157404/ENSG00000116039/ENSG00000178919/ENSG00000125084/ENSG00000166831…
GO:0035107	GO:0035107	appendage morphogenesis	131	0.520545636746437	1.72623596272341	1.88735430975772e-05	0.00476321043925105	0.00446591074611532	4767	tags=25%, list=15%, signal=21%	ENSG00000106031/ENSG00000128710/ENSG00000164651/ENSG00000005073/ENSG00000128714/ENSG00000163132/ENSG00000092969/ENSG00000077092/ENSG00000143867/ENSG00000128709/ENSG00000183691/ENSG00000163064/ENSG00000139219/ENSG00000164107/ENSG00000103449/ENSG00000151067/ENSG00000144218/ENSG00000121039/ENSG00000074047/ENSG00000168779/ENSG00000138696/ENSG00000145423/ENSG00000101115/ENSG00000164690/ENSG00000089225…
GO:0035108	GO:0035108	limb morphogenesis	131	0.520545636746437	1.72623596272341	1.88735430975772e-05	0.00476321043925105	0.00446591074611532	4767	tags=25%, list=15%, signal=21%	ENSG00000106031/ENSG00000128710/ENSG00000164651/ENSG00000005073/ENSG00000128714/ENSG00000163132/ENSG00000092969/ENSG00000077092/ENSG00000143867/ENSG00000128709/ENSG00000183691/ENSG00000163064/ENSG00000139219/ENSG00000164107/ENSG00000103449/ENSG00000151067/ENSG00000144218/ENSG00000121039/ENSG00000074047/ENSG00000168779/ENSG00000138696/ENSG00000145423/ENSG00000101115/ENSG00000164690/ENSG00000089225…
GO:0048565	GO:0048565	digestive tract development	110	0.538563260360499	1.74998942633263	2.70795301922806e-05	0.00656082857498573	0.0061513290689412	5481	tags=32%, list=18%, signal=26%	ENSG00000170577/ENSG00000128714/ENSG00000092969/ENSG00000139352/ENSG00000173406/ENSG00000077092/ENSG00000141448/ENSG00000157404/ENSG00000178919/ENSG00000166831/ENSG00000100146/ENSG00000103241/ENSG00000166250/ENSG00000103449/ENSG00000066405/ENSG00000106541/ENSG00000074047/ENSG00000168779/ENSG00000165617/ENSG00000119699/ENSG00000145423/ENSG00000124664/ENSG00000134853/ENSG00000164690/ENSG00000106538…
GO:0002181	GO:0002181	cytoplasmic translation	145	-0.437307343716297	-1.72894246141662	3.17326072769118e-05	0.00715456427647723	0.00670800626879638	11591	tags=71%, list=37%, signal=45%	ENSG00000174748/ENSG00000108963/ENSG00000067248/ENSG00000149100/ENSG00000172809/ENSG00000115268/ENSG00000106263/ENSG00000265681/ENSG00000122026/ENSG00000143486/ENSG00000162244/ENSG00000198755/ENSG00000188846/ENSG00000165819/ENSG00000083845/ENSG00000100664/ENSG00000114391/ENSG00000221983/ENSG00000140988/ENSG00000147403/ENSG00000120705/ENSG00000167658/ENSG00000117543/ENSG00000108298/ENSG00000139726…
GO:0040013	GO:0040013	negative regulation of locomotion	315	0.431428103439917	1.54896199520562	3.29580105259589e-05	0.00715456427647723	0.00670800626879638	5257	tags=25%, list=17%, signal=21%	ENSG00000189058/ENSG00000184113/ENSG00000151208/ENSG00000131142/ENSG00000050030/ENSG00000156234/ENSG00000181790/ENSG00000207757/ENSG00000125245/ENSG00000006210/ENSG00000168329/ENSG00000136999/ENSG00000012171/ENSG00000182621/ENSG00000159167/ENSG00000090539/ENSG00000207743/ENSG00000157017/ENSG00000210741/ENSG00000183691/ENSG00000006638/ENSG00000208005/ENSG00000146674/ENSG00000071246/ENSG00000271447…
GO:0051216	GO:0051216	cartilage development	173	0.484859472658921	1.65315812555197	3.33007949579348e-05	0.00715456427647723	0.00670800626879638	8364	tags=44%, list=27%, signal=32%	ENSG00000170577/ENSG00000120093/ENSG00000005073/ENSG00000137745/ENSG00000087494/ENSG00000163132/ENSG00000160801/ENSG00000077092/ENSG00000163273/ENSG00000136999/ENSG00000143867/ENSG00000159167/ENSG00000111186/ENSG00000020633/ENSG00000157017/ENSG00000183691/ENSG00000139219/ENSG00000164107/ENSG00000134532/ENSG00000139567/ENSG00000197043/ENSG00000114378/ENSG00000138685/ENSG00000151388/ENSG00000074047…
GO:0030326	GO:0030326	embryonic limb morphogenesis	111	0.539414214889042	1.75927415291326	3.65048215815295e-05	0.00715456427647723	0.00670800626879638	4767	tags=26%, list=15%, signal=22%	ENSG00000106031/ENSG00000128710/ENSG00000164651/ENSG00000005073/ENSG00000128714/ENSG00000163132/ENSG00000092969/ENSG00000077092/ENSG00000143867/ENSG00000128709/ENSG00000183691/ENSG00000163064/ENSG00000164107/ENSG00000103449/ENSG00000151067/ENSG00000144218/ENSG00000121039/ENSG00000074047/ENSG00000168779/ENSG00000145423/ENSG00000101115/ENSG00000164690/ENSG00000089225/ENSG00000122707/ENSG00000125378…
GO:0035113	GO:0035113	embryonic appendage morphogenesis	111	0.539414214889042	1.75927415291326	3.65048215815295e-05	0.00715456427647723	0.00670800626879638	4767	tags=26%, list=15%, signal=22%	ENSG00000106031/ENSG00000128710/ENSG00000164651/ENSG00000005073/ENSG00000128714/ENSG00000163132/ENSG00000092969/ENSG00000077092/ENSG00000143867/ENSG00000128709/ENSG00000183691/ENSG00000163064/ENSG00000164107/ENSG00000103449/ENSG00000151067/ENSG00000144218/ENSG00000121039/ENSG00000074047/ENSG00000168779/ENSG00000145423/ENSG00000101115/ENSG00000164690/ENSG00000089225/ENSG00000122707/ENSG00000125378…
GO:0000070	GO:0000070	mitotic sister chromatid segregation	165	-0.410719544189231	-1.64689311325556	3.73751675509583e-05	0.00715456427647723	0.00670800626879638	9354	tags=43%, list=30%, signal=30%	ENSG00000196510/ENSG00000132341/ENSG00000174442/ENSG00000145919/ENSG00000128944/ENSG00000121579/ENSG00000145241/ENSG00000085415/ENSG00000113141/ENSG00000025770/ENSG00000183955/ENSG00000205629/ENSG00000254093/ENSG00000129933/ENSG00000058729/ENSG00000164754/ENSG00000128789/ENSG00000010292/ENSG00000108055/ENSG00000113810/ENSG00000076382/ENSG00000138411/ENSG00000137807/ENSG00000161800/ENSG00000134690…
GO:0048844	GO:0048844	artery morphogenesis	66	0.609027812487368	1.84916652047894	3.83063582310076e-05	0.00715456427647723	0.00670800626879638	5415	tags=42%, list=17%, signal=35%	ENSG00000106031/ENSG00000126778/ENSG00000092969/ENSG00000117020/ENSG00000141756/ENSG00000184058/ENSG00000069122/ENSG00000207743/ENSG00000183691/ENSG00000103241/ENSG00000164107/ENSG00000139567/ENSG00000172638/ENSG00000110195/ENSG00000106991/ENSG00000132855/ENSG00000164120/ENSG00000104313/ENSG00000176692/ENSG00000125378/ENSG00000123384/ENSG00000141052/ENSG00000113721/ENSG00000121068/ENSG00000128917…
GO:0033002	GO:0033002	muscle cell proliferation	204	0.47249128289543	1.63792655581555	3.89797954637195e-05	0.00715456427647723	0.00670800626879638	5265	tags=27%, list=17%, signal=23%	ENSG00000189058/ENSG00000126778/ENSG00000130176/ENSG00000169946/ENSG00000092969/ENSG00000102678/ENSG00000171388/ENSG00000141448/ENSG00000006210/ENSG00000163273/ENSG00000166831/ENSG00000136869/ENSG00000136999/ENSG00000198959/ENSG00000136244/ENSG00000136634/ENSG00000113389/ENSG00000135744/ENSG00000183691/ENSG00000208005/ENSG00000146674/ENSG00000199023/ENSG00000172638/ENSG00000164362/ENSG00000164850…
GO:0061138	GO:0061138	morphogenesis of a branching epithelium	160	0.495586030970773	1.67362282855266	4.26234380535926e-05	0.00744697237511827	0.0069821634757111	5809	tags=32%, list=19%, signal=27%	ENSG00000159184/ENSG00000170577/ENSG00000106031/ENSG00000260027/ENSG00000126778/ENSG00000151208/ENSG00000128713/ENSG00000005073/ENSG00000128714/ENSG00000113578/ENSG00000170927/ENSG00000125084/ENSG00000140285/ENSG00000198959/ENSG00000136634/ENSG00000135744/ENSG00000183691/ENSG00000100146/ENSG00000103241/ENSG00000005513/ENSG00000103449/ENSG00000138685/ENSG00000121039/ENSG00000074047/ENSG00000128052…
GO:0055123	GO:0055123	digestive system development	119	0.523489682266933	1.72048527247497	4.3031869428618e-05	0.00744697237511827	0.0069821634757111	5481	tags=31%, list=18%, signal=26%	ENSG00000170577/ENSG00000128714/ENSG00000167244/ENSG00000092969/ENSG00000168267/ENSG00000139352/ENSG00000173406/ENSG00000077092/ENSG00000141448/ENSG00000157404/ENSG00000178919/ENSG00000166831/ENSG00000100146/ENSG00000103241/ENSG00000166250/ENSG00000103449/ENSG00000066405/ENSG00000106541/ENSG00000074047/ENSG00000168779/ENSG00000165617/ENSG00000119699/ENSG00000145423/ENSG00000124664/ENSG00000134853…
GO:0022613	GO:0022613	ribonucleoprotein complex biogenesis	431	-0.327668711276297	-1.43456627370025	4.74274838839588e-05	0.00797967416347607	0.00748161624426777	11717	tags=62%, list=38%, signal=39%	ENSG00000146909/ENSG00000198301/ENSG00000139842/ENSG00000150990/ENSG00000174243/ENSG00000178105/ENSG00000100029/ENSG00000111605/ENSG00000168228/ENSG00000067248/ENSG00000131043/ENSG00000124383/ENSG00000149100/ENSG00000172809/ENSG00000136045/ENSG00000075856/ENSG00000115268/ENSG00000101181/ENSG00000171490/ENSG00000183751/ENSG00000120158/ENSG00000146963/ENSG00000143319/ENSG00000106263/ENSG00000165792…
GO:0048562	GO:0048562	embryonic organ morphogenesis	257	0.450876712294063	1.59644909889112	4.95175531939855e-05	0.00810615728908028	0.00760020482166577	5516	tags=27%, list=18%, signal=22%	ENSG00000170689/ENSG00000120075/ENSG00000170577/ENSG00000120093/ENSG00000108511/ENSG00000260027/ENSG00000128710/ENSG00000182742/ENSG00000173917/ENSG00000126778/ENSG00000120068/ENSG00000005073/ENSG00000134817/ENSG00000163132/ENSG00000120094/ENSG00000077092/ENSG00000116039/ENSG00000178919/ENSG00000125084/ENSG00000166831/ENSG00000143867/ENSG00000179348/ENSG00000184058/ENSG00000128709/ENSG00000166823…
GO:0001763	GO:0001763	morphogenesis of a branching structure	174	0.480495940191376	1.63911716494279	5.32704916586533e-05	0.0084910359993806	0.00796106101103696	5880	tags=31%, list=19%, signal=25%	ENSG00000159184/ENSG00000170577/ENSG00000106031/ENSG00000260027/ENSG00000126778/ENSG00000151208/ENSG00000128713/ENSG00000005073/ENSG00000128714/ENSG00000113578/ENSG00000170927/ENSG00000125084/ENSG00000140285/ENSG00000198959/ENSG00000136634/ENSG00000135744/ENSG00000183691/ENSG00000100146/ENSG00000103241/ENSG00000005513/ENSG00000103449/ENSG00000138685/ENSG00000121039/ENSG00000074047/ENSG00000128052…
GO:0048659	GO:0048659	smooth muscle cell proliferation	149	0.496673112346228	1.66564787262113	5.70599832124006e-05	0.0088618543158336	0.00830873439759517	4946	tags=29%, list=16%, signal=24%	ENSG00000189058/ENSG00000130176/ENSG00000102678/ENSG00000171388/ENSG00000006210/ENSG00000163273/ENSG00000166831/ENSG00000136869/ENSG00000136999/ENSG00000198959/ENSG00000136244/ENSG00000136634/ENSG00000113389/ENSG00000135744/ENSG00000208005/ENSG00000146674/ENSG00000199023/ENSG00000172638/ENSG00000164362/ENSG00000164850/ENSG00000214274/ENSG00000087245/ENSG00000168811/ENSG00000138685/ENSG00000119699…
GO:0061448	GO:0061448	connective tissue development	229	0.45194479245481	1.57697841105246	5.898799867525e-05	0.00893225769939974	0.00837474349613089	5415	tags=28%, list=17%, signal=23%	ENSG00000171509/ENSG00000170577/ENSG00000120093/ENSG00000005073/ENSG00000137745/ENSG00000087494/ENSG00000163132/ENSG00000160801/ENSG00000177464/ENSG00000077092/ENSG00000163273/ENSG00000136999/ENSG00000143867/ENSG00000159167/ENSG00000111186/ENSG00000020633/ENSG00000157017/ENSG00000183691/ENSG00000139219/ENSG00000164107/ENSG00000134532/ENSG00000005513/ENSG00000139567/ENSG00000198832/ENSG00000197043…
GO:0030199	GO:0030199	collagen fibril organization	57	0.621362985265932	1.83943395470956	7.53299435232801e-05	0.0111286211687929	0.010434019134996	5988	tags=60%, list=19%, signal=48%	ENSG00000092969/ENSG00000141756/ENSG00000188770/ENSG00000198756/ENSG00000139219/ENSG00000172638/ENSG00000134013/ENSG00000145423/ENSG00000113083/ENSG00000143196/ENSG00000167711/ENSG00000138316/ENSG00000130508/ENSG00000138061/ENSG00000176692/ENSG00000122176/ENSG00000060718/ENSG00000168542/ENSG00000138080/ENSG00000187955/ENSG00000106624/ENSG00000038295/ENSG00000164692/ENSG00000108821/ENSG00000130635…
GO:1905330	GO:1905330	regulation of morphogenesis of an epithelium	56	0.615980140752453	1.81463256355378	8.0981594644641e-05	0.0116787028276807	0.0109497669951839	5650	tags=41%, list=18%, signal=34%	ENSG00000170577/ENSG00000260027/ENSG00000126778/ENSG00000128714/ENSG00000113578/ENSG00000128342/ENSG00000179528/ENSG00000140285/ENSG00000111186/ENSG00000135744/ENSG00000183691/ENSG00000005513/ENSG00000138685/ENSG00000151388/ENSG00000091831/ENSG00000164690/ENSG00000125378/ENSG00000121068/ENSG00000074527/ENSG00000137573/ENSG00000168621/ENSG00000158286/ENSG00000197461
GO:0042273	GO:0042273	ribosomal large subunit biogenesis	69	-0.540783997791995	-1.91445384523805	8.34712102037226e-05	0.0117577934931151	0.0110239211517523	12523	tags=87%, list=40%, signal=52%	ENSG00000188976/ENSG00000162408/ENSG00000118246/ENSG00000111845/ENSG00000001497/ENSG00000130810/ENSG00000173545/ENSG00000242485/ENSG00000131653/ENSG00000156928/ENSG00000067533/ENSG00000143748/ENSG00000197498/ENSG00000198301/ENSG00000100029/ENSG00000172809/ENSG00000171490/ENSG00000100138/ENSG00000198755/ENSG00000188846/ENSG00000146223/ENSG00000261236/ENSG00000181163/ENSG00000114391/ENSG00000164346…
GO:1901890	GO:1901890	positive regulation of cell junction assembly	98	0.526382796854909	1.68635961716861	9.01936852472593e-05	0.0124159807168784	0.0116410270791618	5786	tags=28%, list=19%, signal=22%	ENSG00000111249/ENSG00000184113/ENSG00000151208/ENSG00000198400/ENSG00000175928/ENSG00000169992/ENSG00000181790/ENSG00000169760/ENSG00000174469/ENSG00000135744/ENSG00000157017/ENSG00000101463/ENSG00000146006/ENSG00000102924/ENSG00000128052/ENSG00000131409/ENSG00000196338/ENSG00000198908/ENSG00000165215/ENSG00000089225/ENSG00000179542/ENSG00000154096/ENSG00000173114/ENSG00000146242/ENSG00000184564…
GO:0021602	GO:0021602	cranial nerve morphogenesis	23	0.734444817053488	1.84473822340318	9.61910339149778e-05	0.012947313164956	0.012139195975937	1312	tags=26%, list=4%, signal=25%	ENSG00000120093/ENSG00000173917/ENSG00000126778/ENSG00000120094/ENSG00000221866/ENSG00000184058
GO:0001655	GO:0001655	urogenital system development	317	0.422559520345708	1.51853820385432	0.000120323504689902	0.0158434666936248	0.0148545837025635	5769	tags=26%, list=19%, signal=21%	ENSG00000159184/ENSG00000170577/ENSG00000106031/ENSG00000260027/ENSG00000100373/ENSG00000126778/ENSG00000151208/ENSG00000128713/ENSG00000005073/ENSG00000128714/ENSG00000113578/ENSG00000092969/ENSG00000139292/ENSG00000177464/ENSG00000128342/ENSG00000170961/ENSG00000077092/ENSG00000170927/ENSG00000125084/ENSG00000143867/ENSG00000179348/ENSG00000159640/ENSG00000135744/ENSG00000183691/ENSG00000277481…
GO:0048660	GO:0048660	regulation of smooth muscle cell proliferation	145	0.491807935896874	1.64886338615388	0.000126745843911561	0.016334033544092	0.0153145314199971	4946	tags=29%, list=16%, signal=24%	ENSG00000189058/ENSG00000130176/ENSG00000102678/ENSG00000171388/ENSG00000006210/ENSG00000163273/ENSG00000166831/ENSG00000136869/ENSG00000198959/ENSG00000136244/ENSG00000136634/ENSG00000113389/ENSG00000135744/ENSG00000208005/ENSG00000146674/ENSG00000199023/ENSG00000172638/ENSG00000164362/ENSG00000164850/ENSG00000214274/ENSG00000087245/ENSG00000168811/ENSG00000138685/ENSG00000119699/ENSG00000119508…
GO:0050679	GO:0050679	positive regulation of epithelial cell proliferation	185	0.460207425959674	1.58304858722576	0.000132111230476461	0.0166707858957484	0.0156302650969409	4911	tags=25%, list=16%, signal=22%	ENSG00000006606/ENSG00000134817/ENSG00000113578/ENSG00000167244/ENSG00000102678/ENSG00000171388/ENSG00000170961/ENSG00000170927/ENSG00000140285/ENSG00000143867/ENSG00000117020/ENSG00000179348/ENSG00000184058/ENSG00000207743/ENSG00000136634/ENSG00000157017/ENSG00000183691/ENSG00000054356/ENSG00000208005/ENSG00000259207/ENSG00000183625/ENSG00000186790/ENSG00000139567/ENSG00000107562/ENSG00000179921…
GO:0072171	GO:0072171	mesonephric tubule morphogenesis	55	0.607937458507815	1.78375448058517	0.000157099748326382	0.0194194525635284	0.0182073714762799	5481	tags=42%, list=18%, signal=34%	ENSG00000170577/ENSG00000260027/ENSG00000126778/ENSG00000128713/ENSG00000005073/ENSG00000113578/ENSG00000125084/ENSG00000143867/ENSG00000135744/ENSG00000183691/ENSG00000005513/ENSG00000103449/ENSG00000138685/ENSG00000145536/ENSG00000164690/ENSG00000104313/ENSG00000125378/ENSG00000162849/ENSG00000168743/ENSG00000166333/ENSG00000085741/ENSG00000168621/ENSG00000166341
GO:0031589	GO:0031589	cell-substrate adhesion	345	0.40564716218085	1.46528219277505	0.000178268299442983	0.0214767352534598	0.0201362471768056	5744	tags=25%, list=19%, signal=21%	ENSG00000102837/ENSG00000189058/ENSG00000131142/ENSG00000086289/ENSG00000112276/ENSG00000050030/ENSG00000157927/ENSG00000005844/ENSG00000198759/ENSG00000171564/ENSG00000170961/ENSG00000047648/ENSG00000170927/ENSG00000100097/ENSG00000006210/ENSG00000107518/ENSG00000125084/ENSG00000198542/ENSG00000160255/ENSG00000248746/ENSG00000141293/ENSG00000119547/ENSG00000133800/ENSG00000042781/ENSG00000144810…
GO:0090183	GO:0090183	regulation of kidney development	25	0.710659387642188	1.81631048219662	0.000180834323580395	0.0214767352534598	0.0201362471768056	2444	tags=28%, list=8%, signal=26%	ENSG00000170577/ENSG00000260027/ENSG00000126778/ENSG00000143867/ENSG00000135744/ENSG00000183691/ENSG00000005513
GO:0072028	GO:0072028	nephron morphogenesis	68	0.584791405071467	1.79319660494545	0.000190096069852603	0.0221425364441772	0.0207604918391658	5481	tags=40%, list=18%, signal=33%	ENSG00000170577/ENSG00000260027/ENSG00000126778/ENSG00000128713/ENSG00000005073/ENSG00000113578/ENSG00000128342/ENSG00000125084/ENSG00000143867/ENSG00000135744/ENSG00000183691/ENSG00000005513/ENSG00000103449/ENSG00000126562/ENSG00000138685/ENSG00000145536/ENSG00000164690/ENSG00000178568/ENSG00000104313/ENSG00000125378/ENSG00000113721/ENSG00000162849/ENSG00000168743/ENSG00000166333/ENSG00000085741…
GO:0002009	GO:0002009	morphogenesis of an epithelium	466	0.382607863754369	1.40698011610114	0.000210272530609411	0.0235623487718945	0.0220916854138962	5809	tags=23%, list=19%, signal=19%	ENSG00000159184/ENSG00000170577/ENSG00000106031/ENSG00000260027/ENSG00000182742/ENSG00000173917/ENSG00000126778/ENSG00000151208/ENSG00000128713/ENSG00000005073/ENSG00000128714/ENSG00000125878/ENSG00000134817/ENSG00000113578/ENSG00000092969/ENSG00000139292/ENSG00000128342/ENSG00000179528/ENSG00000170927/ENSG00000178919/ENSG00000125084/ENSG00000140285/ENSG00000160224/ENSG00000198959/ENSG00000143867…
GO:1903053	GO:1903053	regulation of extracellular matrix organization	47	0.621329756657819	1.77956807254568	0.0002106553238951	0.0235623487718945	0.0220916854138962	5668	tags=38%, list=18%, signal=31%	ENSG00000028137/ENSG00000125878/ENSG00000170961/ENSG00000136244/ENSG00000197496/ENSG00000271886/ENSG00000135744/ENSG00000172638/ENSG00000163975/ENSG00000078098/ENSG00000159753/ENSG00000123384/ENSG00000138080/ENSG00000106624/ENSG00000171819/ENSG00000159216/ENSG00000162493/ENSG00000162733
GO:0072088	GO:0072088	nephron epithelium morphogenesis	65	0.58359954375091	1.77551495507438	0.000214686157681829	0.0235623487718945	0.0220916854138962	5481	tags=38%, list=18%, signal=32%	ENSG00000170577/ENSG00000260027/ENSG00000126778/ENSG00000128713/ENSG00000005073/ENSG00000113578/ENSG00000128342/ENSG00000125084/ENSG00000143867/ENSG00000135744/ENSG00000183691/ENSG00000005513/ENSG00000103449/ENSG00000126562/ENSG00000138685/ENSG00000145536/ENSG00000164690/ENSG00000104313/ENSG00000125378/ENSG00000162849/ENSG00000168743/ENSG00000166333/ENSG00000085741/ENSG00000168621/ENSG00000166341
GO:0042692	GO:0042692	muscle cell differentiation	338	0.405161980941484	1.46155385927625	0.000217845720856214	0.0235623487718945	0.0220916854138962	5250	tags=23%, list=17%, signal=19%	ENSG00000126778/ENSG00000112276/ENSG00000132429/ENSG00000130513/ENSG00000134817/ENSG00000167244/ENSG00000148848/ENSG00000163132/ENSG00000161055/ENSG00000102678/ENSG00000160539/ENSG00000181790/ENSG00000077092/ENSG00000179528/ENSG00000141448/ENSG00000157404/ENSG00000125084/ENSG00000166831/ENSG00000136999/ENSG00000154330/ENSG00000170421/ENSG00000248746/ENSG00000111186/ENSG00000184058/ENSG00000135744…
GO:0072080	GO:0072080	nephron tubule development	81	0.545208995410611	1.69926379622473	0.000248775931393656	0.0264357160780943	0.0247857091388509	5730	tags=35%, list=18%, signal=28%	ENSG00000170577/ENSG00000260027/ENSG00000126778/ENSG00000128713/ENSG00000005073/ENSG00000113578/ENSG00000128342/ENSG00000125084/ENSG00000143867/ENSG00000135744/ENSG00000183691/ENSG00000005513/ENSG00000103449/ENSG00000007062/ENSG00000126562/ENSG00000138685/ENSG00000145536/ENSG00000164690/ENSG00000104313/ENSG00000104327/ENSG00000125378/ENSG00000162849/ENSG00000168743/ENSG00000166333/ENSG00000085741…
GO:0060284	GO:0060284	regulation of cell development	463	0.380954128213543	1.39957364723628	0.000253155151209086	0.026437254325404	0.0247871513751909	4809	tags=17%, list=15%, signal=15%	ENSG00000111249/ENSG00000102837/ENSG00000120093/ENSG00000184113/ENSG00000166450/ENSG00000028137/ENSG00000129682/ENSG00000146216/ENSG00000005073/ENSG00000171564/ENSG00000087494/ENSG00000172572/ENSG00000122133/ENSG00000128342/ENSG00000170961/ENSG00000139352/ENSG00000173406/ENSG00000077264/ENSG00000006210/ENSG00000157404/ENSG00000163273/ENSG00000168329/ENSG00000198959/ENSG00000012171/ENSG00000221866…
GO:0072078	GO:0072078	nephron tubule morphogenesis	63	0.574347031677537	1.7337723053526	0.000263242142371467	0.0268941812178279	0.0252155588002019	5481	tags=38%, list=18%, signal=31%	ENSG00000170577/ENSG00000260027/ENSG00000126778/ENSG00000128713/ENSG00000005073/ENSG00000113578/ENSG00000125084/ENSG00000143867/ENSG00000135744/ENSG00000183691/ENSG00000005513/ENSG00000103449/ENSG00000126562/ENSG00000138685/ENSG00000145536/ENSG00000164690/ENSG00000104313/ENSG00000125378/ENSG00000162849/ENSG00000168743/ENSG00000166333/ENSG00000085741/ENSG00000168621/ENSG00000166341
GO:0061326	GO:0061326	renal tubule development	84	0.547635470175658	1.71890830823895	0.000266410908547082	0.0268941812178279	0.0252155588002019	5730	tags=35%, list=18%, signal=28%	ENSG00000170577/ENSG00000260027/ENSG00000126778/ENSG00000128713/ENSG00000005073/ENSG00000113578/ENSG00000139292/ENSG00000128342/ENSG00000125084/ENSG00000143867/ENSG00000135744/ENSG00000183691/ENSG00000005513/ENSG00000103449/ENSG00000007062/ENSG00000126562/ENSG00000138685/ENSG00000145536/ENSG00000164690/ENSG00000104313/ENSG00000104327/ENSG00000125378/ENSG00000162849/ENSG00000168743/ENSG00000166333…
GO:0035136	GO:0035136	forelimb morphogenesis	36	0.666176520553192	1.82830438016512	0.000272535430459343	0.0269605447704514	0.0252777802171624	4349	tags=42%, list=14%, signal=36%	ENSG00000106031/ENSG00000128710/ENSG00000005073/ENSG00000163132/ENSG00000143867/ENSG00000128709/ENSG00000163064/ENSG00000151067/ENSG00000121039/ENSG00000168779/ENSG00000164690/ENSG00000089225/ENSG00000122707/ENSG00000141622/ENSG00000052850
GO:0046470	GO:0046470	phosphatidylcholine metabolic process	67	-0.522509436355448	-1.83984705847393	0.000275970575494137	0.0269605447704514	0.0252777802171624	3631	tags=27%, list=12%, signal=24%	ENSG00000163803/ENSG00000123892/ENSG00000133321/ENSG00000155368/ENSG00000102886/ENSG00000146070/ENSG00000133328/ENSG00000176485/ENSG00000118137/ENSG00000116711/ENSG00000100078/ENSG00000087237/ENSG00000070748/ENSG00000158786/ENSG00000112293/ENSG00000137968/ENSG00000127472/ENSG00000130208
GO:0072577	GO:0072577	endothelial cell apoptotic process	51	0.593047979303724	1.71864457027924	0.000310036880466993	0.0298078315077552	0.0279473512133572	5250	tags=37%, list=17%, signal=31%	ENSG00000171564/ENSG00000179348/ENSG00000207743/ENSG00000136634/ENSG00000167772/ENSG00000164362/ENSG00000164850/ENSG00000171557/ENSG00000128052/ENSG00000171951/ENSG00000108691/ENSG00000173376/ENSG00000106366/ENSG00000090339/ENSG00000137801/ENSG00000174807/ENSG00000117281/ENSG00000101017/ENSG00000113520
GO:0048483	GO:0048483	autonomic nervous system development	38	0.647346175338909	1.77647546815733	0.000328184013783509	0.0303924333548554	0.0284954646558475	2444	tags=29%, list=8%, signal=27%	ENSG00000173917/ENSG00000126778/ENSG00000198400/ENSG00000139352/ENSG00000120094/ENSG00000221866/ENSG00000101883/ENSG00000184058/ENSG00000100146/ENSG00000164107/ENSG00000005513
GO:0002062	GO:0002062	chondrocyte differentiation	101	0.513309917821235	1.64534399981045	0.000331170645768608	0.0303924333548554	0.0284954646558475	5339	tags=33%, list=17%, signal=27%	ENSG00000170577/ENSG00000005073/ENSG00000087494/ENSG00000160801/ENSG00000077092/ENSG00000163273/ENSG00000136999/ENSG00000143867/ENSG00000111186/ENSG00000020633/ENSG00000139219/ENSG00000134532/ENSG00000139567/ENSG00000197043/ENSG00000151388/ENSG00000074047/ENSG00000168779/ENSG00000134013/ENSG00000138696/ENSG00000145423/ENSG00000136378/ENSG00000150051/ENSG00000125378/ENSG00000060718/ENSG00000104415…
GO:1903510	GO:1903510	mucopolysaccharide metabolic process	85	0.536873413535953	1.69062073615549	0.000331170645768608	0.0303924333548554	0.0284954646558475	10759	tags=60%, list=35%, signal=39%	ENSG00000175040/ENSG00000170961/ENSG00000151655/ENSG00000164100/ENSG00000196104/ENSG00000183196/ENSG00000114378/ENSG00000138685/ENSG00000180767/ENSG00000182492/ENSG00000173376/ENSG00000175264/ENSG00000105509/ENSG00000198108/ENSG00000011465/ENSG00000100311/ENSG00000171310/ENSG00000182022/ENSG00000123243/ENSG00000123989/ENSG00000156966/ENSG00000109814/ENSG00000127415/ENSG00000154080/ENSG00000157350…
GO:0051965	GO:0051965	positive regulation of synapse assembly	55	0.596693291443357	1.75076287412798	0.000340274669564032	0.0305714414146965	0.0286632997805562	5786	tags=35%, list=19%, signal=28%	ENSG00000111249/ENSG00000151208/ENSG00000198400/ENSG00000175928/ENSG00000169992/ENSG00000181790/ENSG00000169760/ENSG00000157017/ENSG00000101463/ENSG00000146006/ENSG00000102924/ENSG00000131409/ENSG00000196338/ENSG00000198908/ENSG00000179542/ENSG00000173114/ENSG00000146242/ENSG00000184564/ENSG00000108684
GO:0009952	GO:0009952	anterior/posterior pattern specification	176	0.454500270790544	1.5541586287468	0.000350267776486621	0.0305714414146965	0.0286632997805562	4391	tags=22%, list=14%, signal=19%	ENSG00000170689/ENSG00000120075/ENSG00000170577/ENSG00000120093/ENSG00000108511/ENSG00000260027/ENSG00000128710/ENSG00000182742/ENSG00000173917/ENSG00000120068/ENSG00000005073/ENSG00000128714/ENSG00000125878/ENSG00000163132/ENSG00000120094/ENSG00000125084/ENSG00000143867/ENSG00000184058/ENSG00000128709/ENSG00000179111/ENSG00000166823/ENSG00000183691/ENSG00000163064/ENSG00000103241/ENSG00000162992…
GO:0002686	GO:0002686	negative regulation of leukocyte migration	37	0.643577217982617	1.767529520593	0.000352128836808039	0.0305714414146965	0.0286632997805562	4440	tags=43%, list=14%, signal=37%	ENSG00000189058/ENSG00000131142/ENSG00000125245/ENSG00000136999/ENSG00000182621/ENSG00000271447/ENSG00000174500/ENSG00000091972/ENSG00000107562/ENSG00000111913/ENSG00000213809/ENSG00000134830/ENSG00000117115/ENSG00000108691/ENSG00000151882/ENSG00000138080
GO:0001658	GO:0001658	branching involved in ureteric bud morphogenesis	48	0.607025503795777	1.73951670023174	0.000357826946041934	0.0305714414146965	0.0286632997805562	5481	tags=42%, list=18%, signal=34%	ENSG00000170577/ENSG00000260027/ENSG00000126778/ENSG00000128713/ENSG00000005073/ENSG00000113578/ENSG00000125084/ENSG00000135744/ENSG00000183691/ENSG00000005513/ENSG00000103449/ENSG00000138685/ENSG00000145536/ENSG00000164690/ENSG00000104313/ENSG00000125378/ENSG00000168743/ENSG00000166333/ENSG00000168621/ENSG00000166341
GO:0042474	GO:0042474	middle ear morphogenesis	18	0.762439438555673	1.84247871784376	0.000358357658980263	0.0305714414146965	0.0286632997805562	1701	tags=33%, list=5%, signal=32%	ENSG00000170577/ENSG00000126778/ENSG00000163132/ENSG00000143867/ENSG00000184058/ENSG00000183691
GO:0060675	GO:0060675	ureteric bud morphogenesis	54	0.59953495723043	1.7545869059273	0.000402124378658261	0.0338287133546262	0.0317172664161012	5481	tags=41%, list=18%, signal=34%	ENSG00000170577/ENSG00000260027/ENSG00000126778/ENSG00000128713/ENSG00000005073/ENSG00000113578/ENSG00000125084/ENSG00000135744/ENSG00000183691/ENSG00000005513/ENSG00000103449/ENSG00000138685/ENSG00000145536/ENSG00000164690/ENSG00000104313/ENSG00000125378/ENSG00000162849/ENSG00000168743/ENSG00000166333/ENSG00000085741/ENSG00000168621/ENSG00000166341
GO:0051962	GO:0051962	positive regulation of nervous system development	256	0.416823539355531	1.47681954801245	0.000425436497403848	0.03529957349007	0.0330963216076966	8116	tags=29%, list=26%, signal=22%	ENSG00000111249/ENSG00000151208/ENSG00000028137/ENSG00000198400/ENSG00000146216/ENSG00000175928/ENSG00000169992/ENSG00000128342/ENSG00000139352/ENSG00000181790/ENSG00000077264/ENSG00000006210/ENSG00000157404/ENSG00000169760/ENSG00000168329/ENSG00000198959/ENSG00000221866/ENSG00000136244/ENSG00000157017/ENSG00000065320/ENSG00000100146/ENSG00000167178/ENSG00000148826/ENSG00000005513/ENSG00000101463…
GO:0071676	GO:0071676	negative regulation of mononuclear cell migration	20	0.746786964604376	1.83243495275327	0.000441979901395101	0.036176652199326	0.0339186567286852	3555	tags=45%, list=11%, signal=40%	ENSG00000189058/ENSG00000136999/ENSG00000182621/ENSG00000174500/ENSG00000091972/ENSG00000111913/ENSG00000213809/ENSG00000117115/ENSG00000108691
GO:1904035	GO:1904035	regulation of epithelial cell apoptotic process	78	0.534569482226677	1.66802894322149	0.000465398917141612	0.0375856165483566	0.0352396794102316	5250	tags=28%, list=17%, signal=23%	ENSG00000171564/ENSG00000170927/ENSG00000136244/ENSG00000179348/ENSG00000207743/ENSG00000167772/ENSG00000162992/ENSG00000164362/ENSG00000164850/ENSG00000171557/ENSG00000128052/ENSG00000171951/ENSG00000108691/ENSG00000173376/ENSG00000106366/ENSG00000090339/ENSG00000137801/ENSG00000174807/ENSG00000117281/ENSG00000130600/ENSG00000101017/ENSG00000113520
GO:0003002	GO:0003002	regionalization	289	0.40568192763029	1.45114473931975	0.000478704667835567	0.0378958331947315	0.0355305336297414	4391	tags=19%, list=14%, signal=17%	ENSG00000170689/ENSG00000120075/ENSG00000170577/ENSG00000120093/ENSG00000108511/ENSG00000260027/ENSG00000128710/ENSG00000182742/ENSG00000173917/ENSG00000126778/ENSG00000164651/ENSG00000128713/ENSG00000120068/ENSG00000005073/ENSG00000128714/ENSG00000125878/ENSG00000113578/ENSG00000163132/ENSG00000125730/ENSG00000139352/ENSG00000120094/ENSG00000168772/ENSG00000125084/ENSG00000143867/ENSG00000090539…
GO:0007549	GO:0007549	dosage compensation	17	0.761173715514382	1.81314044655355	0.000481753203895382	0.0378958331947315	0.0355305336297414	2	tags=6%, list=0%, signal=6%	ENSG00000229807
GO:0010720	GO:0010720	positive regulation of cell development	279	0.411040669278472	1.46677351190233	0.000492659607130971	0.0382569133383627	0.0358690766595356	7899	tags=27%, list=25%, signal=20%	ENSG00000111249/ENSG00000102837/ENSG00000184113/ENSG00000028137/ENSG00000146216/ENSG00000005073/ENSG00000171564/ENSG00000172572/ENSG00000128342/ENSG00000170961/ENSG00000139352/ENSG00000077264/ENSG00000006210/ENSG00000157404/ENSG00000168329/ENSG00000198959/ENSG00000221866/ENSG00000136244/ENSG00000248746/ENSG00000065320/ENSG00000100146/ENSG00000167178/ENSG00000072163/ENSG00000124126/ENSG00000148826…
GO:0061333	GO:0061333	renal tubule morphogenesis	67	0.570314570004623	1.74291993259515	0.000506506201585548	0.0387209063239729	0.036304109141721	5481	tags=37%, list=18%, signal=31%	ENSG00000170577/ENSG00000260027/ENSG00000126778/ENSG00000128713/ENSG00000005073/ENSG00000113578/ENSG00000139292/ENSG00000125084/ENSG00000143867/ENSG00000135744/ENSG00000183691/ENSG00000005513/ENSG00000103449/ENSG00000126562/ENSG00000138685/ENSG00000145536/ENSG00000164690/ENSG00000104313/ENSG00000125378/ENSG00000162849/ENSG00000168743/ENSG00000166333/ENSG00000085741/ENSG00000168621/ENSG00000166341
GO:2000351	GO:2000351	regulation of endothelial cell apoptotic process	45	0.608538193681697	1.72443491240705	0.000511420258530268	0.0387209063239729	0.036304109141721	5250	tags=40%, list=17%, signal=33%	ENSG00000171564/ENSG00000179348/ENSG00000207743/ENSG00000167772/ENSG00000164362/ENSG00000164850/ENSG00000171557/ENSG00000128052/ENSG00000171951/ENSG00000108691/ENSG00000173376/ENSG00000106366/ENSG00000090339/ENSG00000137801/ENSG00000174807/ENSG00000117281/ENSG00000101017/ENSG00000113520
GO:0010463	GO:0010463	mesenchymal cell proliferation	37	0.634638496333781	1.74298008977225	0.000533034850965701	0.0397028434298578	0.0372247578363586	5650	tags=49%, list=18%, signal=40%	ENSG00000170577/ENSG00000126778/ENSG00000163132/ENSG00000140285/ENSG00000143867/ENSG00000090539/ENSG00000184058/ENSG00000103241/ENSG00000164107/ENSG00000168779/ENSG00000105894/ENSG00000164690/ENSG00000125378/ENSG00000163501/ENSG00000085741/ENSG00000116132/ENSG00000166341/ENSG00000197461
GO:0044344	GO:0044344	cellular response to fibroblast growth factor stimulus	94	0.512394263876205	1.6255560143444	0.000537499283679766	0.0397028434298578	0.0372247578363586	5527	tags=31%, list=18%, signal=25%	ENSG00000113578/ENSG00000156234/ENSG00000102678/ENSG00000171388/ENSG00000183423/ENSG00000140285/ENSG00000114279/ENSG00000184058/ENSG00000183691/ENSG00000208005/ENSG00000158815/ENSG00000199023/ENSG00000077782/ENSG00000114378/ENSG00000138685/ENSG00000064300/ENSG00000123358/ENSG00000206557/ENSG00000108691/ENSG00000173376/ENSG00000169429/ENSG00000137801/ENSG00000118523/ENSG00000128917/ENSG00000108821…
GO:0010810	GO:0010810	regulation of cell-substrate adhesion	209	0.435883152636422	1.51333165628835	0.000544587888173662	0.0397417932369623	0.0372612765592506	5392	tags=25%, list=17%, signal=21%	ENSG00000102837/ENSG00000189058/ENSG00000131142/ENSG00000050030/ENSG00000198759/ENSG00000171564/ENSG00000170961/ENSG00000047648/ENSG00000170927/ENSG00000100097/ENSG00000006210/ENSG00000125084/ENSG00000141293/ENSG00000119547/ENSG00000144810/ENSG00000208005/ENSG00000103241/ENSG00000072163/ENSG00000124126/ENSG00000139567/ENSG00000172638/ENSG00000164176/ENSG00000106541/ENSG00000171557/ENSG00000128052…
GO:0072006	GO:0072006	nephron development	127	0.478931487089723	1.58458893856982	0.000557698831746625	0.0397940069867214	0.0373102313449183	5481	tags=30%, list=18%, signal=25%	ENSG00000170577/ENSG00000260027/ENSG00000126778/ENSG00000128713/ENSG00000005073/ENSG00000113578/ENSG00000177464/ENSG00000128342/ENSG00000125084/ENSG00000143867/ENSG00000135744/ENSG00000183691/ENSG00000005513/ENSG00000103449/ENSG00000007062/ENSG00000126562/ENSG00000149571/ENSG00000138685/ENSG00000145536/ENSG00000134853/ENSG00000164690/ENSG00000178568/ENSG00000104313/ENSG00000176692/ENSG00000104327…
GO:0001822	GO:0001822	kidney development	272	0.415136510746774	1.47576297001838	0.000563487299122539	0.0397940069867214	0.0373102313449183	5769	tags=25%, list=19%, signal=21%	ENSG00000170577/ENSG00000260027/ENSG00000100373/ENSG00000126778/ENSG00000151208/ENSG00000128713/ENSG00000005073/ENSG00000113578/ENSG00000092969/ENSG00000177464/ENSG00000128342/ENSG00000170961/ENSG00000077092/ENSG00000170927/ENSG00000125084/ENSG00000143867/ENSG00000159640/ENSG00000135744/ENSG00000183691/ENSG00000277481/ENSG00000005513/ENSG00000049192/ENSG00000103449/ENSG00000007062/ENSG00000126562…
GO:0045682	GO:0045682	regulation of epidermis development	60	-0.511074502869871	-1.77345065012434	0.000565013141961043	0.0397940069867214	0.0373102313449183	8571	tags=52%, list=28%, signal=37%	ENSG00000124151/ENSG00000083307/ENSG00000116990/ENSG00000079999/ENSG00000111424/ENSG00000243678/ENSG00000104413/ENSG00000027075/ENSG00000175832/ENSG00000166886/ENSG00000175793/ENSG00000125850/ENSG00000073282/ENSG00000106462/ENSG00000144452/ENSG00000163472/ENSG00000207971/ENSG00000197921/ENSG00000135547/ENSG00000134317/ENSG00000172867/ENSG00000133321/ENSG00000088002/ENSG00000111012/ENSG00000134323…
