## Supplementary File 12 for "Characterization of 3D organotypic epithelial tissues reveals tonsil-specific differences in tonic interferon signaling"

	ID	Description	setSize	enrichmentScore	NES	pvalue	p.adjust	qvalues	rank	leading_edge	core_enrichment
GO:0030216	GO:0030216	keratinocyte differentiation	132	-0.57274999153451	-2.09501821037757	1.8218014289215e-09	1.10346512549775e-05	1.04341279734336e-05	4309	tags=30%, list=14%, signal=26%	ENSG00000163207/ENSG00000148154/ENSG00000154227/ENSG00000126821/ENSG00000185668/ENSG00000165272/ENSG00000133321/ENSG00000159516/ENSG00000240386/ENSG00000197915/ENSG00000186207/ENSG00000127152/ENSG00000196734/ENSG00000184148/ENSG00000161849/ENSG00000111012/ENSG00000162891/ENSG00000163202/ENSG00000185966/ENSG00000167769/ENSG00000186226/ENSG00000144452/ENSG00000143556/ENSG00000167754/ENSG00000172155…
GO:0098742	GO:0098742	cell-cell adhesion via plasma-membrane adhesion molecules	250	0.475679337638993	1.72465778411738	6.01412849438476e-07	0.00182137881452443	0.00172225648094461	6835	tags=40%, list=22%, signal=31%	ENSG00000134873/ENSG00000113361/ENSG00000184113/ENSG00000156687/ENSG00000185008/ENSG00000130700/ENSG00000013725/ENSG00000170558/ENSG00000153707/ENSG00000144619/ENSG00000271605/ENSG00000165215/ENSG00000204936/ENSG00000092969/ENSG00000254245/ENSG00000204970/ENSG00000006210/ENSG00000146555/ENSG00000177707/ENSG00000079112/ENSG00000165323/ENSG00000076716/ENSG00000149564/ENSG00000160255/ENSG00000162706…
GO:0051960	GO:0051960	regulation of nervous system development	411	0.423977216487159	1.59729602373575	2.35845443851034e-06	0.00365791824438532	0.00345884851241287	4192	tags=20%, list=14%, signal=17%	ENSG00000065320/ENSG00000151208/ENSG00000129682/ENSG00000135547/ENSG00000111249/ENSG00000142700/ENSG00000134323/ENSG00000181790/ENSG00000185008/ENSG00000175928/ENSG00000077092/ENSG00000153707/ENSG00000148826/ENSG00000157404/ENSG00000108684/ENSG00000124920/ENSG00000164690/ENSG00000154928/ENSG00000146216/ENSG00000107859/ENSG00000167178/ENSG00000077264/ENSG00000105894/ENSG00000006210/ENSG00000141668…
GO:0051962	GO:0051962	positive regulation of nervous system development	256	0.46775820364608	1.69746805446439	2.4156633609941e-06	0.00365791824438532	0.00345884851241287	4103	tags=22%, list=13%, signal=19%	ENSG00000065320/ENSG00000151208/ENSG00000111249/ENSG00000142700/ENSG00000181790/ENSG00000185008/ENSG00000175928/ENSG00000153707/ENSG00000148826/ENSG00000157404/ENSG00000108684/ENSG00000164690/ENSG00000154928/ENSG00000146216/ENSG00000167178/ENSG00000077264/ENSG00000105894/ENSG00000006210/ENSG00000141668/ENSG00000148053/ENSG00000101463/ENSG00000169992/ENSG00000115738/ENSG00000128342/ENSG00000221866…
GO:0009913	GO:0009913	epidermal cell differentiation	187	-0.464096403075442	-1.76225077545256	4.6429212640747e-06	0.00562443481930009	0.00531834412585904	4309	tags=24%, list=14%, signal=21%	ENSG00000163207/ENSG00000148154/ENSG00000154227/ENSG00000126821/ENSG00000185668/ENSG00000165272/ENSG00000133321/ENSG00000159516/ENSG00000105261/ENSG00000240386/ENSG00000197915/ENSG00000186207/ENSG00000127152/ENSG00000196734/ENSG00000184148/ENSG00000161849/ENSG00000111012/ENSG00000242866/ENSG00000162891/ENSG00000163202/ENSG00000185966/ENSG00000167769/ENSG00000198719/ENSG00000186226/ENSG00000144452…
GO:0061351	GO:0061351	neural precursor cell proliferation	128	0.529314864914988	1.76962241153016	1.0395119395429e-05	0.00999805128733093	0.00945394142564368	3146	tags=20%, list=10%, signal=18%	ENSG00000129682/ENSG00000142700/ENSG00000072864/ENSG00000204624/ENSG00000170558/ENSG00000077092/ENSG00000134780/ENSG00000198846/ENSG00000164690/ENSG00000154928/ENSG00000107859/ENSG00000105894/ENSG00000006210/ENSG00000072163/ENSG00000108576/ENSG00000125084/ENSG00000102935/ENSG00000115738/ENSG00000206557/ENSG00000149295/ENSG00000253368/ENSG00000147100/ENSG00000138795/ENSG00000254087/ENSG00000184486
GO:0051963	GO:0051963	regulation of synapse assembly	92	0.57458961246176	1.8383289128264	1.1554624238289e-05	0.00999805128733093	0.00945394142564368	3989	tags=32%, list=13%, signal=28%	ENSG00000065320/ENSG00000151208/ENSG00000111249/ENSG00000158528/ENSG00000181790/ENSG00000185008/ENSG00000175928/ENSG00000165300/ENSG00000153707/ENSG00000108684/ENSG00000154928/ENSG00000145335/ENSG00000162951/ENSG00000141668/ENSG00000148053/ENSG00000101463/ENSG00000169992/ENSG00000076716/ENSG00000165379/ENSG00000146006/ENSG00000169760/ENSG00000286237/ENSG00000196338/ENSG00000135333/ENSG00000184564…
GO:1901888	GO:1901888	regulation of cell junction assembly	190	0.483889950876306	1.69339899807752	1.44251834573765e-05	0.01064492400751	0.0100656103029747	7625	tags=38%, list=25%, signal=29%	ENSG00000065320/ENSG00000151208/ENSG00000111249/ENSG00000158528/ENSG00000184113/ENSG00000174469/ENSG00000134817/ENSG00000181790/ENSG00000185008/ENSG00000175928/ENSG00000165300/ENSG00000153707/ENSG00000189058/ENSG00000108684/ENSG00000165215/ENSG00000154928/ENSG00000145335/ENSG00000162951/ENSG00000141668/ENSG00000148053/ENSG00000101463/ENSG00000169992/ENSG00000076716/ENSG00000164007/ENSG00000165379…
GO:0042063	GO:0042063	gliogenesis	267	0.438143870025416	1.59965593105924	1.58171233395394e-05	0.01064492400751	0.0100656103029747	4907	tags=21%, list=16%, signal=18%	ENSG00000169508/ENSG00000184221/ENSG00000134323/ENSG00000170558/ENSG00000181449/ENSG00000182636/ENSG00000171450/ENSG00000148826/ENSG00000124920/ENSG00000164690/ENSG00000181195/ENSG00000146216/ENSG00000107859/ENSG00000105894/ENSG00000092969/ENSG00000006210/ENSG00000148053/ENSG00000134198/ENSG00000163884/ENSG00000136869/ENSG00000115738/ENSG00000128342/ENSG00000173546/ENSG00000177628/ENSG00000183691…
GO:0060284	GO:0060284	regulation of cell development	463	0.395960991701275	1.50776540030648	1.92721148151658e-05	0.0107727352042407	0.010186465810984	4907	tags=19%, list=16%, signal=17%	ENSG00000065320/ENSG00000129682/ENSG00000135547/ENSG00000111249/ENSG00000142700/ENSG00000133110/ENSG00000172572/ENSG00000102837/ENSG00000184113/ENSG00000134323/ENSG00000185008/ENSG00000153707/ENSG00000148826/ENSG00000157404/ENSG00000164690/ENSG00000146216/ENSG00000107859/ENSG00000167178/ENSG00000077264/ENSG00000105894/ENSG00000087494/ENSG00000006210/ENSG00000148053/ENSG00000072163/ENSG00000012223…
GO:0031424	GO:0031424	keratinization	52	-0.638620426304466	-2.01781053505765	1.95641550679623e-05	0.0107727352042407	0.010186465810984	3629	tags=50%, list=12%, signal=44%	ENSG00000163207/ENSG00000154227/ENSG00000159516/ENSG00000240386/ENSG00000197915/ENSG00000186207/ENSG00000196734/ENSG00000184148/ENSG00000163202/ENSG00000185966/ENSG00000186226/ENSG00000144452/ENSG00000167754/ENSG00000172155/ENSG00000187223/ENSG00000187173/ENSG00000235942/ENSG00000173239/ENSG00000159455/ENSG00000204021/ENSG00000187180/ENSG00000204020/ENSG00000186844/ENSG00000203782/ENSG00000244057…
GO:0043588	GO:0043588	skin development	249	-0.398706154977835	-1.56673748291205	2.69100830245151e-05	0.013582864406624	0.0128436633102094	4309	tags=21%, list=14%, signal=18%	ENSG00000163207/ENSG00000148154/ENSG00000154227/ENSG00000126821/ENSG00000104371/ENSG00000185668/ENSG00000165272/ENSG00000135925/ENSG00000140285/ENSG00000133321/ENSG00000159516/ENSG00000173083/ENSG00000179148/ENSG00000240386/ENSG00000169744/ENSG00000197915/ENSG00000052850/ENSG00000186207/ENSG00000127152/ENSG00000196734/ENSG00000184148/ENSG00000161849/ENSG00000111012/ENSG00000162891/ENSG00000163202…
GO:0010720	GO:0010720	positive regulation of cell development	279	0.435057461048272	1.59176612333718	3.77083889271802e-05	0.0175692085947639	0.0166130643038694	4907	tags=20%, list=16%, signal=17%	ENSG00000065320/ENSG00000111249/ENSG00000142700/ENSG00000172572/ENSG00000102837/ENSG00000184113/ENSG00000185008/ENSG00000153707/ENSG00000148826/ENSG00000157404/ENSG00000164690/ENSG00000146216/ENSG00000167178/ENSG00000077264/ENSG00000105894/ENSG00000006210/ENSG00000148053/ENSG00000072163/ENSG00000115738/ENSG00000128342/ENSG00000221866/ENSG00000198959/ENSG00000186868/ENSG00000149295/ENSG00000136717…
GO:0044089	GO:0044089	positive regulation of cellular component biogenesis	498	0.381365844615606	1.45674000172406	4.68186026994403e-05	0.0202557340393221	0.0191533847584703	4133	tags=14%, list=13%, signal=13%	ENSG00000115956/ENSG00000151208/ENSG00000111249/ENSG00000101336/ENSG00000184113/ENSG00000174469/ENSG00000181790/ENSG00000113657/ENSG00000175928/ENSG00000153707/ENSG00000179636/ENSG00000006747/ENSG00000157404/ENSG00000108684/ENSG00000165215/ENSG00000154928/ENSG00000139737/ENSG00000146216/ENSG00000156234/ENSG00000145335/ENSG00000198758/ENSG00000006210/ENSG00000141668/ENSG00000148053/ENSG00000079112…
GO:0050767	GO:0050767	regulation of neurogenesis	338	0.409184067833139	1.52738883799999	6.10204447721302e-05	0.0246400555989862	0.0232991045617656	4192	tags=18%, list=14%, signal=16%	ENSG00000065320/ENSG00000129682/ENSG00000135547/ENSG00000111249/ENSG00000142700/ENSG00000134323/ENSG00000185008/ENSG00000153707/ENSG00000148826/ENSG00000157404/ENSG00000164690/ENSG00000146216/ENSG00000107859/ENSG00000167178/ENSG00000077264/ENSG00000105894/ENSG00000006210/ENSG00000148053/ENSG00000166450/ENSG00000115738/ENSG00000128342/ENSG00000221866/ENSG00000198959/ENSG00000183691/ENSG00000186868…
GO:0070166	GO:0070166	enamel mineralization	17	0.81626516416665	1.94905124640424	6.60141795246503e-05	0.0249904928363004	0.0236304704469488	4407	tags=53%, list=14%, signal=45%	ENSG00000166415/ENSG00000187689/ENSG00000184058/ENSG00000174792/ENSG00000001626/ENSG00000108950/ENSG00000177706/ENSG00000140090/ENSG00000110719
GO:0008544	GO:0008544	epidermis development	302	-0.375674115970164	-1.5040681136949	8.45221242016995e-05	0.0295228281433243	0.0279161488539276	4309	tags=21%, list=14%, signal=18%	ENSG00000163207/ENSG00000148154/ENSG00000154227/ENSG00000126821/ENSG00000104371/ENSG00000185668/ENSG00000165272/ENSG00000135925/ENSG00000140285/ENSG00000133321/ENSG00000159516/ENSG00000171346/ENSG00000173083/ENSG00000137709/ENSG00000105261/ENSG00000240386/ENSG00000169744/ENSG00000197915/ENSG00000052850/ENSG00000186207/ENSG00000127152/ENSG00000108759/ENSG00000196734/ENSG00000184148/ENSG00000161849…
GO:0034340	GO:0034340	response to type I interferon	56	-0.584988215476961	-1.87396155964755	8.77350019118106e-05	0.0295228281433243	0.0279161488539276	3822	tags=38%, list=12%, signal=33%	ENSG00000163357/ENSG00000160710/ENSG00000130813/ENSG00000166311/ENSG00000142089/ENSG00000165949/ENSG00000204010/ENSG00000067066/ENSG00000185201/ENSG00000115415/ENSG00000089127/ENSG00000101347/ENSG00000111335/ENSG00000184979/ENSG00000111331/ENSG00000140853/ENSG00000157601/ENSG00000187608/ENSG00000185885/ENSG00000185507/ENSG00000185745
GO:0007416	GO:0007416	synapse assembly	161	0.47163345299855	1.62280918346681	0.000104345491618223	0.0327239521484413	0.0309430625965032	3989	tags=24%, list=13%, signal=21%	ENSG00000065320/ENSG00000151208/ENSG00000129682/ENSG00000111249/ENSG00000158528/ENSG00000181790/ENSG00000185008/ENSG00000175928/ENSG00000165300/ENSG00000170558/ENSG00000153707/ENSG00000108684/ENSG00000154928/ENSG00000145335/ENSG00000162951/ENSG00000146555/ENSG00000141668/ENSG00000148053/ENSG00000101463/ENSG00000169992/ENSG00000076716/ENSG00000165379/ENSG00000113209/ENSG00000146006/ENSG00000169760…
GO:0034329	GO:0034329	cell junction assembly	392	0.390023424332628	1.46981122554132	0.000108053333823481	0.0327239521484413	0.0309430625965032	7824	tags=33%, list=25%, signal=25%	ENSG00000134873/ENSG00000113361/ENSG00000065320/ENSG00000151208/ENSG00000129682/ENSG00000111249/ENSG00000158528/ENSG00000184113/ENSG00000174469/ENSG00000134817/ENSG00000181790/ENSG00000185008/ENSG00000175928/ENSG00000165300/ENSG00000170558/ENSG00000153707/ENSG00000189058/ENSG00000108684/ENSG00000165215/ENSG00000154928/ENSG00000145335/ENSG00000162951/ENSG00000146555/ENSG00000141668/ENSG00000148053…
GO:0016051	GO:0016051	carbohydrate biosynthetic process	181	0.461277127501522	1.61710041218339	0.000124322035294809	0.0358580270371742	0.0339065761423086	8919	tags=36%, list=29%, signal=26%	ENSG00000183778/ENSG00000115956/ENSG00000198488/ENSG00000109819/ENSG00000124302/ENSG00000111713/ENSG00000056998/ENSG00000167080/ENSG00000145335/ENSG00000156413/ENSG00000124713/ENSG00000174697/ENSG00000154080/ENSG00000196371/ENSG00000156966/ENSG00000070526/ENSG00000119938/ENSG00000115526/ENSG00000166741/ENSG00000148488/ENSG00000117069/ENSG00000178752/ENSG00000171310/ENSG00000170961/ENSG00000164850…
GO:0022612	GO:0022612	gland morphogenesis	108	0.516678020152007	1.69377069236167	0.000131006637775763	0.0360685093185361	0.0341056036429629	4776	tags=25%, list=15%, signal=21%	ENSG00000119919/ENSG00000065320/ENSG00000113578/ENSG00000159184/ENSG00000171243/ENSG00000164690/ENSG00000213145/ENSG00000105894/ENSG00000092969/ENSG00000072163/ENSG00000183117/ENSG00000198959/ENSG00000183691/ENSG00000075213/ENSG00000136244/ENSG00000101144/ENSG00000167034/ENSG00000119699/ENSG00000129514/ENSG00000125378/ENSG00000099250/ENSG00000182578/ENSG00000162552/ENSG00000137573/ENSG00000109062…
GO:0050807	GO:0050807	regulation of synapse organization	196	0.450058721477311	1.58212929939552	0.000157990322097229	0.0416064078670832	0.0393421209396349	3989	tags=20%, list=13%, signal=17%	ENSG00000065320/ENSG00000151208/ENSG00000111249/ENSG00000158528/ENSG00000181790/ENSG00000185008/ENSG00000175928/ENSG00000165300/ENSG00000170558/ENSG00000153707/ENSG00000108684/ENSG00000154928/ENSG00000077264/ENSG00000105894/ENSG00000145335/ENSG00000162951/ENSG00000141668/ENSG00000148053/ENSG00000072694/ENSG00000101463/ENSG00000169992/ENSG00000076716/ENSG00000165379/ENSG00000146006/ENSG00000169760…
