## Supplementary File 13 for "Characterization of 3D organotypic epithelial tissues reveals tonsil-specific differences in tonic interferon signaling"

	ID	Description	setSize	enrichmentScore	NES	pvalue	p.adjust	qvalues	rank	leading_edge	core_enrichment
GO:0048706	GO:0048706	embryonic skeletal system development	112	-0.623248933409985	-2.05449525359741	3.05866608638218e-09	1.03298470680135e-05	1.0313420992803e-05	3710	tags=31%, list=12%, signal=28%	ENSG00000134853/ENSG00000128645/ENSG00000164920/ENSG00000119042/ENSG00000168779/ENSG00000060718/ENSG00000122691/ENSG00000163501/ENSG00000114378/ENSG00000120094/ENSG00000144355/ENSG00000085741/ENSG00000106004/ENSG00000052850/ENSG00000197576/ENSG00000180806/ENSG00000105997/ENSG00000120075/ENSG00000176842/ENSG00000105996/ENSG00000170577/ENSG00000120068/ENSG00000122592/ENSG00000120093/ENSG00000182742…
GO:0048704	GO:0048704	embryonic skeletal system morphogenesis	87	-0.672583602730901	-2.13826799610679	3.41087900545269e-09	1.03298470680135e-05	1.0313420992803e-05	3241	tags=34%, list=10%, signal=31%	ENSG00000164920/ENSG00000119042/ENSG00000168779/ENSG00000060718/ENSG00000122691/ENSG00000114378/ENSG00000120094/ENSG00000106004/ENSG00000052850/ENSG00000197576/ENSG00000180806/ENSG00000105997/ENSG00000120075/ENSG00000176842/ENSG00000105996/ENSG00000170577/ENSG00000120068/ENSG00000122592/ENSG00000120093/ENSG00000182742/ENSG00000260027/ENSG00000173917/ENSG00000126778/ENSG00000128709/ENSG00000005073…
GO:0048705	GO:0048705	skeletal system morphogenesis	199	-0.518806091779346	-1.82535613334835	8.96109522672054e-08	0.000180924512627488	0.000180636814307051	3241	tags=21%, list=10%, signal=19%	ENSG00000164920/ENSG00000000938/ENSG00000119042/ENSG00000168779/ENSG00000170961/ENSG00000159167/ENSG00000060718/ENSG00000122691/ENSG00000120149/ENSG00000168646/ENSG00000134532/ENSG00000163501/ENSG00000136457/ENSG00000114378/ENSG00000120094/ENSG00000106004/ENSG00000248746/ENSG00000052850/ENSG00000081189/ENSG00000197576/ENSG00000180806/ENSG00000105997/ENSG00000120075/ENSG00000176842/ENSG00000105996…
GO:0048562	GO:0048562	embryonic organ morphogenesis	257	-0.478807230988144	-1.73215337717139	3.61076342176297e-07	0.000546759851140458	0.000545890417316533	4691	tags=26%, list=15%, signal=22%	ENSG00000112837/ENSG00000173991/ENSG00000105991/ENSG00000186862/ENSG00000135111/ENSG00000121039/ENSG00000091536/ENSG00000116039/ENSG00000138829/ENSG00000166823/ENSG00000121068/ENSG00000197753/ENSG00000169071/ENSG00000006611/ENSG00000134853/ENSG00000129749/ENSG00000074047/ENSG00000103034/ENSG00000164920/ENSG00000119042/ENSG00000132932/ENSG00000168779/ENSG00000103241/ENSG00000165730/ENSG00000106991…
GO:0071466	GO:0071466	cellular response to xenobiotic stimulus	156	0.482384188641309	1.77691873834913	2.74826188243029e-06	0.00332924444437606	0.00332395042411833	4185	tags=24%, list=13%, signal=21%	ENSG00000010932/ENSG00000095596/ENSG00000160868/ENSG00000165841/ENSG00000007171/ENSG00000138109/ENSG00000055118/ENSG00000108242/ENSG00000197446/ENSG00000105852/ENSG00000160870/ENSG00000159197/ENSG00000073067/ENSG00000244122/ENSG00000130649/ENSG00000163568/ENSG00000158714/ENSG00000163221/ENSG00000167600/ENSG00000173597/ENSG00000069667/ENSG00000108602/ENSG00000140505/ENSG00000125538/ENSG00000128383…
GO:0009954	GO:0009954	proximal/distal pattern formation	29	-0.784507398477373	-2.05875807799844	3.31162738476238e-06	0.00334308784491762	0.00333777181148419	1551	tags=48%, list=5%, signal=46%	ENSG00000074047/ENSG00000170549/ENSG00000170561/ENSG00000144355/ENSG00000180806/ENSG00000177508/ENSG00000253293/ENSG00000164651/ENSG00000128709/ENSG00000005073/ENSG00000128710/ENSG00000078399/ENSG00000163064/ENSG00000170689
GO:0009952	GO:0009952	anterior/posterior pattern specification	176	-0.502901765310638	-1.7455414609062	4.5686178766954e-06	0.00395315978273486	0.00394687363934061	4691	tags=24%, list=15%, signal=21%	ENSG00000112837/ENSG00000173991/ENSG00000109906/ENSG00000135111/ENSG00000188095/ENSG00000166823/ENSG00000169071/ENSG00000105989/ENSG00000074047/ENSG00000136099/ENSG00000103241/ENSG00000168646/ENSG00000162992/ENSG00000187821/ENSG00000172789/ENSG00000120094/ENSG00000106004/ENSG00000052850/ENSG00000197576/ENSG00000180806/ENSG00000105997/ENSG00000120075/ENSG00000105996/ENSG00000128714/ENSG00000163132…
GO:0031424	GO:0031424	keratinization	52	0.646567315639329	2.0029330441043	5.25403878800748e-06	0.00397796411737016	0.00397163853119776	4345	tags=48%, list=14%, signal=41%	ENSG00000244094/ENSG00000196805/ENSG00000185962/ENSG00000203785/ENSG00000105427/ENSG00000241794/ENSG00000159516/ENSG00000163216/ENSG00000169474/ENSG00000203782/ENSG00000092295/ENSG00000196734/ENSG00000240386/ENSG00000186207/ENSG00000173239/ENSG00000197915/ENSG00000163209/ENSG00000163202/ENSG00000159450/ENSG00000169469/ENSG00000185966/ENSG00000172867/ENSG00000197084/ENSG00000118898/ENSG00000186832
GO:0042178	GO:0042178	xenobiotic catabolic process	32	0.733420890071312	2.06898532192555	6.81232000815698e-06	0.00458469136548965	0.00457740098793706	3476	tags=44%, list=11%, signal=39%	ENSG00000160868/ENSG00000165841/ENSG00000138109/ENSG00000108242/ENSG00000197446/ENSG00000105852/ENSG00000073067/ENSG00000130649/ENSG00000167600/ENSG00000140505/ENSG00000255974/ENSG00000134184/ENSG00000134202/ENSG00000138115
GO:0003002	GO:0003002	regionalization	289	-0.448030326636426	-1.62913728442542	8.00593201760447e-06	0.00484919302306303	0.00484148204643554	3175	tags=18%, list=10%, signal=17%	ENSG00000138685/ENSG00000170549/ENSG00000122877/ENSG00000128917/ENSG00000103241/ENSG00000139567/ENSG00000168646/ENSG00000162992/ENSG00000187821/ENSG00000169083/ENSG00000172789/ENSG00000120094/ENSG00000158683/ENSG00000170561/ENSG00000144355/ENSG00000016082/ENSG00000085741/ENSG00000106004/ENSG00000052850/ENSG00000081189/ENSG00000075290/ENSG00000197576/ENSG00000180806/ENSG00000107984/ENSG00000177508…
GO:0031640	GO:0031640	killing of cells of other organism	46	0.668463575117233	2.01796172467657	9.33488507167706e-06	0.00514012717083163	0.00513195356332868	4344	tags=37%, list=14%, signal=32%	ENSG00000171195/ENSG00000177257/ENSG00000090382/ENSG00000007171/ENSG00000185962/ENSG00000100448/ENSG00000170542/ENSG00000012223/ENSG00000244414/ENSG00000164047/ENSG00000163221/ENSG00000171711/ENSG00000124233/ENSG00000089041/ENSG00000172243/ENSG00000118520/ENSG00000159527
GO:0043588	GO:0043588	skin development	249	0.408345341549311	1.57569638115446	1.14553663418058e-05	0.0052128537533491	0.00520456449918591	4345	tags=21%, list=14%, signal=18%	ENSG00000171243/ENSG00000244094/ENSG00000196805/ENSG00000185962/ENSG00000203785/ENSG00000167769/ENSG00000105427/ENSG00000241794/ENSG00000164488/ENSG00000159516/ENSG00000163216/ENSG00000135925/ENSG00000169474/ENSG00000178919/ENSG00000203782/ENSG00000092295/ENSG00000179477/ENSG00000196734/ENSG00000240386/ENSG00000186207/ENSG00000173239/ENSG00000162891/ENSG00000185069/ENSG00000007372/ENSG00000125285…
GO:0001501	GO:0001501	skeletal system development	460	-0.402913250531168	-1.52402465755349	1.15609313379725e-05	0.0052128537533491	0.00520456449918591	5024	tags=19%, list=16%, signal=16%	ENSG00000139329/ENSG00000158008/ENSG00000183160/ENSG00000104332/ENSG00000272573/ENSG00000105991/ENSG00000109906/ENSG00000135111/ENSG00000121039/ENSG00000182492/ENSG00000138829/ENSG00000183682/ENSG00000163273/ENSG00000169071/ENSG00000017427/ENSG00000134853/ENSG00000074047/ENSG00000164093/ENSG00000166341/ENSG00000143387/ENSG00000128645/ENSG00000054938/ENSG00000164188/ENSG00000188783/ENSG00000164920…
GO:0009913	GO:0009913	epidermal cell differentiation	187	0.447640643221193	1.68803845434793	1.20488612426758e-05	0.0052128537533491	0.00520456449918591	4345	tags=22%, list=14%, signal=19%	ENSG00000135547/ENSG00000134323/ENSG00000244094/ENSG00000196805/ENSG00000185962/ENSG00000203785/ENSG00000167769/ENSG00000105427/ENSG00000241794/ENSG00000204928/ENSG00000159516/ENSG00000163216/ENSG00000169474/ENSG00000203782/ENSG00000092295/ENSG00000196734/ENSG00000240386/ENSG00000186207/ENSG00000173239/ENSG00000162891/ENSG00000007372/ENSG00000165091/ENSG00000088002/ENSG00000133710/ENSG00000207971…
GO:0048568	GO:0048568	embryonic organ development	391	-0.412103165086482	-1.53525541892268	1.57023909404147e-05	0.00604898488655909	0.00603936605289781	4691	tags=20%, list=15%, signal=17%	ENSG00000112837/ENSG00000173991/ENSG00000105991/ENSG00000186862/ENSG00000135111/ENSG00000121039/ENSG00000091536/ENSG00000116039/ENSG00000138829/ENSG00000106538/ENSG00000166823/ENSG00000121068/ENSG00000197753/ENSG00000169071/ENSG00000006611/ENSG00000105989/ENSG00000134853/ENSG00000129749/ENSG00000074047/ENSG00000164093/ENSG00000103034/ENSG00000164920/ENSG00000164400/ENSG00000119042/ENSG00000132932…
GO:0007389	GO:0007389	pattern specification process	385	-0.40648753647306	-1.51448205911312	1.59788275028802e-05	0.00604898488655909	0.00603936605289781	3804	tags=21%, list=12%, signal=19%	ENSG00000112837/ENSG00000173991/ENSG00000109906/ENSG00000135111/ENSG00000188095/ENSG00000166823/ENSG00000204815/ENSG00000121068/ENSG00000169071/ENSG00000122735/ENSG00000105989/ENSG00000074047/ENSG00000136099/ENSG00000164093/ENSG00000166341/ENSG00000103034/ENSG00000100060/ENSG00000138685/ENSG00000146122/ENSG00000170549/ENSG00000122877/ENSG00000119042/ENSG00000128917/ENSG00000103241/ENSG00000159167…
GO:0006805	GO:0006805	xenobiotic metabolic process	95	0.538845740165647	1.84352704506986	2.05103438890222e-05	0.00730771487857691	0.00729609446702368	3823	tags=28%, list=12%, signal=25%	ENSG00000010932/ENSG00000095596/ENSG00000160868/ENSG00000165841/ENSG00000138109/ENSG00000108242/ENSG00000197446/ENSG00000105852/ENSG00000160870/ENSG00000073067/ENSG00000244122/ENSG00000130649/ENSG00000163221/ENSG00000167600/ENSG00000173597/ENSG00000069667/ENSG00000108602/ENSG00000140505/ENSG00000105398/ENSG00000255974/ENSG00000187134/ENSG00000156006/ENSG00000134184/ENSG00000134202/ENSG00000138115…
GO:0060065	GO:0060065	uterus development	17	-0.813477051858091	-1.93780010279479	4.46749077625494e-05	0.0150331064620979	0.0150092014675934	1118	tags=35%, list=4%, signal=34%	ENSG00000107485/ENSG00000091831/ENSG00000141052/ENSG00000253293/ENSG00000005073/ENSG00000078399
GO:0035136	GO:0035136	forelimb morphogenesis	36	-0.690391890985539	-1.91905605435672	5.77795877063854e-05	0.0184195243546093	0.0183902344251072	5082	tags=53%, list=16%, signal=44%	ENSG00000128918/ENSG00000143320/ENSG00000109906/ENSG00000135111/ENSG00000121039/ENSG00000122707/ENSG00000164920/ENSG00000168779/ENSG00000122691/ENSG00000151067/ENSG00000089225/ENSG00000052850/ENSG00000163132/ENSG00000128709/ENSG00000005073/ENSG00000128710/ENSG00000078399/ENSG00000106031/ENSG00000163064
GO:0008544	GO:0008544	epidermis development	302	0.377995375429547	1.48285341033271	6.21817452287937e-05	0.018758031034747	0.0187282028265898	4345	tags=20%, list=14%, signal=18%	ENSG00000135547/ENSG00000134323/ENSG00000171243/ENSG00000244094/ENSG00000196805/ENSG00000185962/ENSG00000203785/ENSG00000167769/ENSG00000105427/ENSG00000241794/ENSG00000204928/ENSG00000159516/ENSG00000163216/ENSG00000135925/ENSG00000169474/ENSG00000108759/ENSG00000178919/ENSG00000203782/ENSG00000092295/ENSG00000196734/ENSG00000198854/ENSG00000240386/ENSG00000186207/ENSG00000173239/ENSG00000162891…
GO:0030216	GO:0030216	keratinocyte differentiation	132	0.472893658419469	1.70479050401375	6.50352735231447e-05	0.018758031034747	0.0187282028265898	4345	tags=27%, list=14%, signal=23%	ENSG00000244094/ENSG00000196805/ENSG00000185962/ENSG00000203785/ENSG00000167769/ENSG00000105427/ENSG00000241794/ENSG00000159516/ENSG00000163216/ENSG00000169474/ENSG00000203782/ENSG00000092295/ENSG00000196734/ENSG00000240386/ENSG00000186207/ENSG00000173239/ENSG00000162891/ENSG00000007372/ENSG00000207971/ENSG00000110723/ENSG00000197915/ENSG00000165272/ENSG00000163209/ENSG00000163202/ENSG00000159450…
GO:0042475	GO:0042475	odontogenesis of dentin-containing tooth	79	0.534762432312734	1.79520735685063	7.70710399991654e-05	0.0210105395396577	0.0209771294900782	3410	tags=23%, list=11%, signal=20%	ENSG00000119919/ENSG00000171243/ENSG00000109205/ENSG00000187689/ENSG00000166415/ENSG00000138795/ENSG00000135925/ENSG00000115596/ENSG00000101144/ENSG00000184058/ENSG00000174792/ENSG00000164690/ENSG00000134363/ENSG00000108950/ENSG00000140090/ENSG00000178522/ENSG00000064195/ENSG00000001626
GO:0035115	GO:0035115	embryonic forelimb morphogenesis	30	-0.722520169494116	-1.92404062335971	7.97824681215334e-05	0.0210105395396577	0.0209771294900782	5082	tags=57%, list=16%, signal=47%	ENSG00000128918/ENSG00000143320/ENSG00000135111/ENSG00000121039/ENSG00000122707/ENSG00000164920/ENSG00000168779/ENSG00000122691/ENSG00000151067/ENSG00000089225/ENSG00000052850/ENSG00000163132/ENSG00000128709/ENSG00000005073/ENSG00000078399/ENSG00000106031/ENSG00000163064
