## Supplementary File 14 for "Characterization of 3D organotypic epithelial tissues reveals tonsil-specific differences in tonic interferon signaling"

foreskin_down_genes_203
ENSG00000178919
ENSG00000130775
ENSG00000182809
ENSG00000038427
ENSG00000156218
ENSG00000136514
ENSG00000139278
ENSG00000160471
ENSG00000100097
ENSG00000124920
ENSG00000119714
ENSG00000104783
ENSG00000172927
ENSG00000267313
ENSG00000087494
ENSG00000130513
ENSG00000125675
ENSG00000111249
ENSG00000113578
ENSG00000175040
ENSG00000198959
ENSG00000128342
ENSG00000092969
ENSG00000080031
ENSG00000164684
ENSG00000169908
ENSG00000197142
ENSG00000251381
ENSG00000071282
ENSG00000179820
ENSG00000111186
ENSG00000105376
ENSG00000134013
ENSG00000145287
ENSG00000135253
ENSG00000141448
ENSG00000172164
ENSG00000087245
ENSG00000003436
ENSG00000112303
ENSG00000155093
ENSG00000197496
ENSG00000101210
ENSG00000162105
ENSG00000213626
ENSG00000100196
ENSG00000164749
ENSG00000072682
ENSG00000125730
ENSG00000170421
ENSG00000167601
ENSG00000176170
ENSG00000183778
ENSG00000272899
ENSG00000112299
ENSG00000131773
ENSG00000186481
ENSG00000167555
ENSG00000244694
ENSG00000110031
ENSG00000141934
ENSG00000117472
ENSG00000166510
ENSG00000198053
ENSG00000180891
ENSG00000129925
ENSG00000172331
ENSG00000134780
ENSG00000132821
ENSG00000170915
ENSG00000153802
ENSG00000223764
ENSG00000110092
ENSG00000173546
ENSG00000140526
ENSG00000121005
ENSG00000141526
ENSG00000109339
ENSG00000048052
ENSG00000196344
ENSG00000166165
ENSG00000106077
ENSG00000026025
ENSG00000173221
ENSG00000188290
ENSG00000119699
ENSG00000101335
ENSG00000065320
ENSG00000258976
ENSG00000000971
ENSG00000111674
ENSG00000198759
ENSG00000159674
ENSG00000181790
ENSG00000129993
ENSG00000106415
ENSG00000144711
ENSG00000162909
ENSG00000156113
ENSG00000166147
ENSG00000101160
ENSG00000138623
ENSG00000234380
ENSG00000121440
ENSG00000228314
ENSG00000134830
ENSG00000069188
ENSG00000162723
ENSG00000243244
ENSG00000152952
ENSG00000113389
ENSG00000115935
ENSG00000146411
ENSG00000171345
ENSG00000132429
ENSG00000117266
ENSG00000257042
ENSG00000168916
ENSG00000130066
ENSG00000077092
ENSG00000104447
ENSG00000110811
ENSG00000054219
ENSG00000134339
ENSG00000183196
ENSG00000158856
ENSG00000188921
ENSG00000145358
ENSG00000261115
ENSG00000162493
ENSG00000197712
ENSG00000158186
ENSG00000106537
ENSG00000108821
ENSG00000106541
ENSG00000162543
ENSG00000138696
ENSG00000162614
ENSG00000011028
ENSG00000230978
ENSG00000146072
ENSG00000196878
ENSG00000149591
ENSG00000159216
ENSG00000136205
ENSG00000111666
ENSG00000168785
ENSG00000006210
ENSG00000138061
ENSG00000175928
ENSG00000116661
ENSG00000111057
ENSG00000157227
ENSG00000164099
ENSG00000182636
ENSG00000118523
ENSG00000106688
ENSG00000236345
ENSG00000117983
ENSG00000232756
ENSG00000162817
ENSG00000184319
ENSG00000090339
ENSG00000258498
ENSG00000273179
ENSG00000198853
ENSG00000175164
ENSG00000117791
ENSG00000065809
ENSG00000063660
ENSG00000159763
ENSG00000076067
ENSG00000160991
ENSG00000238042
ENSG00000198535
ENSG00000102312
ENSG00000142871
ENSG00000011677
ENSG00000015532
ENSG00000146555
ENSG00000107331
ENSG00000101004
ENSG00000136158
ENSG00000271605
ENSG00000172602
ENSG00000167363
ENSG00000147100
ENSG00000161714
ENSG00000184058
ENSG00000186007
ENSG00000200033
ENSG00000130517
ENSG00000173432
ENSG00000006118
ENSG00000283098
ENSG00000161544
ENSG00000179930
ENSG00000155016
ENSG00000161896
ENSG00000158470
ENSG00000258661
ENSG00000109814
ENSG00000119681
