## Supplementary File 15 for "Characterization of 3D organotypic epithelial tissues reveals tonsil-specific differences in tonic interferon signaling"

foreskin_up_genes_64
ENSG00000178372
ENSG00000180818
ENSG00000165272
ENSG00000186395
ENSG00000267795
ENSG00000188373
ENSG00000154227
ENSG00000156299
ENSG00000087495
ENSG00000245848
ENSG00000206073
ENSG00000186529
ENSG00000125998
ENSG00000165794
ENSG00000134765
ENSG00000239893
ENSG00000228630
ENSG00000172594
ENSG00000158966
ENSG00000026559
ENSG00000108309
ENSG00000134762
ENSG00000136111
ENSG00000013810
ENSG00000123407
ENSG00000143753
ENSG00000188508
ENSG00000166634
ENSG00000055732
ENSG00000280693
ENSG00000006625
ENSG00000246223
ENSG00000139055
ENSG00000124615
ENSG00000124134
ENSG00000127152
ENSG00000251442
ENSG00000116711
ENSG00000165389
ENSG00000177508
ENSG00000198353
ENSG00000139144
ENSG00000166016
ENSG00000034693
ENSG00000112584
ENSG00000172782
ENSG00000168497
ENSG00000204021
ENSG00000197757
ENSG00000069869
ENSG00000148734
ENSG00000182378
ENSG00000062096
ENSG00000122592
ENSG00000126391
ENSG00000168453
ENSG00000018236
ENSG00000225431
ENSG00000169991
ENSG00000176485
ENSG00000104267
ENSG00000080854
ENSG00000163331
ENSG00000189120
