## Supplementary File 16 for "Characterization of 3D organotypic epithelial tissues reveals tonsil-specific differences in tonic interferon signaling"

	Cluster	ID	Description	GeneRatio	BgRatio	pvalue	p.adjust	qvalue	geneID	Count	FoldEnrichment
1	F_up	GO:0008544	epidermis development	9/56	360/20870	4.53753746638306e-07	0.000380245639682901	0.000340554127740118	CALML5/AQP3/KRT10/CERS3/KRTDAP/MCOLN3/BCL11B/LIPK/HOXA7	9	9.31696428571429
2	F_up	GO:0009913	epidermal cell differentiation	7/56	223/20870	2.15171303204247e-06	0.000777984099132908	0.000696775106998824	AQP3/KRT10/CERS3/MCOLN3/BCL11B/LIPK/HOXA7	7	11.6984304932735
3	F_up	GO:0030216	keratinocyte differentiation	6/56	148/20870	2.78514593961662e-06	0.000777984099132908	0.000696775106998824	AQP3/KRT10/CERS3/BCL11B/LIPK/HOXA7	6	15.1085907335907
4	F_up	GO:0043588	skin development	6/56	290/20870	0.000123856402602159	0.0259479163451522	0.023239372382984	AQP3/KRT10/CERS3/BCL11B/LIPK/HOXA7	6	7.71059113300493
5	F_down	GO:0032963	collagen metabolic process	10/174	118/20870	5.61683125301672e-08	0.0001246470529622	0.000103245991828734	MMP2/VIM/TGFB3/P3H3/COL1A1/MRC2/RUNX1/MMP14/CCN2/CYGB	10	10.1646210792909
6	F_down	GO:0070482	response to oxygen levels	16/174	371/20870	9.33685789979029e-08	0.0001246470529622	0.000103245991828734	TGFB2/LOXL2/GATA6/MMP2/TGFB3/CBFA2T3/CAPN2/KCNMA1/PLOD2/PDPN/COL1A1/MMP14/CCN2/SLC1A1/ICAM1/CYGB	16	5.1727236112402
7	F_down	GO:0032964	collagen biosynthetic process	7/174	52/20870	2.41994251309707e-07	0.000215374883665639	0.000178396463860243	VIM/TGFB3/P3H3/COL1A1/RUNX1/CCN2/CYGB	7	16.1461096374889
8	F_down	GO:0036293	response to decreased oxygen levels	14/174	346/20870	1.30696996897115e-06	0.000652053948948798	0.000540100668930189	TGFB2/LOXL2/GATA6/MMP2/TGFB3/CBFA2T3/CAPN2/KCNMA1/PLOD2/MMP14/CCN2/SLC1A1/ICAM1/CYGB	14	4.85316590259783
9	F_down	GO:0030198	extracellular matrix organization	14/174	350/20870	1.49616813938689e-06	0.000652053948948798	0.000540100668930189	ADAMTSL3/TGFB2/LOXL2/MMP2/SLC2A10/EGFL6/PDPN/COL1A1/LAMB3/RUNX1/CYP1B1/MMP14/CCN2/CCN1	14	4.79770114942529
10	F_down	GO:0043062	extracellular structure organization	14/174	351/20870	1.54713945816629e-06	0.000652053948948798	0.000540100668930189	ADAMTSL3/TGFB2/LOXL2/MMP2/SLC2A10/EGFL6/PDPN/COL1A1/LAMB3/RUNX1/CYP1B1/MMP14/CCN2/CCN1	14	4.78403248518191
11	F_down	GO:0045229	external encapsulating structure organization	14/174	354/20870	1.70950473507176e-06	0.000652053948948798	0.000540100668930189	ADAMTSL3/TGFB2/LOXL2/MMP2/SLC2A10/EGFL6/PDPN/COL1A1/LAMB3/RUNX1/CYP1B1/MMP14/CCN2/CCN1	14	4.7434898370024
12	F_down	GO:0061035	regulation of cartilage development	7/174	76/20870	3.34297961770018e-06	0.0010253282087563	0.000849286247426369	PTHLH/LOXL2/RARB/TRPS1/BMPR1B/CCN2/CCN1	7	11.0473381730188
13	F_down	GO:0002062	chondrocyte differentiation	8/174	109/20870	3.68974972595934e-06	0.0010253282087563	0.000849286247426369	PTHLH/WNT5B/LOXL2/RARB/TRPS1/BMPR1B/RUNX1/CCN2	8	8.80312137509227
14	F_down	GO:0060325	face morphogenesis	5/174	29/20870	3.8401805571397e-06	0.0010253282087563	0.000849286247426369	MMP2/CRISPLD1/TGFB3/COL1A1/TBX1	5	20.6797463337297
15	F_down	GO:0030324	lung development	10/174	193/20870	5.25574412170958e-06	0.00127571243681496	0.00105668118657529	FGF1/LIF/GATA6/TGFB3/CTSZ/PDPN/AGR2/MMP14/CCN2/SPRY2	10	6.21463879459234
16	F_down	GO:0030323	respiratory tube development	10/174	197/20870	6.30146596756053e-06	0.00139903896653624	0.0011588333801272	FGF1/LIF/GATA6/TGFB3/CTSZ/PDPN/AGR2/MMP14/CCN2/SPRY2	10	6.08845323531128
17	F_down	GO:0051216	cartilage development	10/174	200/20870	7.19966446152836e-06	0.00139903896653624	0.0011588333801272	PTHLH/WNT5B/LOXL2/RARB/TRPS1/COL1A1/BMPR1B/RUNX1/CCN2/CCN1	10	5.99712643678161
18	F_down	GO:0031589	cell-substrate adhesion	14/174	402/20870	7.40453819647313e-06	0.00139903896653624	0.0011588333801272	LGALS1/MYADM/AXL/LPXN/EGFL6/DMTN/PDPN/COL1A1/AGR2/LAMB3/CX3CL1/MMP14/CCN2/CCN1	14	4.17710299079316
19	F_down	GO:0032330	regulation of chondrocyte differentiation	6/174	57/20870	7.85976947492268e-06	0.00139903896653624	0.0011588333801272	PTHLH/LOXL2/RARB/TRPS1/BMPR1B/CCN2	6	12.6255293405929
20	F_down	GO:0060323	head morphogenesis	5/174	35/20870	1.00813080157515e-05	0.00168231827512854	0.00139347553559829	MMP2/CRISPLD1/TGFB3/COL1A1/TBX1	5	17.1346469622332
21	F_down	GO:0060541	respiratory system development	10/174	220/20870	1.65346246182838e-05	0.0025969086900481	0.00215103692402565	FGF1/LIF/GATA6/TGFB3/CTSZ/PDPN/AGR2/MMP14/CCN2/SPRY2	10	5.45193312434692
22	F_down	GO:0001666	response to hypoxia	12/174	330/20870	2.21846437836057e-05	0.00329072216123485	0.00272572728592723	TGFB2/LOXL2/GATA6/MMP2/TGFB3/CBFA2T3/CAPN2/KCNMA1/PLOD2/MMP14/ICAM1/CYGB	12	4.36154649947753
23	F_down	GO:0150146	cell junction disassembly	4/174	21/20870	2.50053038043041e-05	0.00351390321881536	0.00291058965611317	C3/TGFB3/IQSEC1/CX3CL1	4	22.8461959496442
24	F_down	GO:0032965	regulation of collagen biosynthetic process	5/174	43/20870	2.83246847043867e-05	0.00378134540803562	0.00313211381915349	VIM/TGFB3/RUNX1/CCN2/CYGB	5	13.946805666934
25	F_down	GO:0010810	regulation of cell-substrate adhesion	10/174	238/20870	3.24397643097671e-05	0.0039710183079379	0.00328922115709739	LGALS1/MYADM/EGFL6/DMTN/PDPN/COL1A1/AGR2/CX3CL1/MMP14/CCN1	10	5.03960204771564
26	F_down	GO:0042063	gliogenesis	12/174	344/20870	3.33085021978154e-05	0.0039710183079379	0.00328922115709739	MYRF/LIF/TGFB2/CSPG4/VIM/TNFRSF21/CX3CL1/MMP14/NDN/GPC1/ABCA2/B4GALT5	12	4.18404170008019
27	F_down	GO:0060324	face development	5/174	45/20870	3.54698341403566e-05	0.0039710183079379	0.00328922115709739	MMP2/CRISPLD1/TGFB3/COL1A1/TBX1	5	13.3269476372925
28	F_down	GO:0033627	cell adhesion mediated by integrin	6/174	74/20870	3.56945465882059e-05	0.0039710183079379	0.00328922115709739	LIF/TGFB2/LPXN/FBN1/CYP1B1/ICAM1	6	9.72506989748369
29	F_down	GO:0048568	embryonic organ development	14/174	467/20870	3.90343446161444e-05	0.00405927540795244	0.00336232510629137	FOXE1/LIF/TGFB2/KRT8/TGFB3/NTN1/FBN1/KRT19/RARB/MMP14/CCN1/SPRY2/PLCD3/TBX1	14	3.59570749956927
30	F_down	GO:0010171	body morphogenesis	5/174	46/20870	3.95285245718215e-05	0.00405927540795244	0.00336232510629137	MMP2/CRISPLD1/TGFB3/COL1A1/TBX1	5	13.0372313843078
31	F_down	GO:0010712	regulation of collagen metabolic process	5/174	48/20870	4.87178779966796e-05	0.0048176568241161	0.00399049753103407	VIM/TGFB3/RUNX1/CCN2/CYGB	5	12.4940134099617
32	F_down	GO:0051146	striated muscle cell differentiation	11/174	311/20870	6.2942761321913e-05	0.0060020418831967	0.00497153163674208	GDF15/GATA6/KRT8/HDAC9/ADGRB1/CAPN2/KRT19/POPDC3/RARB/MMP14/TBX1	11	4.24234024466866
33	F_down	GO:0061448	connective tissue development	10/174	262/20870	7.27335981780058e-05	0.00643113472355923	0.00532695212071671	PTHLH/WNT5B/LOXL2/RARB/TRPS1/COL1A1/BMPR1B/RUNX1/CCN2/CCN1	10	4.57795911204703
34	F_down	GO:0048608	reproductive structure development	13/174	435/20870	7.65582071938262e-05	0.00643113472355923	0.00532695212071671	LIF/TGFB2/GATA6/C3/KRT8/AXL/CCND1/KRT19/BMPR1B/MMP14/ICAM1/CCN1/PLCD3	13	3.58448936451315
35	F_down	GO:0010718	positive regulation of epithelial to mesenchymal transition	5/174	53/20870	7.89480382570915e-05	0.00643113472355923	0.00532695212071671	TGFB2/LOXL2/TGFB3/PDPN/COL1A1	5	11.3153328995879
36	F_down	GO:0032967	positive regulation of collagen biosynthetic process	4/174	28/20870	8.17348742000318e-05	0.00643113472355923	0.00532695212071671	VIM/TGFB3/RUNX1/CCN2	4	17.1346469622332
37	F_down	GO:0061458	reproductive system development	13/174	438/20870	8.20299713492245e-05	0.00643113472355923	0.00532695212071671	LIF/TGFB2/GATA6/C3/KRT8/AXL/CCND1/KRT19/BMPR1B/MMP14/ICAM1/CCN1/PLCD3	13	3.55993806749593
38	F_down	GO:0007178	transmembrane receptor protein serine/threonine kinase signaling pathway	12/174	379/20870	8.43941070679972e-05	0.00643113472355923	0.00532695212071671	GDF15/TGFB2/KCP/SLC2A10/LPXN/VIM/TGFB3/FBN1/BMPR1B/CCN1/SPRY2/LTBP2	12	3.7976526248749
39	F_down	GO:0001503	ossification	13/174	440/20870	8.5863469750178e-05	0.00643113472355923	0.00532695212071671	VCAN/PTHLH/TGFB2/MMP2/TGFB3/SEMA7A/COL1A1/BMPR1B/MRC2/RUNX1/MMP14/CCN2/CCN1	13	3.5437565308255
40	F_down	GO:0010714	positive regulation of collagen metabolic process	4/174	29/20870	9.41980251828944e-05	0.00643113472355923	0.00532695212071671	VIM/TGFB3/RUNX1/CCN2	4	16.5437970669837
41	F_down	GO:0010934	macrophage cytokine production	4/174	29/20870	9.41980251828944e-05	0.00643113472355923	0.00532695212071671	TGFB2/TGFB3/SPON2/SEMA7A	4	16.5437970669837
42	F_down	GO:0010935	regulation of macrophage cytokine production	4/174	29/20870	9.41980251828944e-05	0.00643113472355923	0.00532695212071671	TGFB2/TGFB3/SPON2/SEMA7A	4	16.5437970669837
43	F_down	GO:0071772	response to BMP	8/174	171/20870	9.63465876188648e-05	0.00643113472355923	0.00532695212071671	GDF15/TGFB2/KCP/GATA6/TGFB3/FBN1/BMPR1B/CCN1	8	5.61134637359683
44	F_down	GO:0071773	cellular response to BMP stimulus	8/174	171/20870	9.63465876188648e-05	0.00643113472355923	0.00532695212071671	GDF15/TGFB2/KCP/GATA6/TGFB3/FBN1/BMPR1B/CCN1	8	5.61134637359683
45	F_down	GO:0062009	secondary palate development	4/174	31/20870	0.000123180664560536	0.00802176522869835	0.00664448206012034	FOXE1/TGFB2/TGFB3/TBX1	4	15.4764553207267
46	F_down	GO:0048771	tissue remodeling	8/174	179/20870	0.000132292613700519	0.00841003044239014	0.00696608474648598	TGM2/LIF/MMP2/AXL/CSPG4/TGFB3/RUNX1/MMP14	8	5.36055994349194
47	F_down	GO:0090153	regulation of sphingolipid biosynthetic process	3/174	13/20870	0.000153198998504711	0.00929639377289949	0.00770026545115783	SPHK1/CCN1/ABCA2	3	27.6790450928382
48	F_down	GO:1905038	regulation of membrane lipid metabolic process	3/174	13/20870	0.000153198998504711	0.00929639377289949	0.00770026545115783	SPHK1/CCN1/ABCA2	3	27.6790450928382
49	F_down	GO:0150063	visual system development	12/174	409/20870	0.000172007242928068	0.0102057630803987	0.00845350216121334	TGFB2/WNT5B/C3/VIM/FBN1/SDK2/RARB/BMPR1B/CYP1B1/SLC1A1/SDK1/SPRY2	12	3.51909619762246
50	F_down	GO:0016322	neuron remodeling	3/174	14/20870	0.000193786696478161	0.0112480539042759	0.00931683865676468	C3/CX3CL1/RND1	3	25.7019704433498
51	F_down	GO:0042692	muscle cell differentiation	12/174	416/20870	0.00020109276789083	0.011272601735394	0.00933717179028697	GDF15/WNT5B/GATA6/KRT8/HDAC9/ADGRB1/CAPN2/KRT19/POPDC3/RARB/MMP14/TBX1	12	3.45988063660477
52	F_down	GO:0042060	wound healing	13/174	480/20870	0.000202653514344163	0.011272601735394	0.00933717179028697	FGF1/TGFB2/WNT5B/TFPI/AXL/TGFB3/MYL9/DMTN/PDPN/COL1A1/CX3CL1/CCN1/SAA1	13	3.24844348659004
53	F_down	GO:0001101	response to acid chemical	7/174	145/20870	0.000218178036661092	0.011888476691533	0.0098473051562826	MMP2/KRT8/MAPK10/CAPN2/COL1A1/CCN2/ICAM1	7	5.79032897344431
54	F_down	GO:0048880	sensory system development	12/174	422/20870	0.000229270184843244	0.0122430278706293	0.0101409822811717	TGFB2/WNT5B/C3/VIM/FBN1/SDK2/RARB/BMPR1B/CYP1B1/SLC1A1/SDK1/SPRY2	12	3.41068802091845
55	F_down	GO:0010717	regulation of epithelial to mesenchymal transition	6/174	105/20870	0.000250679821522162	0.0131238259502779	0.0108705532511468	TGFB2/LOXL2/TGFB3/PDPN/COL1A1/SPRY2	6	6.85385878489327
56	F_down	GO:0008347	glial cell migration	5/174	68/20870	0.000259310714975245	0.0133146078650751	0.0110285791935828	TGFB2/CSPG4/CX3CL1/MMP14/NDN	5	8.81930358350237
57	F_down	GO:0007162	negative regulation of cell adhesion	11/174	371/20870	0.000293836455994758	0.0145944706229959	0.0120886981190279	LGALS1/MYADM/LPXN/DMTN/COL1A1/TNFRSF21/RUNX1/CX3CL1/CYP1B1/MMP14/RND1	11	3.55624748272764
58	F_down	GO:1904888	cranial skeletal system development	5/174	70/20870	0.000297065807840871	0.0145944706229959	0.0120886981190279	FOXE1/TGFB2/TGFB3/MMP14/TBX1	5	8.56732348111658
59	F_down	GO:0048545	response to steroid hormone	11/174	372/20870	0.000300635162645982	0.0145944706229959	0.0120886981190279	TGFB2/TFPI/LBH/PAQR8/CCND1/ABHD2/TGFB3/COL1A1/CCN2/ICAM1/ABCA2	11	3.54668767766654
60	F_down	GO:0030509	BMP signaling pathway	7/174	157/20870	0.000354227478805996	0.0163523621942353	0.013544771523788	GDF15/TGFB2/KCP/TGFB3/FBN1/BMPR1B/CCN1	7	5.34775605827659
61	F_down	GO:0030148	sphingolipid biosynthetic process	6/174	112/20870	0.000355219852908482	0.0163523621942353	0.013544771523788	SPHK1/PLPP2/HACD4/CCN1/ABCA2/B4GALT5	6	6.42549261083744
62	F_down	GO:0034446	substrate adhesion-dependent cell spreading	6/174	112/20870	0.000355219852908482	0.0163523621942353	0.013544771523788	MYADM/AXL/LPXN/DMTN/PDPN/LAMB3	6	6.42549261083744
63	F_down	GO:0071560	cellular response to transforming growth factor beta stimulus	9/174	262/20870	0.000364743732229483	0.0165061994076732	0.013672195921751	GDF15/TGFB2/SLC2A10/LPXN/TGFB3/FBN1/COL1A1/SPRY2/LTBP2	9	4.12016320084233
64	F_down	GO:0061082	myeloid leukocyte cytokine production	4/174	41/20870	0.000371545701184281	0.0165337837027005	0.0136950441787399	TGFB2/TGFB3/SPON2/SEMA7A	4	11.7017101205495
65	F_down	GO:0007179	transforming growth factor beta receptor signaling pathway	8/174	209/20870	0.000378800767889418	0.0165802959059794	0.0137335705493644	GDF15/TGFB2/SLC2A10/LPXN/TGFB3/FBN1/SPRY2/LTBP2	8	4.5911015783974
66	F_down	GO:0044344	cellular response to fibroblast growth factor stimulus	6/174	115/20870	0.000409290975692553	0.0173624202647346	0.0143814094130524	FGF1/COL1A1/CCN2/GPC1/SPRY2/TBX1	6	6.25787106446777
67	F_down	GO:0010812	negative regulation of cell-substrate adhesion	5/174	75/20870	0.000409675084898233	0.0173624202647346	0.0143814094130524	LGALS1/DMTN/COL1A1/CX3CL1/MMP14	5	7.99616858237548
68	F_down	GO:0071559	response to transforming growth factor beta	9/174	268/20870	0.000429971033848587	0.0179378540683708	0.0148580451005902	GDF15/TGFB2/SLC2A10/LPXN/TGFB3/FBN1/COL1A1/SPRY2/LTBP2	9	4.02792074112198
69	F_down	GO:0043627	response to estrogen	5/174	77/20870	0.000462741684030058	0.0190080045593885	0.0157444579457028	GATA6/CCND1/TGFB3/KRT19/MMP14	5	7.78847589192417
70	F_down	GO:0060348	bone development	8/174	219/20870	0.000516493153966723	0.0208944957741083	0.0173070512995867	GPR68/TGM2/TGFB3/FBN1/RARB/COL1A1/BMPR1B/MMP14	8	4.38146223691807
71	F_down	GO:0071774	response to fibroblast growth factor	6/174	122/20870	0.000560501948241111	0.0223364209224443	0.0185014075923735	FGF1/COL1A1/CCN2/GPC1/SPRY2/TBX1	6	5.89881288863765
72	F_down	GO:0048705	skeletal system morphogenesis	8/174	224/20870	0.00059916697450736	0.0232410105225096	0.019250685238633	MMP2/TGFB3/RARB/COL1A1/BMPR1B/MMP14/CCN2/TBX1	8	4.28366174055829
73	F_down	GO:0090100	positive regulation of transmembrane receptor protein serine/threonine kinase signaling pathway	6/174	124/20870	0.000610804172994772	0.0232410105225096	0.019250685238633	GDF15/TGFB2/KCP/SLC2A10/TGFB3/CCN1	6	5.80367074527252
74	F_down	GO:0001654	eye development	11/174	405/20870	0.000612499142375816	0.0232410105225096	0.019250685238633	TGFB2/WNT5B/VIM/FBN1/SDK2/RARB/BMPR1B/CYP1B1/SLC1A1/SDK1/SPRY2	11	3.25769831133816
75	F_down	GO:0060395	SMAD protein signal transduction	5/174	82/20870	0.000618019380935648	0.0232410105225096	0.019250685238633	GDF15/TGFB2/SLC2A10/VIM/TGFB3	5	7.31356882534343
76	F_down	GO:0042551	neuron maturation	4/174	47/20870	0.000629455567937347	0.0232558256952144	0.01926295674577	C3/CX3CL1/RND1/B4GALT5	4	10.2078747860112
77	F_down	GO:0010811	positive regulation of cell-substrate adhesion	6/174	125/20870	0.00063723351172936	0.0232558256952144	0.01926295674577	MYADM/EGFL6/DMTN/AGR2/CX3CL1/CCN1	6	5.75724137931034
78	F_down	GO:0098742	cell-cell adhesion via plasma-membrane adhesion molecules	9/174	284/20870	0.00065218476753115	0.0232558256952144	0.01926295674577	TGFB2/MYADM/VSTM2L/SDK2/NEXN/CX3CL1/ICAM1/SDK1/MILR1	9	3.80099562894609
79	F_down	GO:0006029	proteoglycan metabolic process	5/174	83/20870	0.00065325353076445	0.0232558256952144	0.01926295674577	SLC2A10/BMPR1B/GPC1/XYLT2/UGDH	5	7.2254535382911
80	F_down	GO:0006670	sphingosine metabolic process	3/174	21/20870	0.000678315433359022	0.0237132575093103	0.0196418505921785	SPHK1/PLPP2/ABCA2	3	17.1346469622332
81	F_down	GO:0001892	embryonic placenta development	5/174	84/20870	0.000689970727550128	0.0237132575093103	0.0196418505921785	LIF/KRT8/KRT19/CCN1/PLCD3	5	7.13943623426382
82	F_down	GO:0014902	myotube differentiation	6/174	127/20870	0.000692746848586592	0.0237132575093103	0.0196418505921785	GDF15/HDAC9/ADGRB1/CAPN2/MMP14/TBX1	6	5.66657616073853
83	F_down	GO:0006023	aminoglycan biosynthetic process	5/174	85/20870	0.000728210329610981	0.0244844484362074	0.0202806332207655	CHST2/CHST6/XYLT2/B4GALT5/UGDH	5	7.05544286680189
84	F_down	GO:0009100	glycoprotein metabolic process	11/174	415/20870	0.000748341681579373	0.0244844484362074	0.0202806332207655	SLC2A10/B3GALT5/BMPR1B/FBXO2/ABO/GPC1/PORCN/XYLT2/ABCA2/B4GALT5/UGDH	11	3.17919955684808
85	F_down	GO:0002526	acute inflammatory response	6/174	129/20870	0.000751933060582684	0.0244844484362074	0.0202806332207655	C3/VNN1/SAA2/ICAM1/C2CD4A/SAA1	6	5.57872226677359
86	F_down	GO:0043010	camera-type eye development	10/174	351/20870	0.000751956843359178	0.0244844484362074	0.0202806332207655	TGFB2/WNT5B/VIM/FBN1/SDK2/BMPR1B/CYP1B1/SLC1A1/SDK1/SPRY2	10	3.41716606084422
87	F_down	GO:1901741	positive regulation of myoblast fusion	3/174	22/20870	0.000780623610645822	0.0250387937677296	0.0207398011850976	GDF15/ADGRB1/CAPN2	3	16.3557993730408
88	F_down	GO:0033628	regulation of cell adhesion mediated by integrin	4/174	50/20870	0.000797115157399633	0.0250387937677296	0.0207398011850976	LIF/TGFB2/LPXN/CYP1B1	4	9.59540229885057
89	F_down	GO:0045778	positive regulation of ossification	4/174	50/20870	0.000797115157399633	0.0250387937677296	0.0207398011850976	TGFB2/TGFB3/BMPR1B/CCN1	4	9.59540229885057
90	F_down	GO:0008038	neuron recognition	4/174	51/20870	0.000859380295185859	0.0258943430391578	0.0214484583975047	VSTM2L/NEXN/TNFRSF21/NDN	4	9.40725715573586
91	F_down	GO:0035987	endodermal cell differentiation	4/174	51/20870	0.000859380295185859	0.0258943430391578	0.0214484583975047	GATA6/MMP2/LAMB3/MMP14	4	9.40725715573586
92	F_down	GO:0022010	central nervous system myelination	3/174	23/20870	0.000892239535431656	0.0258943430391578	0.0214484583975047	MYRF/ABCA2/B4GALT5	3	15.6446776611694
93	F_down	GO:0032291	axon ensheathment in central nervous system	3/174	23/20870	0.000892239535431656	0.0258943430391578	0.0214484583975047	MYRF/ABCA2/B4GALT5	3	15.6446776611694
94	F_down	GO:0034112	positive regulation of homotypic cell-cell adhesion	3/174	23/20870	0.000892239535431656	0.0258943430391578	0.0214484583975047	LGALS1/DMTN/PDPN	3	15.6446776611694
95	F_down	GO:0035988	chondrocyte proliferation	3/174	23/20870	0.000892239535431656	0.0258943430391578	0.0214484583975047	BMPR1B/MMP14/CCN2	3	15.6446776611694
96	F_down	GO:0046519	sphingoid metabolic process	3/174	23/20870	0.000892239535431656	0.0258943430391578	0.0214484583975047	SPHK1/PLPP2/ABCA2	3	15.6446776611694
97	F_down	GO:0070372	regulation of ERK1 and ERK2 cascade	10/174	361/20870	0.000930983399962297	0.0267282330956918	0.0221391751366246	FGF1/LIF/SIRPA/SEMA7A/C5AR2/CX3CL1/CCN2/ICAM1/CCN1/SPRY2	10	3.32250772120865
98	F_down	GO:0071695	anatomical structure maturation	8/174	241/20870	0.000963659244483819	0.0273720232209766	0.0226724308248657	TGFB2/MMP2/C3/AXL/ABHD2/CX3CL1/RND1/B4GALT5	8	3.98149472981352
99	F_down	GO:0003148	outflow tract septum morphogenesis	3/174	24/20870	0.00101348281081456	0.0284842011039459	0.0235936552412341	TGFB2/GATA6/TBX1	3	14.992816091954
100	F_down	GO:0060349	bone morphogenesis	5/174	92/20870	0.00104188902774886	0.0289775385842652	0.0240022899923285	TGFB3/RARB/COL1A1/BMPR1B/MMP14	5	6.51861569215392
101	F_down	GO:0007416	synapse assembly	7/174	189/20870	0.00106410006331729	0.0290614041212763	0.0240717563803672	CUX2/SHANK2/NTN1/ADGRB1/SDK2/LRRN1/SDK1	7	4.44231587909749
102	F_down	GO:0060350	endochondral bone morphogenesis	4/174	54/20870	0.00106667325988205	0.0290614041212763	0.0240717563803672	RARB/COL1A1/BMPR1B/MMP14	4	8.88463175819498
103	F_down	GO:0060706	cell differentiation involved in embryonic placenta development	3/174	25/20870	0.00114466322747394	0.0308712203773276	0.0255708393505875	LIF/KRT8/KRT19	3	14.3931034482759
104	F_down	GO:0042552	myelination	6/174	141/20870	0.00119351230502724	0.0318667785442273	0.026395466872234	MYRF/RARB/TNFRSF21/GPC1/ABCA2/B4GALT5	6	5.10393739300562
105	F_down	GO:0007215	glutamate receptor signaling pathway	4/174	56/20870	0.00122292310695144	0.0323287593619836	0.0267781286889523	GRIA3/DAGLA/CX3CL1/SLC1A1	4	8.56732348111658
106	F_down	GO:0048762	mesenchymal cell differentiation	8/174	252/20870	0.00128182935304619	0.032703200904922	0.0270882811359121	TGFB2/LOXL2/TGFB3/SEMA7A/PDPN/COL1A1/SPRY2/TBX1	8	3.8076993249407
107	F_down	GO:0007272	ensheathment of neurons	6/174	143/20870	0.0012831367186373	0.032703200904922	0.0270882811359121	MYRF/RARB/TNFRSF21/GPC1/ABCA2/B4GALT5	6	5.03255365324331
108	F_down	GO:0008366	axon ensheathment	6/174	143/20870	0.0012831367186373	0.032703200904922	0.0270882811359121	MYRF/RARB/TNFRSF21/GPC1/ABCA2/B4GALT5	6	5.03255365324331
109	F_down	GO:1901739	regulation of myoblast fusion	3/174	26/20870	0.00128608093446322	0.032703200904922	0.0270882811359121	GDF15/ADGRB1/CAPN2	3	13.8395225464191
110	F_down	GO:0048565	digestive tract development	6/174	144/20870	0.0013298342463686	0.0334967682811712	0.0277455983279088	FOXE1/TGFB2/GATA6/TGFB3/RARB/AGR2	6	4.99760536398467
111	F_down	GO:0070371	ERK1 and ERK2 cascade	10/174	382/20870	0.00142185112987464	0.0354798366052831	0.02938818715068	FGF1/LIF/SIRPA/SEMA7A/C5AR2/CX3CL1/CCN2/ICAM1/CCN1/SPRY2	10	3.13985677318409
112	F_down	GO:0018126	protein hydroxylation	3/174	27/20870	0.00143802660762121	0.03555121335508	0.0294473089923214	P4HA2/PLOD2/P3H3	3	13.3269476372925
113	F_down	GO:0030166	proteoglycan biosynthetic process	4/174	59/20870	0.0014863222955808	0.0361107141562441	0.029910747266812	SLC2A10/BMPR1B/XYLT2/UGDH	4	8.13169686343269
114	F_down	GO:0071222	cellular response to lipopolysaccharide	8/174	258/20870	0.00148770732478908	0.0361107141562441	0.029910747266812	TFPI/AXL/SIRPA/VIM/SPON2/CAPN2/CX3CL1/ICAM1	8	3.71914817784906
115	F_down	GO:0007369	gastrulation	7/174	203/20870	0.00160539651414749	0.0386162945294937	0.0319861363321373	MYADM/WNT5B/GATA6/MMP2/LAMB3/MMP14/UGDH	7	4.13594926674594
116	F_down	GO:0010720	positive regulation of cell development	9/174	325/20870	0.00167107226839984	0.0398371692556032	0.0329973950743238	GPR68/CUX2/TGM2/LIF/MYADM/NTN1/SEMA7A/DMTN/CX3CL1	9	3.32148541114058
117	F_down	GO:0042542	response to hydrogen peroxide	6/174	151/20870	0.00169408334183324	0.0400283409088032	0.0331557438396986	AXL/SPHK1/SIRPA/CAPN2/COL1A1/CYP1B1	6	4.76592829413108
118	F_down	GO:0051402	neuron apoptotic process	8/174	265/20870	0.00176019904111074	0.0412257143839095	0.034147536337707	TGFB2/AXL/VSTM2L/TGFB3/CTSZ/TNFRSF21/CX3CL1/SLC1A1	8	3.62090652786814
119	F_down	GO:0001706	endoderm formation	4/174	62/20870	0.00178686934505454	0.041486444793875	0.034363501088875	GATA6/MMP2/LAMB3/MMP14	4	7.73822766036337
120	F_down	GO:0046467	membrane lipid biosynthetic process	6/174	153/20870	0.00181087696076443	0.0416813921141468	0.0345249772646649	SPHK1/PLPP2/HACD4/CCN1/ABCA2/B4GALT5	6	4.70362857786793
121	F_down	GO:0055123	digestive system development	6/174	154/20870	0.00187151470303311	0.0427089252743453	0.0353760898881922	FOXE1/TGFB2/GATA6/TGFB3/RARB/AGR2	6	4.6730855351545
122	F_down	GO:0034311	diol metabolic process	3/174	30/20870	0.00195979955529734	0.0443446170563042	0.0367309443860812	SPHK1/PLPP2/ABCA2	3	11.9942528735632
123	F_down	GO:0006575	cellular modified amino acid metabolic process	7/174	211/20870	0.00199908187656201	0.0448533496673998	0.0371523310274815	FOXE1/VNN2/VNN1/CKB/PLOD2/SLC1A1/SLC16A2	7	3.97913602440486
124	F_down	GO:0071219	cellular response to molecule of bacterial origin	8/174	271/20870	0.00202392057084508	0.045032232701303	0.0373005010468904	TFPI/AXL/SIRPA/VIM/SPON2/CAPN2/CX3CL1/ICAM1	8	3.54073885566442
125	F_down	GO:0031638	zymogen activation	4/174	65/20870	0.00212715007574607	0.0466596750229772	0.038648522461374	CTSZ/RUNX1/MMP14/PRSS12	4	7.38107869142352
126	F_down	GO:0071692	protein localization to extracellular region	10/174	404/20870	0.002143795984697	0.0466596750229772	0.038648522461374	GPR68/KCNN4/TGFB2/PTPRN2/TGFB3/FBN1/DMTN/PORCN/SAA1/LTBP2	10	2.96887447365426
127	F_down	GO:0060143	positive regulation of syncytium formation by plasma membrane fusion	3/174	31/20870	0.00215658015073343	0.0466596750229772	0.038648522461374	GDF15/ADGRB1/CAPN2	3	11.607341490545
128	F_down	GO:0033002	muscle cell proliferation	8/174	274/20870	0.00216696618084239	0.0466596750229772	0.038648522461374	TGM2/TGFB2/GATA6/MMP2/TGFB3/NPR3/RUNX1/CX3CL1	8	3.50197164191627
129	F_down	GO:0043277	apoptotic cell clearance	4/174	66/20870	0.00224984902874452	0.047653560501506	0.0394717644839992	TGM2/C3/AXL/ADGRB1	4	7.26924416579589
130	F_down	GO:0050808	synapse organization	11/174	477/20870	0.00226513716096357	0.047653560501506	0.0394717644839992	CUX2/SHANK2/C3/NTN1/ADGRB1/PDZRN3/SDK2/CX3CL1/LRRN1/SLC1A1/SDK1	11	2.76597026434372
131	F_down	GO:0090092	regulation of transmembrane receptor protein serine/threonine kinase signaling pathway	8/174	276/20870	0.00226666748452856	0.047653560501506	0.0394717644839992	GDF15/TGFB2/KCP/SLC2A10/TGFB3/FBN1/CCN1/SPRY2	8	3.47659503581543
132	F_down	GO:0048863	stem cell differentiation	7/174	217/20870	0.00234049473818633	0.0488212574293555	0.0404389756984332	LIF/TGFB2/GATA6/LBH/SEMA7A/KRT18/TBX1	7	3.86911383018168
133	F_down	GO:0061036	positive regulation of cartilage development	3/174	32/20870	0.00236520572469978	0.048954258022856	0.0405491409840412	LOXL2/BMPR1B/CCN1	3	11.2446120689655
134	F_down	GO:0044272	sulfur compound biosynthetic process	6/174	162/20870	0.00241365491962012	0.0490095233087678	0.0405949175918475	CHST2/ACSL5/CHST6/SLC1A1/XYLT2/UGDH	6	4.44231587909749
135	F_down	GO:0060041	retina development in camera-type eye	6/174	162/20870	0.00241365491962012	0.0490095233087678	0.0405949175918475	TGFB2/SDK2/BMPR1B/CYP1B1/SLC1A1/SDK1	6	4.44231587909749
136	F_down	GO:0003018	vascular process in circulatory system	8/174	279/20870	0.00242294272537728	0.0490095233087678	0.0405949175918475	SLC2A10/KCNMA1/NPR3/SLC1A1/ICAM1/C2CD4A/ABCA2/SLC16A2	8	3.43921229349483
137	F_down	GO:0051960	regulation of nervous system development	11/174	482/20870	0.00245466479471201	0.0492778571570006	0.0408171803220415	MYRF/CUX2/TGM2/LIF/NTN1/ADGRB1/SEMA7A/RARB/TNFRSF21/CX3CL1/LRRN1	11	2.73727762674679
138	F_down	GO:0007517	muscle organ development	9/174	345/20870	0.00250113434087026	0.0498360350009223	0.0412795227821556	LIF/TGFB2/HDAC9/ADGRB1/POPDC3/MRAS/TAGLN/GPC1/TBX1	9	3.12893553223388
