## Supplementary File 17 for "Characterization of 3D organotypic epithelial tissues reveals tonsil-specific differences in tonic interferon signaling"

cervix_down_genes_53
ENSG00000165272
ENSG00000198092
ENSG00000267795
ENSG00000105929
ENSG00000136235
ENSG00000120594
ENSG00000111885
ENSG00000258484
ENSG00000137460
ENSG00000256812
ENSG00000140263
ENSG00000135925
ENSG00000069667
ENSG00000184500
ENSG00000211448
ENSG00000115507
ENSG00000198478
ENSG00000172548
ENSG00000114374
ENSG00000276600
ENSG00000126016
ENSG00000108924
ENSG00000078900
ENSG00000183844
ENSG00000172575
ENSG00000119866
ENSG00000170423
ENSG00000007237
ENSG00000166387
ENSG00000014257
ENSG00000067646
ENSG00000189134
ENSG00000092377
ENSG00000189431
ENSG00000165795
ENSG00000129824
ENSG00000010932
ENSG00000176728
ENSG00000088538
ENSG00000135678
ENSG00000092295
ENSG00000182782
ENSG00000175183
ENSG00000198692
ENSG00000158315
ENSG00000007306
ENSG00000181274
ENSG00000143546
ENSG00000237975
ENSG00000163221
ENSG00000255398
ENSG00000204103
ENSG00000198643
