## Supplementary File 18 for "Characterization of 3D organotypic epithelial tissues reveals tonsil-specific differences in tonic interferon signaling"

cervix_up_genes_65
ENSG00000136514
ENSG00000160471
ENSG00000260027
ENSG00000100097
ENSG00000167772
ENSG00000150687
ENSG00000005073
ENSG00000172927
ENSG00000267313
ENSG00000111249
ENSG00000166825
ENSG00000160182
ENSG00000175040
ENSG00000012171
ENSG00000196208
ENSG00000125089
ENSG00000159167
ENSG00000183484
ENSG00000164125
ENSG00000141756
ENSG00000214814
ENSG00000173917
ENSG00000164403
ENSG00000135929
ENSG00000091831
ENSG00000126778
ENSG00000258175
ENSG00000170689
ENSG00000159184
ENSG00000231574
ENSG00000130045
ENSG00000108511
ENSG00000243766
ENSG00000121039
ENSG00000256612
ENSG00000163975
ENSG00000152056
ENSG00000128713
ENSG00000147614
ENSG00000167244
ENSG00000079257
ENSG00000176153
ENSG00000103811
ENSG00000133466
ENSG00000123146
ENSG00000163132
ENSG00000261838
ENSG00000175544
ENSG00000164120
ENSG00000114378
ENSG00000107984
ENSG00000101846
ENSG00000182621
ENSG00000006016
ENSG00000171617
ENSG00000116741
ENSG00000153714
ENSG00000159182
ENSG00000144810
ENSG00000130487
ENSG00000237380
ENSG00000112761
ENSG00000230148
ENSG00000233101
ENSG00000261222
