## Supplementary File 19 for "Characterization of 3D organotypic epithelial tissues reveals tonsil-specific differences in tonic interferon signaling"

	ID	Description	GeneRatio	BgRatio	pvalue	p.adjust	qvalue	geneID	Count	FoldEnrichment
GO:0048704	GO:0048704	embryonic skeletal system morphogenesis	8/50	97/20870	7.4205203533288e-11	7.47918769391729e-08	5.72121022128776e-08	HOXB7/HOXA11/HOXB2/SIX1/HOXB9/HOXB6/RDH10/HYAL1	8	34.4247422680412
GO:0048705	GO:0048705	skeletal system morphogenesis	10/50	224/20870	1.1713684720309e-10	7.47918769391729e-08	5.72121022128776e-08	HOXB7/HOXA11/STC1/HOXB2/SIX1/HOXB9/HOXB6/RDH10/MSX1/HYAL1	10	18.6339285714286
GO:0048706	GO:0048706	embryonic skeletal system development	8/50	126/20870	6.12153304600115e-10	2.60573256658116e-07	1.99325707603125e-07	HOXB7/HOXA11/HOXB2/SIX1/HOXB9/HOXB6/RDH10/HYAL1	8	26.5015873015873
GO:0001655	GO:0001655	urogenital system development	10/50	359/20870	1.11587332547696e-08	3.5624255915852e-06	2.72508012116479e-06	HOXB7/HOXA11/ESR1/SIX1/HOXB13/RDH10/HOXD11/CTSH/HPGD/CRLF1	10	11.6267409470752
GO:0061138	GO:0061138	morphogenesis of a branching epithelium	8/50	210/20870	3.43537876850026e-08	7.60841676728856e-06	5.82006409763325e-06	HOXB7/HOXA11/ESR1/SIX1/HOXB13/RDH10/HOXD11/CTSH	8	15.9009523809524
GO:0048562	GO:0048562	embryonic organ morphogenesis	9/50	301/20870	3.57482385307215e-08	7.60841676728856e-06	5.82006409763325e-06	HOXB7/HOXA11/HOXB2/SIX1/HOXB9/HOXB6/RDH10/MSX1/HYAL1	9	12.4803986710963
GO:0001763	GO:0001763	morphogenesis of a branching structure	8/50	224/20870	5.66205047466146e-08	1.03291977944896e-05	7.90132757967795e-06	HOXB7/HOXA11/ESR1/SIX1/HOXB13/RDH10/HOXD11/CTSH	8	14.9071428571429
GO:0007389	GO:0007389	pattern specification process	10/50	458/20870	1.1000403498059e-07	1.73527956605308e-05	1.32740340213268e-05	HOXB7/HOXA11/STC1/HOXB2/SIX1/HOXB9/HOXB6/HOXD11/MSX1/DKK1	10	9.11353711790393
GO:0048568	GO:0048568	embryonic organ development	10/50	467/20870	1.31779759981436e-07	1.73527956605308e-05	1.32740340213268e-05	HOXB7/HOXA11/HOXB2/SIX1/HOXB9/HOXB6/RDH10/IGF2/MSX1/HYAL1	10	8.93790149892934
GO:0003002	GO:0003002	regionalization	9/50	352/20870	1.35887201726944e-07	1.73527956605308e-05	1.32740340213268e-05	HOXB7/HOXA11/HOXB2/SIX1/HOXB9/HOXB6/HOXD11/MSX1/DKK1	9	10.6721590909091
GO:0048754	GO:0048754	branching morphogenesis of an epithelial tube	7/50	178/20870	2.13866508093553e-07	2.48279573486788e-05	1.89921645464897e-05	HOXB7/HOXA11/ESR1/SIX1/RDH10/HOXD11/CTSH	7	16.414606741573
GO:0001822	GO:0001822	kidney development	8/50	313/20870	7.26938228640391e-07	7.73583431644816e-05	5.91753224717792e-05	HOXB7/HOXA11/SIX1/RDH10/HOXD11/CTSH/HPGD/CRLF1	8	10.6683706070288
GO:0072001	GO:0072001	renal system development	8/50	322/20870	8.99601354662641e-07	8.83685330695533e-05	6.75975754758648e-05	HOXB7/HOXA11/SIX1/RDH10/HOXD11/CTSH/HPGD/CRLF1	8	10.3701863354037
GO:0001657	GO:0001657	ureteric bud development	5/50	96/20870	3.33436747361445e-06	0.000280083716102312	0.000214250248149813	HOXB7/HOXA11/SIX1/HOXD11/CRLF1	5	21.7395833333333
GO:0072163	GO:0072163	mesonephric epithelium development	5/50	97/20870	3.5092713059021e-06	0.000280083716102312	0.000214250248149813	HOXB7/HOXA11/SIX1/HOXD11/CRLF1	5	21.5154639175258
GO:0072164	GO:0072164	mesonephric tubule development	5/50	97/20870	3.5092713059021e-06	0.000280083716102312	0.000214250248149813	HOXB7/HOXA11/SIX1/HOXD11/CRLF1	5	21.5154639175258
GO:0001823	GO:0001823	mesonephros development	5/50	101/20870	4.28225336959974e-06	0.000321672797234051	0.000246063846872356	HOXB7/HOXA11/SIX1/HOXD11/CRLF1	5	20.6633663366337
GO:0060602	GO:0060602	branch elongation of an epithelium	3/50	18/20870	1.02940059923873e-05	0.000730302536237699	0.000558645471399731	ESR1/SIX1/RDH10	3	69.5666666666667
GO:0009952	GO:0009952	anterior/posterior pattern specification	6/50	214/20870	1.18198313446105e-05	0.000794417085635136	0.000607689943922356	HOXB7/HOXA11/HOXB2/HOXB9/HOXB6/MSX1	6	11.7028037383178
GO:0001658	GO:0001658	branching involved in ureteric bud morphogenesis	4/50	60/20870	1.28749470493232e-05	0.000822065369099286	0.000628839519040628	HOXB7/HOXA11/SIX1/HOXD11	4	27.8266666666667
GO:0048645	GO:0048645	animal organ formation	4/50	65/20870	1.77190158363214e-05	0.00107748491538012	0.000824222892035404	HOXA11/SIX1/RDH10/DKK1	4	25.6861538461538
GO:2000027	GO:2000027	regulation of animal organ morphogenesis	5/50	138/20870	1.96077724927284e-05	0.00110983706585998	0.000848970693746087	HOXB7/HOXA11/SIX1/MSX1/DKK1	5	15.1231884057971
GO:0060675	GO:0060675	ureteric bud morphogenesis	4/50	67/20870	1.99892345456379e-05	0.00110983706585998	0.000848970693746087	HOXB7/HOXA11/SIX1/HOXD11	4	24.9194029850746
GO:0072171	GO:0072171	mesonephric tubule morphogenesis	4/50	68/20870	2.12011870833954e-05	0.00112807982939566	0.00086292550935925	HOXB7/HOXA11/SIX1/HOXD11	4	24.5529411764706
GO:0001759	GO:0001759	organ induction	3/50	23/20870	2.21536962933855e-05	0.00113161080666613	0.000865626533063654	HOXA11/SIX1/DKK1	3	54.4434782608696
GO:0051148	GO:0051148	negative regulation of muscle cell differentiation	4/50	70/20870	2.37859363224458e-05	0.00113849873831824	0.000870895461533466	IGF2/MSX1/DKK1/RGS2	4	23.8514285714286
GO:0072073	GO:0072073	kidney epithelium development	5/50	144/20870	2.40716256339799e-05	0.00113849873831824	0.000870895461533466	HOXB7/HOXA11/SIX1/HOXD11/CRLF1	5	14.4930555555556
GO:0060562	GO:0060562	epithelial tube morphogenesis	7/50	374/20870	2.88732830287054e-05	0.00131682794384488	0.0010073085207007	HOXB7/HOXA11/ESR1/SIX1/RDH10/HOXD11/CTSH	7	7.81229946524064
GO:0072078	GO:0072078	nephron tubule morphogenesis	4/50	77/20870	3.46763524176874e-05	0.00152695524266851	0.0011680455551221	HOXB7/HOXA11/SIX1/HOXD11	4	21.6831168831169
GO:0003401	GO:0003401	axis elongation	3/50	27/20870	3.63430364858918e-05	0.00154700191974946	0.00118338027575114	ESR1/SIX1/RDH10	3	46.3777777777778
GO:0072088	GO:0072088	nephron epithelium morphogenesis	4/50	79/20870	3.83647928348482e-05	0.00158038195000326	0.00120891435486381	HOXB7/HOXA11/SIX1/HOXD11	4	21.1341772151899
GO:0003156	GO:0003156	regulation of animal organ formation	3/50	28/20870	4.06355645602042e-05	0.00162161299823065	0.00124045407604834	HOXA11/SIX1/DKK1	3	44.7214285714286
GO:0061333	GO:0061333	renal tubule morphogenesis	4/50	81/20870	4.23325467726877e-05	0.00163814127965825	0.00125309739729041	HOXB7/HOXA11/SIX1/HOXD11	4	20.6123456790123
GO:0072028	GO:0072028	nephron morphogenesis	4/50	82/20870	4.44251716411535e-05	0.00166855718193391	0.00127636406448887	HOXB7/HOXA11/SIX1/HOXD11	4	20.3609756097561
GO:0110110	GO:0110110	positive regulation of animal organ morphogenesis	3/50	33/20870	6.71077889942641e-05	0.00244847561559072	0.00187296325373465	HOXA11/SIX1/DKK1	3	37.9454545454545
GO:0001656	GO:0001656	metanephros development	4/50	93/20870	7.27377494401718e-05	0.00253598527459689	0.00193990383285325	HOXA11/SIX1/RDH10/CTSH	4	17.952688172043
GO:0035115	GO:0035115	embryonic forelimb morphogenesis	3/50	34/20870	7.34780384965426e-05	0.00253598527459689	0.00193990383285325	HOXA11/RDH10/MSX1	3	36.8294117647059
GO:0010092	GO:0010092	specification of animal organ identity	3/50	36/20870	8.73774066885904e-05	0.00286104995747	0.00218856230518251	HOXA11/SIX1/DKK1	3	34.7833333333333
GO:0031128	GO:0031128	developmental induction	3/50	36/20870	8.73774066885904e-05	0.00286104995747	0.00218856230518251	HOXA11/SIX1/DKK1	3	34.7833333333333
GO:0072080	GO:0072080	nephron tubule development	4/50	99/20870	9.27950269553719e-05	0.00296248123555025	0.00226615223722592	HOXB7/HOXA11/SIX1/HOXD11	4	16.8646464646465
GO:0060993	GO:0060993	kidney morphogenesis	4/50	100/20870	9.6491587201841e-05	0.00300535992333539	0.00229895232152268	HOXB7/HOXA11/SIX1/HOXD11	4	16.696
GO:0061326	GO:0061326	renal tubule development	4/50	102/20870	0.000104204202525621	0.0031683039672671	0.00242359648981896	HOXB7/HOXA11/SIX1/HOXD11	4	16.3686274509804
GO:0007565	GO:0007565	female pregnancy	5/50	205/20870	0.000128838311213301	0.00367092013272692	0.00280807310157077	STC1/ESR1/HPGD/STS/RGS2	5	10.180487804878
GO:0035136	GO:0035136	forelimb morphogenesis	3/50	41/20870	0.000129358971004472	0.00367092013272692	0.00280807310157077	HOXA11/RDH10/MSX1	3	30.5414634146341
GO:0051154	GO:0051154	negative regulation of striated muscle cell differentiation	3/50	41/20870	0.000129358971004472	0.00367092013272692	0.00280807310157077	MSX1/DKK1/RGS2	3	30.5414634146341
GO:0072009	GO:0072009	nephron epithelium development	4/50	117/20870	0.000177059445414098	0.0049153241694305	0.00375998090032684	HOXB7/HOXA11/SIX1/HOXD11	4	14.2700854700855
GO:0044706	GO:0044706	multi-multicellular organism process	5/50	233/20870	0.000233788901401686	0.00635209419340327	0.00485903920494434	STC1/ESR1/HPGD/STS/RGS2	5	8.95708154506438
GO:0060272	GO:0060272	embryonic skeletal joint morphogenesis	2/50	10/20870	0.000250049271493247	0.00651659019789544	0.00498487054663229	HOXA11/HYAL1	2	83.48
GO:0060525	GO:0060525	prostate glandular acinus development	2/50	10/20870	0.000250049271493247	0.00651659019789544	0.00498487054663229	ESR1/HOXB13	2	83.48
GO:0021561	GO:0021561	facial nerve development	2/50	11/20870	0.000305147716534072	0.00764065949047079	0.00584472819285076	HOXB2/SIX1	2	75.8909090909091
GO:0021610	GO:0021610	facial nerve morphogenesis	2/50	11/20870	0.000305147716534072	0.00764065949047079	0.00584472819285076	HOXB2/SIX1	2	75.8909090909091
GO:0051785	GO:0051785	positive regulation of nuclear division	3/50	58/20870	0.000363864883735243	0.00864615401835382	0.00661388198411767	IGF2/MSX1/PLCB1	3	21.5896551724138
GO:0007501	GO:0007501	mesodermal cell fate specification	2/50	12/20870	0.000365616536406505	0.00864615401835382	0.00661388198411767	HOXA11/DKK1	2	69.5666666666667
GO:0060442	GO:0060442	branching involved in prostate gland morphogenesis	2/50	12/20870	0.000365616536406505	0.00864615401835382	0.00661388198411767	ESR1/HOXB13	2	69.5666666666667
GO:0060135	GO:0060135	maternal process involved in female pregnancy	3/50	63/20870	0.000464361277879718	0.0106770050627395	0.00816738300970386	STC1/ESR1/RGS2	3	19.8761904761905
GO:0072006	GO:0072006	nephron development	4/50	151/20870	0.00046821635357354	0.0106770050627395	0.00816738300970386	HOXB7/HOXA11/SIX1/HOXD11	4	11.0569536423841
GO:0060688	GO:0060688	regulation of morphogenesis of a branching structure	3/50	64/20870	0.000486379475223355	0.0108966068396531	0.00833536755322757	HOXB7/ESR1/SIX1	3	19.565625
GO:0072498	GO:0072498	embryonic skeletal joint development	2/50	14/20870	0.000502565324414851	0.0110651020565132	0.00846425809540802	HOXA11/HYAL1	2	59.6285714285714
GO:0048608	GO:0048608	reproductive structure development	6/50	435/20870	0.000579452896850276	0.0125417177843695	0.00959379640101795	HOXA11/STC1/ESR1/HOXB13/RDH10/IGF2	6	5.75724137931034
GO:0061458	GO:0061458	reproductive system development	6/50	438/20870	0.000600721732043123	0.0127853608636511	0.00978017135677224	HOXA11/STC1/ESR1/HOXB13/RDH10/IGF2	6	5.71780821917808
GO:0021783	GO:0021783	preganglionic parasympathetic fiber development	2/50	16/20870	0.000660696530468014	0.0133922138001215	0.0102443839644832	HOXB2/SIX1	2	52.175
GO:0043584	GO:0043584	nose development	2/50	16/20870	0.000660696530468014	0.0133922138001215	0.0102443839644832	SIX1/RDH10	2	52.175
GO:0045836	GO:0045836	positive regulation of meiotic nuclear division	2/50	16/20870	0.000660696530468014	0.0133922138001215	0.0102443839644832	MSX1/PLCB1	2	52.175
GO:0051147	GO:0051147	regulation of muscle cell differentiation	4/50	167/20870	0.000683733350327135	0.0136426170057461	0.0104359300839405	IGF2/MSX1/DKK1/RGS2	4	9.99760479041916
GO:0048844	GO:0048844	artery morphogenesis	3/50	76/20870	0.000804272713662202	0.0157711828607154	0.0120641781269784	FKBP10/SIX1/HPGD	3	16.4763157894737
GO:0030728	GO:0030728	ovulation	2/50	18/20870	0.000839812399787506	0.0157711828607154	0.0120641781269784	HPGD/RGS2	2	46.3777777777778
GO:0048486	GO:0048486	parasympathetic nervous system development	2/50	18/20870	0.000839812399787506	0.0157711828607154	0.0120641781269784	HOXB2/SIX1	2	46.3777777777778
GO:0060192	GO:0060192	negative regulation of lipase activity	2/50	18/20870	0.000839812399787506	0.0157711828607154	0.0120641781269784	ANGPTL4/RGS2	2	46.3777777777778
GO:0051146	GO:0051146	striated muscle cell differentiation	5/50	311/20870	0.000870694066920518	0.0161141496153261	0.0123265308024751	SIX1/IGF2/MSX1/DKK1/RGS2	5	6.71061093247588
GO:1905330	GO:1905330	regulation of morphogenesis of an epithelium	3/50	80/20870	0.000933658817973526	0.0168224002389059	0.0128683076467912	HOXB7/ESR1/SIX1	3	15.6525
GO:0042474	GO:0042474	middle ear morphogenesis	2/50	19/20870	0.00093717815206131	0.0168224002389059	0.0128683076467912	SIX1/MSX1	2	43.9368421052632
GO:0048736	GO:0048736	appendage development	4/50	183/20870	0.000961656395802767	0.0168224002389059	0.0128683076467912	HOXA11/RDH10/MSX1/DKK1	4	9.12349726775956
GO:0060173	GO:0060173	limb development	4/50	183/20870	0.000961656395802767	0.0168224002389059	0.0128683076467912	HOXA11/RDH10/MSX1/DKK1	4	9.12349726775956
GO:0048732	GO:0048732	gland development	6/50	486/20870	0.00103136847689968	0.0177980749324445	0.0136146507334694	ESR1/SIX1/HOXB9/HOXB13/IGF2/MSX1	6	5.15308641975309
GO:0090190	GO:0090190	positive regulation of branching involved in ureteric bud morphogenesis	2/50	21/20870	0.00114740316023473	0.0195364511415967	0.0149444229150573	HOXB7/SIX1	2	39.752380952381
GO:0060065	GO:0060065	uterus development	2/50	22/20870	0.0012602138128096	0.0208112239690785	0.0159195613430366	HOXA11/ESR1	2	37.9454545454545
GO:0035265	GO:0035265	organ growth	4/50	197/20870	0.00126312716843601	0.0208112239690785	0.0159195613430366	STC1/ESR1/IGF2/RGS2	4	8.4751269035533
GO:0009953	GO:0009953	dorsal/ventral pattern formation	3/50	89/20870	0.00127116324948169	0.0208112239690785	0.0159195613430366	HOXA11/HOXB2/HOXD11	3	14.0696629213483
GO:0051216	GO:0051216	cartilage development	4/50	200/20870	0.00133542621141967	0.0215865730630749	0.016512665212491	HOXA11/STC1/MSX1/HYAL1	4	8.348
GO:0060349	GO:0060349	bone morphogenesis	3/50	92/20870	0.0013985987558034	0.0223251326395118	0.0170776269129679	HOXA11/STC1/MSX1	3	13.6108695652174
GO:0060191	GO:0060191	regulation of lipase activity	3/50	93/20870	0.00144279412268218	0.0227462727736437	0.017399778373607	ANGPTL4/ESR1/RGS2	3	13.4645161290323
GO:0048638	GO:0048638	regulation of developmental growth	5/50	351/20870	0.00148972805406878	0.0228204540826698	0.017456523421438	SEMA3B/SIX1/IGF2/PLCB1/RGS2	5	5.94586894586895
GO:0001710	GO:0001710	mesodermal cell fate commitment	2/50	24/20870	0.0015011105269728	0.0228204540826698	0.017456523421438	HOXA11/DKK1	2	34.7833333333333
GO:0090189	GO:0090189	regulation of branching involved in ureteric bud morphogenesis	2/50	24/20870	0.0015011105269728	0.0228204540826698	0.017456523421438	HOXB7/SIX1	2	34.7833333333333
GO:0051446	GO:0051446	positive regulation of meiotic cell cycle	2/50	25/20870	0.00162914848049026	0.0241909605765821	0.0185048933891672	MSX1/PLCB1	2	33.392
GO:0060740	GO:0060740	prostate gland epithelium morphogenesis	2/50	25/20870	0.00162914848049026	0.0241909605765821	0.0185048933891672	ESR1/HOXB13	2	33.392
GO:0030308	GO:0030308	negative regulation of cell growth	4/50	213/20870	0.00168241386571664	0.0246947414542546	0.0188902609483974	SEMA3B/MSX1/HYAL1/RGS2	4	7.83849765258216
GO:0048863	GO:0048863	stem cell differentiation	4/50	217/20870	0.00180069199620841	0.0261304963540697	0.0199885427330311	SEMA3B/ESR1/RDH10/MSX1	4	7.69400921658986
GO:0060840	GO:0060840	artery development	3/50	102/20870	0.00188041403109715	0.0266666216740353	0.0203986521975887	FKBP10/SIX1/HPGD	3	12.2764705882353
GO:0006706	GO:0006706	steroid catabolic process	2/50	27/20870	0.00190028392508787	0.0266666216740353	0.0203986521975887	CYP27A1/STS	2	30.9185185185185
GO:0060512	GO:0060512	prostate gland morphogenesis	2/50	27/20870	0.00190028392508787	0.0266666216740353	0.0203986521975887	ESR1/HOXB13	2	30.9185185185185
GO:0001708	GO:0001708	cell fate specification	3/50	106/20870	0.00209868040530566	0.029130596495384	0.0222834715803621	HOXA11/SIX1/DKK1	3	11.8132075471698
GO:0021602	GO:0021602	cranial nerve morphogenesis	2/50	29/20870	0.00219134016463375	0.030089692368143	0.0230171326856833	HOXB2/SIX1	2	28.7862068965517
GO:0060351	GO:0060351	cartilage development involved in endochondral bone morphogenesis	2/50	30/20870	0.00234427941637201	0.0315120506811269	0.0241051667411992	HOXA11/STC1	2	27.8266666666667
GO:0061311	GO:0061311	cell surface receptor signaling pathway involved in heart development	2/50	30/20870	0.00234427941637201	0.0315120506811269	0.0241051667411992	MSX1/DKK1	2	27.8266666666667
GO:0051153	GO:0051153	regulation of striated muscle cell differentiation	3/50	111/20870	0.0023928674130629	0.0318301217341805	0.0243484754311664	MSX1/DKK1/RGS2	3	11.2810810810811
GO:0060914	GO:0060914	heart formation	2/50	32/20870	0.00266486255872181	0.0350827782215232	0.0268365974443173	SIX1/DKK1	2	26.0875
GO:0043171	GO:0043171	peptide catabolic process	2/50	33/20870	0.00283245964063971	0.0365837837864836	0.0279847927740649	ANPEP/CTSH	2	25.2969696969697
GO:0002064	GO:0002064	epithelial cell development	4/50	246/20870	0.00283617431077673	0.0365837837864836	0.0279847927740649	STC1/ESR1/HOXB13/PLCB1	4	6.7869918699187
GO:0014706	GO:0014706	striated muscle tissue development	5/50	412/20870	0.00298901897155906	0.0376201194139016	0.0287775384874918	SIX1/IGF2/MSX1/DKK1/RGS2	5	5.06553398058252
GO:0035909	GO:0035909	aorta morphogenesis	2/50	34/20870	0.00300489599077366	0.0376201194139016	0.0287775384874918	FKBP10/SIX1	2	24.5529411764706
GO:0090183	GO:0090183	regulation of kidney development	2/50	34/20870	0.00300489599077366	0.0376201194139016	0.0287775384874918	HOXB7/SIX1	2	24.5529411764706
GO:0042692	GO:0042692	muscle cell differentiation	5/50	416/20870	0.00311535081169292	0.0385134694005992	0.0294609072280889	SIX1/IGF2/MSX1/DKK1/RGS2	5	5.01682692307692
GO:0060560	GO:0060560	developmental growth involved in morphogenesis	4/50	253/20870	0.00313657072643878	0.0385134694005992	0.0294609072280889	SEMA3B/ESR1/SIX1/RDH10	4	6.59920948616601
GO:0040020	GO:0040020	regulation of meiotic nuclear division	2/50	35/20870	0.00318214840469577	0.0387009858361571	0.0296043480657411	MSX1/PLCB1	2	23.8514285714286
GO:0090068	GO:0090068	positive regulation of cell cycle process	4/50	260/20870	0.00345806026695215	0.0412573996869408	0.0315598787532301	IGF2/MSX1/HYAL1/PLCB1	4	6.42153846153846
GO:0030326	GO:0030326	embryonic limb morphogenesis	3/50	127/20870	0.00350121304021974	0.0412573996869408	0.0315598787532301	HOXA11/RDH10/MSX1	3	9.85984251968504
GO:0035113	GO:0035113	embryonic appendage morphogenesis	3/50	127/20870	0.00350121304021974	0.0412573996869408	0.0315598787532301	HOXA11/RDH10/MSX1	3	9.85984251968504
GO:0060441	GO:0060441	epithelial tube branching involved in lung morphogenesis	2/50	37/20870	0.0035510090036651	0.0412573996869408	0.0315598787532301	RDH10/CTSH	2	22.5621621621622
GO:0061448	GO:0061448	connective tissue development	4/50	262/20870	0.00355388720874196	0.0412573996869408	0.0315598787532301	HOXA11/STC1/MSX1/HYAL1	4	6.37251908396947
GO:0060537	GO:0060537	muscle tissue development	5/50	432/20870	0.00365960100251405	0.0421018962181121	0.0322058770064774	SIX1/IGF2/MSX1/DKK1/RGS2	5	4.83101851851852
GO:0010463	GO:0010463	mesenchymal cell proliferation	2/50	40/20870	0.00413984483088299	0.0463735249915577	0.0354734626321276	SIX1/MSX1	2	20.87
GO:0048333	GO:0048333	mesodermal cell differentiation	2/50	40/20870	0.00413984483088299	0.0463735249915577	0.0354734626321276	HOXA11/DKK1	2	20.87
GO:1905332	GO:1905332	positive regulation of morphogenesis of an epithelium	2/50	40/20870	0.00413984483088299	0.0463735249915577	0.0354734626321276	HOXB7/SIX1	2	20.87
GO:0045926	GO:0045926	negative regulation of growth	4/50	275/20870	0.00422124553763485	0.0468741787092148	0.0358564380679647	SEMA3B/MSX1/HYAL1/RGS2	4	6.07127272727273
