## Supplementary File 20 for "Characterization of 3D organotypic epithelial tissues reveals tonsil-specific differences in tonic interferon signaling"

tonsil_down_genes_116
ENSG00000186395
ENSG00000206073
ENSG00000186340
ENSG00000177508
ENSG00000087495
ENSG00000062096
ENSG00000180818
ENSG00000103034
ENSG00000253552
ENSG00000124615
ENSG00000176842
ENSG00000151090
ENSG00000186493
ENSG00000123364
ENSG00000180806
ENSG00000168824
ENSG00000168907
ENSG00000203837
ENSG00000078081
ENSG00000149131
ENSG00000101347
ENSG00000134326
ENSG00000138642
ENSG00000170561
ENSG00000156587
ENSG00000103485
ENSG00000113430
ENSG00000227467
ENSG00000268621
ENSG00000196247
ENSG00000164309
ENSG00000175147
ENSG00000197757
ENSG00000107201
ENSG00000105997
ENSG00000181381
ENSG00000123388
ENSG00000137628
ENSG00000129048
ENSG00000144452
ENSG00000204866
ENSG00000176387
ENSG00000147896
ENSG00000026751
ENSG00000122592
ENSG00000107485
ENSG00000134321
ENSG00000120149
ENSG00000037965
ENSG00000116962
ENSG00000115267
ENSG00000089127
ENSG00000139629
ENSG00000137965
ENSG00000010030
ENSG00000166828
ENSG00000268460
ENSG00000119917
ENSG00000008394
ENSG00000197093
ENSG00000105991
ENSG00000111331
ENSG00000016082
ENSG00000115415
ENSG00000131018
ENSG00000157601
ENSG00000133466
ENSG00000111335
ENSG00000067066
ENSG00000111962
ENSG00000145569
ENSG00000163644
ENSG00000249116
ENSG00000059378
ENSG00000138496
ENSG00000154065
ENSG00000187608
ENSG00000164920
ENSG00000283167
ENSG00000137959
ENSG00000277559
ENSG00000184979
ENSG00000253293
ENSG00000118849
ENSG00000249326
ENSG00000198574
ENSG00000140853
ENSG00000185745
ENSG00000126709
ENSG00000055332
ENSG00000110852
ENSG00000135114
ENSG00000138821
ENSG00000130487
ENSG00000100379
ENSG00000266028
ENSG00000091831
ENSG00000005020
ENSG00000073060
ENSG00000174145
ENSG00000166313
ENSG00000177409
ENSG00000196549
ENSG00000152778
ENSG00000130589
ENSG00000285103
ENSG00000103196
ENSG00000167107
ENSG00000253669
ENSG00000197576
ENSG00000170044
ENSG00000166710
ENSG00000169515
ENSG00000136059
ENSG00000187957
ENSG00000233429
