## Supplementary File 21 for "Characterization of 3D organotypic epithelial tissues reveals tonsil-specific differences in tonic interferon signaling"

tonsil_up_genes_155
ENSG00000178919
ENSG00000198807
ENSG00000159263
ENSG00000065320
ENSG00000196344
ENSG00000181449
ENSG00000182752
ENSG00000254166
ENSG00000172164
ENSG00000250026
ENSG00000145287
ENSG00000183347
ENSG00000134830
ENSG00000101445
ENSG00000170915
ENSG00000107551
ENSG00000283098
ENSG00000143153
ENSG00000140600
ENSG00000156413
ENSG00000106688
ENSG00000115935
ENSG00000154556
ENSG00000182636
ENSG00000173597
ENSG00000145335
ENSG00000187689
ENSG00000042980
ENSG00000119919
ENSG00000214357
ENSG00000233834
ENSG00000137507
ENSG00000139364
ENSG00000090382
ENSG00000109255
ENSG00000112699
ENSG00000183876
ENSG00000138109
ENSG00000169508
ENSG00000158352
ENSG00000258661
ENSG00000134873
ENSG00000115009
ENSG00000135083
ENSG00000151229
ENSG00000070526
ENSG00000137727
ENSG00000143816
ENSG00000111199
ENSG00000179674
ENSG00000149177
ENSG00000124215
ENSG00000223914
ENSG00000102359
ENSG00000109794
ENSG00000146070
ENSG00000128849
ENSG00000183844
ENSG00000133401
ENSG00000076716
ENSG00000108242
ENSG00000109062
ENSG00000086619
ENSG00000214041
ENSG00000157368
ENSG00000133110
ENSG00000134323
ENSG00000250426
ENSG00000147168
ENSG00000131620
ENSG00000236130
ENSG00000161682
ENSG00000113657
ENSG00000147852
ENSG00000170017
ENSG00000133135
ENSG00000109819
ENSG00000172201
ENSG00000148908
ENSG00000109472
ENSG00000233377
ENSG00000126803
ENSG00000144278
ENSG00000153707
ENSG00000198643
ENSG00000152931
ENSG00000074416
ENSG00000158528
ENSG00000115956
ENSG00000112796
ENSG00000121236
ENSG00000000003
ENSG00000266729
ENSG00000164176
ENSG00000136689
ENSG00000178690
ENSG00000104044
ENSG00000176971
ENSG00000232079
ENSG00000185008
ENSG00000110911
ENSG00000125813
ENSG00000149212
ENSG00000187546
ENSG00000253368
ENSG00000155792
ENSG00000165188
ENSG00000157111
ENSG00000110195
ENSG00000136694
ENSG00000158246
ENSG00000139679
ENSG00000138604
ENSG00000135547
ENSG00000139971
ENSG00000148218
ENSG00000105929
ENSG00000170786
ENSG00000171236
ENSG00000255690
ENSG00000110777
ENSG00000143995
ENSG00000180113
ENSG00000167600
ENSG00000189377
ENSG00000143013
ENSG00000249082
ENSG00000069535
ENSG00000152242
ENSG00000021355
ENSG00000170542
ENSG00000130649
ENSG00000157570
ENSG00000174514
ENSG00000156049
ENSG00000181617
ENSG00000283265
ENSG00000149564
ENSG00000054654
ENSG00000280350
ENSG00000152128
ENSG00000064787
ENSG00000188257
ENSG00000173320
ENSG00000091513
ENSG00000088756
ENSG00000187054
ENSG00000255398
ENSG00000136231
ENSG00000099260
ENSG00000069974
ENSG00000249267
ENSG00000198478
ENSG00000131724
ENSG00000127249
