## Supplementary File 22 for "Characterization of 3D organotypic epithelial tissues reveals tonsil-specific differences in tonic interferon signaling"

	Cluster	ID	Description	GeneRatio	BgRatio	pvalue	p.adjust	qvalue	geneID	Count	FoldEnrichment
1	T_up	GO:0019373	epoxygenase P450 pathway	4/130	19/20870	5.18149997359676e-06	0.00656042234779033	0.00591508796828787	CYP2C9/CYP2C18/CYP2S1/CYP2E1	4	33.7975708502024
2	T_up	GO:0051963	regulation of synapse assembly	7/130	109/20870	5.43981952553096e-06	0.00656042234779033	0.00591508796828787	NTN1/SNCA/SRPX2/GPC4/PTPRD/PPP1R9A/ROBO2	7	10.3098094565984
3	T_up	GO:0018958	phenol-containing compound metabolic process	7/130	120/20870	1.02624686697599e-05	0.00722744499771024	0.00651649706086644	FOXE1/SLC1A1/SULT1B1/SNCA/OCA2/MAOB/CYP2E1	7	9.36474358974359
4	T_up	GO:0120254	olefinic compound metabolic process	8/130	171/20870	1.19858125998511e-05	0.00722744499771024	0.00651649706086644	ADH7/CYP2C9/CYP2C18/PPARGC1A/MGLL/SDR16C5/CYP2S1/CYP2E1	8	7.51057130004498
5	T_up	GO:0010642	negative regulation of platelet-derived growth factor receptor signaling pathway	3/130	12/20870	4.98652118958208e-05	0.0198706865420792	0.0179160506222989	SNCA/PTPRJ/SLC9A3R1	3	40.1346153846154
6	T_up	GO:0019369	arachidonic acid metabolic process	5/130	65/20870	5.3146965789783e-05	0.0198706865420792	0.0179160506222989	CYP2C9/CYP2C18/MGLL/CYP2S1/CYP2E1	5	12.3491124260355
7	T_up	GO:0010039	response to iron ion	4/130	34/20870	5.76678299314072e-05	0.0198706865420792	0.0179160506222989	SNCA/SLC11A2/ALAD/TF	4	18.8868778280543
8	T_up	GO:0006721	terpenoid metabolic process	6/130	116/20870	8.81639533865692e-05	0.0265814319460506	0.0239666746969279	ADH7/CYP2C9/CYP2C18/SDR16C5/CYP2S1/CYP2E1	6	8.30371352785146
9	T_up	GO:1901888	regulation of cell junction assembly	8/130	234/20870	0.000111245346005771	0.0293668844484983	0.026478128336649	NTN1/SNCA/PTPRJ/SRPX2/GPC4/PTPRD/PPP1R9A/ROBO2	8	5.48849441157134
10	T_up	GO:0042178	xenobiotic catabolic process	4/130	41/20870	0.000121753252274039	0.0293668844484983	0.026478128336649	CYP2C9/CYP2C18/CYP2S1/CYP2E1	4	15.6622889305816
11	T_up	GO:0034329	cell junction assembly	11/130	457/20870	0.000138035810268006	0.0302674885787664	0.0272901420108804	NTN1/SNCA/CLDN10/TRPV4/PTPRJ/SRPX2/GPC4/PTPRD/PPP1R9A/ROBO2/ESAM	11	3.86416428210739
12	T_up	GO:0042445	hormone metabolic process	8/130	251/20870	0.000180026710343997	0.0320632849846484	0.0289092898569798	FOXE1/ADH7/SULT1B1/CYP2C9/CYP2C18/PPARGC1A/SDR16C5/CYP2S1	8	5.11676371437328
13	T_up	GO:0007416	synapse assembly	7/130	189/20870	0.000184880338228174	0.0320632849846484	0.0289092898569798	NTN1/SNCA/SRPX2/GPC4/PTPRD/PPP1R9A/ROBO2	7	5.94586894586895
14	T_up	GO:0007015	actin filament organization	11/130	473/20870	0.000186105302564294	0.0320632849846484	0.0289092898569798	WIPF1/SORBS2/SHROOM4/TRPV4/CGNL1/DPYSL3/PPP1R9A/PLEK/ESAM/TF/ARHGAP28	11	3.73345259391771
15	T_up	GO:0006720	isoprenoid metabolic process	6/130	135/20870	0.000202726371777154	0.0325984005817663	0.0293917673046737	ADH7/CYP2C9/CYP2C18/SDR16C5/CYP2S1/CYP2E1	6	7.13504273504274
16	T_up	GO:0007097	nuclear migration	3/130	20/20870	0.000249136924197921	0.0353481330097286	0.0318710145754121	NTN1/SLC9A3R1/SYNE2	3	24.0807692307692
17	T_up	GO:0010759	positive regulation of macrophage chemotaxis	3/130	20/20870	0.000249136924197921	0.0353481330097286	0.0318710145754121	TRPV4/IL34/CXCL17	3	24.0807692307692
18	T_up	GO:0071622	regulation of granulocyte chemotaxis	4/130	52/20870	0.00030871475069753	0.041367776593469	0.0372985190024033	C5AR2/TRPV4/IL34/CXCL17	4	12.3491124260355
19	T_up	GO:0050873	brown fat cell differentiation	4/130	53/20870	0.000332315895168945	0.042186628376184	0.0380368221284787	PLAC8/TRPV4/PPARGC1A/LRG1	4	12.1161103047896
20	T_up	GO:0010640	regulation of platelet-derived growth factor receptor signaling pathway	3/130	23/20870	0.000381786102588658	0.0460434039721922	0.0415142151551667	SNCA/PTPRJ/SLC9A3R1	3	20.9397993311037
21	T_up	GO:0098742	cell-cell adhesion via plasma-membrane adhesion molecules	8/130	284/20870	0.000413191622474784	0.0474580092099609	0.0427896687735791	CLDN10/CDH26/GPC4/ALCAM/PTPRD/IL1RN/ROBO2/ESAM	8	4.52221018418202
22	T_up	GO:0051647	nucleus localization	3/130	24/20870	0.000434346097264524	0.0476201266637287	0.0429358390884453	NTN1/SLC9A3R1/SYNE2	3	20.0673076923077
23	T_down	GO:0051607	defense response to virus	21/92	306/20870	1.74232165611799e-19	1.55850672139754e-16	1.32691549284354e-16	SAMHD1/DDX58/DDX60/IFNK/RSAD2/IFIH1/OAS1/IFIT3/OAS3/STAT1/MX1/OAS2/PARP9/ISG15/IFI44L/NLRC5/IFIT1/IFI6/EIF2AK2/OASL/IFIT5	21	15.5679880647911
24	T_down	GO:0140546	defense response to symbiont	21/92	306/20870	1.74232165611799e-19	1.55850672139754e-16	1.32691549284354e-16	SAMHD1/DDX58/DDX60/IFNK/RSAD2/IFIH1/OAS1/IFIT3/OAS3/STAT1/MX1/OAS2/PARP9/ISG15/IFI44L/NLRC5/IFIT1/IFI6/EIF2AK2/OASL/IFIT5	21	15.5679880647911
25	T_down	GO:0009615	response to virus	23/92	420/20870	4.18176987306332e-19	2.49372876763676e-16	2.12316526537636e-16	SAMHD1/DDX58/DDX60/IFNK/GATA3/RSAD2/IFIH1/OAS1/IFI44/IFIT3/OAS3/STAT1/MX1/OAS2/PARP9/ISG15/IFI44L/NLRC5/IFIT1/IFI6/EIF2AK2/OASL/IFIT5	23	12.422619047619
26	T_down	GO:0034340	response to type I interferon	11/92	62/20870	2.78628398688159e-15	1.24616551313279e-12	1.06098761289938e-12	SAMHD1/OAS1/OAS3/STAT1/MX1/OAS2/SP100/ISG15/USP18/NLRC5/IFIT1	11	40.2471949509116
27	T_down	GO:0045071	negative regulation of viral genome replication	11/92	65/20870	4.85440129039715e-15	1.7369047817041e-12	1.47880392993783e-12	RSAD2/IFIH1/OAS1/OAS3/MX1/OAS2/ISG15/IFIT1/EIF2AK2/OASL/IFIT5	11	38.3896321070234
28	T_down	GO:0071357	cellular response to type I interferon	10/92	56/20870	5.05178112215945e-14	1.50627273792388e-11	1.28244338311662e-11	SAMHD1/OAS1/OAS3/STAT1/OAS2/SP100/ISG15/USP18/NLRC5/IFIT1	10	40.5085403726708
29	T_down	GO:0045069	regulation of viral genome replication	11/92	94/20870	3.37617868740137e-13	8.62854810251578e-11	7.34636174536809e-11	RSAD2/IFIH1/OAS1/OAS3/MX1/OAS2/ISG15/IFIT1/EIF2AK2/OASL/IFIT5	11	26.5460222016651
30	T_down	GO:0048525	negative regulation of viral process	12/92	136/20870	8.33753252563375e-13	1.86448071104485e-10	1.58742231113053e-10	RSAD2/IFIH1/OAS1/OAS3/STAT1/MX1/OAS2/ISG15/IFIT1/EIF2AK2/OASL/IFIT5	12	20.0159846547315
31	T_down	GO:0060337	type I interferon signaling pathway	9/92	54/20870	1.9025366368748e-12	3.78182004818779e-10	3.21984855386881e-10	SAMHD1/OAS1/OAS3/STAT1/OAS2/SP100/ISG15/USP18/NLRC5	9	37.8079710144928
32	T_down	GO:0050792	regulation of viral process	13/92	214/20870	1.05249545119108e-11	1.88291436218084e-09	1.60311675565631e-09	LAMP3/RSAD2/IFIH1/OAS1/OAS3/STAT1/MX1/OAS2/ISG15/IFIT1/EIF2AK2/OASL/IFIT5	13	13.7804754164974
33	T_down	GO:0019079	viral genome replication	11/92	143/20870	3.54432666663698e-11	5.76436400601232e-09	4.90779013074039e-09	RSAD2/IFIH1/OAS1/OAS3/MX1/OAS2/ISG15/IFIT1/EIF2AK2/OASL/IFIT5	11	17.4498327759197
34	T_down	GO:1903900	regulation of viral life cycle	12/92	198/20870	7.11269823743905e-11	1.06038476223154e-08	9.02813539436343e-09	LAMP3/RSAD2/IFIH1/OAS1/OAS3/MX1/OAS2/ISG15/IFIT1/EIF2AK2/OASL/IFIT5	12	13.7483530961792
35	T_down	GO:0060339	negative regulation of type I interferon-mediated signaling pathway	6/92	20/20870	2.29355832139337e-10	3.15628910536365e-08	2.68727035713053e-08	SAMHD1/OAS1/OAS3/ISG15/USP18/NLRC5	6	68.054347826087
36	T_down	GO:0002831	regulation of response to biotic stimulus	16/92	480/20870	3.02910498027927e-10	3.87076343551401e-08	3.29557511764218e-08	SERPINB4/SERPING1/SAMHD1/DDX58/DDX60/IFNK/OAS1/OAS3/STAT1/PARP9/ISG15/USP18/SH2D1B/NLRC5/IFIT1/OASL	16	7.56159420289855
37	T_down	GO:0016032	viral process	15/92	495/20870	4.20334093331005e-09	5.01318461979446e-07	4.26823461789449e-07	LAMP3/RSAD2/IFIH1/OAS1/OAS3/STAT1/MX1/OAS2/PARP9/ISG15/IFIT1/EIF2AK2/OASL/SCARB1/IFIT5	15	6.87417654808959
38	T_down	GO:0060338	regulation of type I interferon-mediated signaling pathway	6/92	38/20870	1.53283185113962e-08	1.71389761355549e-06	1.45921558460462e-06	SAMHD1/OAS1/OAS3/ISG15/USP18/NLRC5	6	35.8180778032037
39	T_down	GO:0019058	viral life cycle	13/92	390/20870	1.63330140332811e-08	1.71880953561999e-06	1.46339760409646e-06	LAMP3/RSAD2/IFIH1/OAS1/OAS3/MX1/OAS2/ISG15/IFIT1/EIF2AK2/OASL/SCARB1/IFIT5	13	7.56159420289855
40	T_down	GO:0032481	positive regulation of type I interferon production	7/92	75/20870	3.99072264304295e-08	3.96633489355768e-06	3.37694483303108e-06	DDX58/IFIH1/OAS1/OAS3/STAT1/OAS2/ISG15	7	21.1724637681159
41	T_down	GO:0032728	positive regulation of interferon-beta production	6/92	48/20870	6.57693855416942e-08	6.19270688074163e-06	5.27248204314856e-06	DDX58/IFIH1/OAS1/OAS3/OAS2/ISG15	6	28.3559782608696
42	T_down	GO:0060759	regulation of response to cytokine stimulus	9/92	185/20870	1.28327108292592e-07	1.14788598367723e-05	9.77312240523055e-06	SAMHD1/DDX58/IFIH1/OAS1/OAS3/PARP9/ISG15/USP18/NLRC5	9	11.0358401880141
43	T_down	GO:0048704	embryonic skeletal system morphogenesis	7/92	97/20870	2.38795052970801e-07	1.90757222055595e-05	1.62411050168837e-05	IRX5/HOXC9/HOXA3/HOXA7/HOXA1/OSR2/HOXA4	7	16.3704616763783
44	T_down	GO:0098586	cellular response to virus	7/92	97/20870	2.38795052970801e-07	1.90757222055595e-05	1.62411050168837e-05	DDX58/DDX60/IFIH1/OAS1/OAS3/IFI6/OASL	7	16.3704616763783
45	T_down	GO:0060700	regulation of ribonuclease activity	4/92	13/20870	2.45244052950178e-07	1.90757222055595e-05	1.62411050168837e-05	OAS1/OAS3/OAS2/OASL	4	69.7993311036789
46	T_down	GO:0045088	regulation of innate immune response	11/92	340/20870	3.02749218390354e-07	2.25674313208476e-05	1.92139525881948e-05	SERPINB4/SERPING1/SAMHD1/IFNK/OAS1/OAS3/PARP9/ISG15/USP18/SH2D1B/NLRC5	11	7.33919437340154
47	T_down	GO:0045824	negative regulation of innate immune response	8/92	150/20870	3.29970368871172e-07	2.36126795964211e-05	2.01038788950142e-05	SERPINB4/SERPING1/SAMHD1/OAS1/OAS3/ISG15/USP18/NLRC5	8	12.0985507246377
48	T_down	GO:0140374	antiviral innate immune response	4/92	15/20870	4.65042280390117e-07	3.19984861391507e-05	2.72435700293319e-05	DDX58/OAS1/MX1/IFIT1	4	60.4927536231884
49	T_down	GO:0032608	interferon-beta production	6/92	69/20870	5.96540974503698e-07	3.81147072638256e-05	3.24509319589042e-05	DDX58/IFIH1/OAS1/OAS3/OAS2/ISG15	6	19.7258979206049
50	T_down	GO:0032648	regulation of interferon-beta production	6/92	69/20870	5.96540974503698e-07	3.81147072638256e-05	3.24509319589042e-05	DDX58/IFIH1/OAS1/OAS3/OAS2/ISG15	6	19.7258979206049
51	T_down	GO:0032479	regulation of type I interferon production	7/92	119/20870	9.62736532316273e-07	5.74111885437937e-05	4.88799916583034e-05	DDX58/IFIH1/OAS1/OAS3/STAT1/OAS2/ISG15	7	13.343989769821
52	T_down	GO:0032606	type I interferon production	7/92	119/20870	9.62736532316273e-07	5.74111885437937e-05	4.88799916583034e-05	DDX58/IFIH1/OAS1/OAS3/STAT1/OAS2/ISG15	7	13.343989769821
53	T_down	GO:0039528	cytoplasmic pattern recognition receptor signaling pathway in response to virus	5/92	44/20870	1.41411510662538e-06	7.91246383632354e-05	6.73668628234542e-05	DDX58/DDX60/IFIH1/OAS3/OASL	5	25.778162055336
54	T_down	GO:0048706	embryonic skeletal system development	7/92	126/20870	1.41530935026469e-06	7.91246383632354e-05	6.73668628234542e-05	IRX5/HOXC9/HOXA3/HOXA7/HOXA1/OSR2/HOXA4	7	12.6026570048309
55	T_down	GO:0001960	negative regulation of cytokine-mediated signaling pathway	6/92	86/20870	2.20331372407572e-06	0.000119446310677923	0.000101696808891151	SAMHD1/OAS1/OAS3/ISG15/USP18/NLRC5	6	15.8265925176946
56	T_down	GO:0035455	response to interferon-alpha	4/92	22/20870	2.43396641231464e-06	0.000128069585636203	0.000109038681071804	LAMP3/GATA3/IFIT3/EIF2AK2	4	41.2450592885376
57	T_down	GO:0060761	negative regulation of response to cytokine stimulus	6/92	91/20870	3.06911524513474e-06	0.000156875633529887	0.000133564203299548	SAMHD1/OAS1/OAS3/ISG15/USP18/NLRC5	6	14.9569995222169
58	T_down	GO:0002832	negative regulation of response to biotic stimulus	8/92	204/20870	3.34862578273809e-06	0.000166408097925512	0.000141680161041579	SERPINB4/SERPING1/SAMHD1/OAS1/OAS3/ISG15/USP18/NLRC5	8	8.89599317988065
59	T_down	GO:0031348	negative regulation of defense response	10/92	360/20870	4.2330358188478e-06	0.000202324911009724	0.000172259801848178	SERPINB4/SERPING1/SAMHD1/GATA3/OAS1/OAS3/ISL1/ISG15/USP18/NLRC5	10	6.30132850241546
60	T_down	GO:0002221	pattern recognition receptor signaling pathway	8/92	211/20870	4.29756658377279e-06	0.000202324911009724	0.000172259801848178	DDX58/DDX60/RSAD2/IFIH1/OAS1/OAS3/OASL/ESR1	8	8.60086544405522
61	T_down	GO:0032069	regulation of nuclease activity	4/92	26/20870	4.90774724886958e-06	0.000225127175082761	0.00019167369147407	OAS1/OAS3/OAS2/OASL	4	34.8996655518395
62	T_down	GO:0007389	pattern specification process	11/92	458/20870	5.48116334274079e-06	0.000245145030504082	0.000208716930445945	IRX3/NDRG4/HOXC9/IRX2/IRX4/HOXC6/HOXA3/HOXA7/ISL1/HOXA10/HOXA4	11	5.44831023352952
63	T_down	GO:0048705	skeletal system morphogenesis	8/92	224/20870	6.67037868857905e-06	0.000284378817626622	0.000242120649057528	IRX5/HOXC9/HOXA3/HOXA7/MSX2/HOXA1/OSR2/HOXA4	8	8.10170807453416
64	T_down	GO:0060333	interferon-gamma-mediated signaling pathway	4/92	28/20870	6.67630538866301e-06	0.000284378817626622	0.000242120649057528	STAT1/SP100/PARP9/NLRC5	4	32.4068322981366
65	T_down	GO:0048562	embryonic organ morphogenesis	9/92	301/20870	7.30084243030082e-06	0.000303749002507167	0.000258612460138196	NDRG4/IRX5/HOXC9/HOXA3/HOXA7/GATA3/HOXA1/OSR2/HOXA4	9	6.78282536472627
66	T_down	GO:0001959	regulation of cytokine-mediated signaling pathway	7/92	172/20870	1.1110731234541e-05	0.000451752231331678	0.000384622681731598	SAMHD1/OAS1/OAS3/PARP9/ISG15/USP18/NLRC5	7	9.23217896865521
67	T_down	GO:0039529	RIG-I signaling pathway	4/92	36/20870	1.86963028367494e-05	0.00074328190610988	0.000632831583737458	DDX58/DDX60/OAS3/OASL	4	25.2053140096618
68	T_down	GO:0039530	MDA-5 signaling pathway	3/92	13/20870	2.29630346484054e-05	0.00089306236926081	0.000760354945909442	DDX60/IFIH1/OAS3	3	52.3494983277592
69	T_down	GO:0032760	positive regulation of tumor necrosis factor production	6/92	130/20870	2.39297883270477e-05	0.000910560732628679	0.000775253084706951	DDX58/IFIH1/OAS1/OAS3/ISL1/OAS2	6	10.4698996655518
70	T_down	GO:0002753	cytoplasmic pattern recognition receptor signaling pathway	5/92	78/20870	2.44309196009931e-05	0.000910560732628679	0.000775253084706951	DDX58/DDX60/IFIH1/OAS3/OASL	5	14.5415273132664
71	T_down	GO:0003002	regionalization	9/92	352/20870	2.53097074324036e-05	0.000924062583603471	0.000786748585492762	IRX3/HOXC9/IRX2/HOXC6/HOXA3/HOXA7/ISL1/HOXA10/HOXA4	9	5.80008646245059
72	T_down	GO:1903557	positive regulation of tumor necrosis factor superfamily cytokine production	6/92	134/20870	2.8400472974603e-05	0.0010161689230313	0.000865168092510539	DDX58/IFIH1/OAS1/OAS3/ISL1/OAS2	6	10.1573653471772
73	T_down	GO:0009954	proximal/distal pattern formation	4/92	42/20870	3.48156921022607e-05	0.00122127986609695	0.00103979992718207	IRX3/HOXC9/IRX2/HOXA10	4	21.6045548654244
74	T_down	GO:0050777	negative regulation of immune response	8/92	301/20870	5.56098105100307e-05	0.00189167645228389	0.00161057681530687	SERPINB4/SERPING1/SAMHD1/OAS1/OAS3/ISG15/USP18/NLRC5	8	6.02917810197891
75	T_down	GO:0030522	intracellular receptor signaling pathway	8/92	302/20870	5.69189719568196e-05	0.00189167645228389	0.00161057681530687	THRB/DDX58/DDX60/IFIH1/OAS3/ISL1/OASL/ESR1	8	6.00921393607832
76	T_down	GO:0001656	metanephros development	5/92	93/20870	5.70992333277419e-05	0.00189167645228389	0.00161057681530687	IRX3/IRX2/GATA3/STAT1/OSR2	5	12.1961196820944
77	T_down	GO:0060065	uterus development	3/92	22/20870	0.000120141178175998	0.00383808156708678	0.00326774971467422	GATA3/HOXA10/ESR1	3	30.9337944664032
78	T_down	GO:0072079	nephron tubule formation	3/92	22/20870	0.000120141178175998	0.00383808156708678	0.00326774971467422	IRX3/IRX2/GATA3	3	30.9337944664032
79	T_down	GO:0043330	response to exogenous dsRNA	4/92	58/20870	0.000125054193885889	0.00392494654143605	0.00334170671381128	DDX58/IFNK/IFIH1/IFIT1	4	15.6446776611694
80	T_down	GO:0032727	positive regulation of interferon-alpha production	3/92	24/20870	0.000156894743720178	0.00483939131923101	0.00412026668172591	DDX58/IFIH1/STAT1	3	28.3559782608696
81	T_down	GO:0043331	response to dsRNA	4/92	64/20870	0.000183540733469107	0.00556532834197006	0.00473833079981799	DDX58/IFNK/IFIH1/IFIT1	4	14.1779891304348
82	T_down	GO:0001655	urogenital system development	8/92	359/20870	0.000187891524129256	0.00560229894445399	0.00476980763886024	IRX3/IRX2/GATA3/NID1/STAT1/OSR2/ESR1/MME	8	5.05510475959792
83	T_down	GO:0071360	cellular response to exogenous dsRNA	3/92	26/20870	0.000200262186958218	0.00587326315521725	0.00500050706692911	DDX58/IFIH1/IFIT1	3	26.1747491638796
84	T_down	GO:0048568	embryonic organ development	9/92	467/20870	0.000218807294879532	0.00631364920224972	0.00537545255841566	NDRG4/IRX5/HOXC9/HOXA3/HOXA7/GATA3/HOXA1/OSR2/HOXA4	9	4.37179964621544
85	T_down	GO:0071359	cellular response to dsRNA	3/92	30/20870	0.000308752221643063	0.00876758292888	0.00746473625259002	DDX58/IFIH1/IFIT1	3	22.6847826086957
86	T_down	GO:0060760	positive regulation of response to cytokine stimulus	4/92	75/20870	0.000338379647355615	0.00945876857998744	0.0080532129888746	DDX58/IFIH1/PARP9/NLRC5	4	12.0985507246377
87	T_down	GO:0009952	anterior/posterior pattern specification	6/92	214/20870	0.000371168542488499	0.0101592786868812	0.00864962858398818	HOXC9/HOXC6/HOXA3/HOXA7/HOXA10/HOXA4	6	6.36021942299878
88	T_down	GO:0002726	positive regulation of T cell cytokine production	3/92	32/20870	0.000374797313210822	0.0101592786868812	0.00864962858398818	GATA3/RSAD2/B2M	3	21.2669836956522
89	T_down	GO:0032607	interferon-alpha production	3/92	33/20870	0.000410965059710334	0.0107008252483354	0.00911070232375706	DDX58/IFIH1/STAT1	3	20.6225296442688
90	T_down	GO:0032647	regulation of interferon-alpha production	3/92	33/20870	0.000410965059710334	0.0107008252483354	0.00911070232375706	DDX58/IFIH1/STAT1	3	20.6225296442688
91	T_down	GO:0072088	nephron epithelium morphogenesis	4/92	79/20870	0.000412720481908967	0.0107008252483354	0.00911070232375706	IRX3/IRX2/GATA3/STAT1	4	11.4859658778206
92	T_down	GO:0001822	kidney development	7/92	313/20870	0.000470493876829746	0.0118183297207009	0.0100621476895968	IRX3/IRX2/GATA3/NID1/STAT1/OSR2/MME	7	5.07327406584248
93	T_down	GO:0050688	regulation of defense response to virus	4/92	82/20870	0.000475639876965046	0.0118183297207009	0.0100621476895968	DDX58/STAT1/PARP9/IFIT1	4	11.0657476139979
94	T_down	GO:0072028	nephron morphogenesis	4/92	82/20870	0.000475639876965046	0.0118183297207009	0.0100621476895968	IRX3/IRX2/GATA3/STAT1	4	11.0657476139979
95	T_down	GO:0002230	positive regulation of defense response to virus by host	3/92	36/20870	0.000532693629125676	0.0129364515039922	0.0110141186350956	DDX58/STAT1/PARP9	3	18.9039855072464
96	T_down	GO:0072006	nephron development	5/92	151/20870	0.000550168261325142	0.0129364515039922	0.0110141186350956	IRX3/IRX2/GATA3/NID1/STAT1	5	7.5115174200979
97	T_down	GO:0032640	tumor necrosis factor production	6/92	231/20870	0.000556067837289456	0.0129364515039922	0.0110141186350956	DDX58/IFIH1/OAS1/OAS3/ISL1/OAS2	6	5.89215132693394
98	T_down	GO:0032680	regulation of tumor necrosis factor production	6/92	231/20870	0.000556067837289456	0.0129364515039922	0.0110141186350956	DDX58/IFIH1/OAS1/OAS3/ISL1/OAS2	6	5.89215132693394
99	T_down	GO:0072001	renal system development	7/92	322/20870	0.000556795285526773	0.0129364515039922	0.0110141186350956	IRX3/IRX2/GATA3/NID1/STAT1/OSR2/MME	7	4.93147448015123
100	T_down	GO:0071706	tumor necrosis factor superfamily cytokine production	6/92	236/20870	0.000622183023112136	0.0140896889664255	0.0119959871344872	DDX58/IFIH1/OAS1/OAS3/ISL1/OAS2	6	5.76731761238025
101	T_down	GO:1903555	regulation of tumor necrosis factor superfamily cytokine production	6/92	236/20870	0.000622183023112136	0.0140896889664255	0.0119959871344872	DDX58/IFIH1/OAS1/OAS3/ISL1/OAS2	6	5.76731761238025
102	T_down	GO:0003161	cardiac conduction system development	3/92	39/20870	0.000675350150698733	0.0151025177450004	0.0128583114218561	IRX3/MSX2/ISL1	3	17.4498327759197
103	T_down	GO:0061004	pattern specification involved in kidney development	2/92	10/20870	0.000845327763755168	0.0184425776750975	0.0157020445976088	IRX3/IRX2	2	45.3695652173913
104	T_down	GO:0072048	renal system pattern specification	2/92	10/20870	0.000845327763755168	0.0184425776750975	0.0157020445976088	IRX3/IRX2	2	45.3695652173913
105	T_down	GO:0072080	nephron tubule development	4/92	99/20870	0.000967039463572744	0.0208437783172487	0.017746431246541	IRX3/IRX2/GATA3/STAT1	4	9.16556873078612
106	T_down	GO:0060993	kidney morphogenesis	4/92	100/20870	0.00100396876496106	0.0213821442918491	0.0182047970288051	IRX3/IRX2/GATA3/STAT1	4	9.07391304347826
107	T_down	GO:0035457	cellular response to interferon-alpha	2/92	11/20870	0.00103021550228878	0.0216830062775839	0.0184609514775464	GATA3/IFIT3	2	41.2450592885376
108	T_down	GO:0061326	renal tubule development	4/92	102/20870	0.00108078401498276	0.022482820962839	0.0191419151735625	IRX3/IRX2/GATA3/STAT1	4	8.89599317988065
109	T_down	GO:0072070	loop of Henle development	2/92	12/20870	0.00123271450922895	0.0250605256478477	0.0213365776896447	IRX3/IRX2	2	37.8079710144928
110	T_down	GO:0140289	protein mono-ADP-ribosylation	2/92	12/20870	0.00123271450922895	0.0250605256478477	0.0213365776896447	PARP12/PARP9	2	37.8079710144928
111	T_down	GO:0002833	positive regulation of response to biotic stimulus	6/92	270/20870	0.00124856517512247	0.0250975629021808	0.0213681112761941	DDX60/IFNK/PARP9/SH2D1B/NLRC5/OASL	6	5.04106280193237
112	T_down	GO:0035745	T-helper 2 cell cytokine production	2/92	13/20870	0.00145266932278905	0.027944359338383	0.023791879004819	GATA3/RSAD2	2	34.8996655518395
113	T_down	GO:0043129	surfactant homeostasis	2/92	13/20870	0.00145266932278905	0.027944359338383	0.023791879004819	ABCA12/OAS1	2	34.8996655518395
114	T_down	GO:0072182	regulation of nephron tubule epithelial cell differentiation	2/92	13/20870	0.00145266932278905	0.027944359338383	0.023791879004819	GATA3/STAT1	2	34.8996655518395
115	T_down	GO:2000551	regulation of T-helper 2 cell cytokine production	2/92	13/20870	0.00145266932278905	0.027944359338383	0.023791879004819	GATA3/RSAD2	2	34.8996655518395
116	T_down	GO:0002697	regulation of immune effector process	8/92	495/20870	0.00154343514209997	0.0293745262682644	0.025009525762807	SERPINB4/SERPING1/DDX58/DDX60/GATA3/RSAD2/SH2D1B/B2M	8	3.66622749231445
117	T_down	GO:0021545	cranial nerve development	3/92	52/20870	0.00156700456211057	0.0295091701222717	0.0251241617880775	HOXA3/HOXA1/ISL1	3	13.0873745819398
118	T_down	GO:0050691	regulation of defense response to virus by host	3/92	54/20870	0.00174759849186902	0.0325672260620175	0.0277277962470885	DDX58/STAT1/PARP9	3	12.6026570048309
119	T_down	GO:0072009	nephron epithelium development	4/92	117/20870	0.00179333946032585	0.0330750958198242	0.0281601974942106	IRX3/IRX2/GATA3/STAT1	4	7.7554812337421
120	T_down	GO:0002369	T cell cytokine production	3/92	55/20870	0.00184256310154436	0.0332964180673017	0.0283486316633141	GATA3/RSAD2/B2M	3	12.3735177865613
121	T_down	GO:0002724	regulation of T cell cytokine production	3/92	55/20870	0.00184256310154436	0.0332964180673017	0.0283486316633141	GATA3/RSAD2/B2M	3	12.3735177865613
122	T_down	GO:0048875	chemical homeostasis within a tissue	2/92	15/20870	0.00194432952943357	0.0344396586946203	0.0293219888388783	ABCA12/OAS1	2	30.2463768115942
123	T_down	GO:0072160	nephron tubule epithelial cell differentiation	2/92	15/20870	0.00194432952943357	0.0344396586946203	0.0293219888388783	GATA3/STAT1	2	30.2463768115942
124	T_down	GO:0051098	regulation of binding	7/92	401/20870	0.00198075746786574	0.0347409324510961	0.0295784938699868	GATA3/MSX2/ISL1/SP100/PARP9/IFIT1/B2M	7	3.9599371137374
125	T_down	GO:0002830	positive regulation of type 2 immune response	2/92	16/20870	0.00221572898880296	0.0377518015330333	0.0321419533513572	GATA3/RSAD2	2	28.3559782608696
126	T_down	GO:0060330	regulation of response to interferon-gamma	2/92	16/20870	0.00221572898880296	0.0377518015330333	0.0321419533513572	PARP9/NLRC5	2	28.3559782608696
127	T_down	GO:0060334	regulation of interferon-gamma-mediated signaling pathway	2/92	16/20870	0.00221572898880296	0.0377518015330333	0.0321419533513572	PARP9/NLRC5	2	28.3559782608696
128	T_down	GO:0045646	regulation of erythrocyte differentiation	3/92	59/20870	0.00225441024743075	0.0380484899306944	0.0323945543995262	STAT1/ISG15/B2M	3	11.5346352247605
129	T_down	GO:0009200	deoxyribonucleoside triphosphate metabolic process	2/92	17/20870	0.00250397237612925	0.0414778387119929	0.0353143082676319	SAMHD1/CMPK2	2	26.6879795396419
130	T_down	GO:0051014	actin filament severing	2/92	17/20870	0.00250397237612925	0.0414778387119929	0.0353143082676319	SRGAP2/VILL	2	26.6879795396419
131	T_down	GO:0032725	positive regulation of granulocyte macrophage colony-stimulating factor production	2/92	18/20870	0.00280890918578479	0.0452715183186396	0.0385442540714139	DDX58/ISL1	2	25.2053140096618
132	T_down	GO:0035743	CD4-positive, alpha-beta T cell cytokine production	2/92	18/20870	0.00280890918578479	0.0452715183186396	0.0385442540714139	GATA3/RSAD2	2	25.2053140096618
133	T_down	GO:1900246	positive regulation of RIG-I signaling pathway	2/92	18/20870	0.00280890918578479	0.0452715183186396	0.0385442540714139	DDX60/OASL	2	25.2053140096618
134	T_down	GO:0051101	regulation of DNA binding	4/92	134/20870	0.0029349160438444	0.0468800428789075	0.0399137548443877	GATA3/MSX2/ISL1/SP100	4	6.7715768981181
135	T_down	GO:0007379	segment specification	2/92	19/20870	0.00313038988662665	0.0488979588584715	0.0416318122257117	IRX3/IRX2	2	23.8787185354691
136	T_down	GO:2000696	regulation of epithelial cell differentiation involved in kidney development	2/92	19/20870	0.00313038988662665	0.0488979588584715	0.0416318122257117	GATA3/STAT1	2	23.8787185354691
137	T_down	GO:0008406	gonad development	5/92	224/20870	0.00314324497972287	0.0488979588584715	0.0416318122257117	IRX5/GATA3/MGST1/HOXA10/ESR1	5	5.06356754658385
